# Lineage-specific genes are clustered with allorecognition loci and respond to G × E factors regulating the switch from asexual to sexual reproduction in *Neurospora*

**DOI:** 10.1101/2022.06.10.495464

**Authors:** Zheng Wang, Yaning Wang, Takao Kasuga, Yen-Wen Wang, Francesc Lopez-Giraldez, Yang Zhang, Zhang Zhang, Caihong Dong, Anita Sil, Frances Trail, Oded Yarden, Jeffrey P. Townsend

**Affiliations:** Department of Biostatistics, Yale School of Public Health, New Haven, Connecticut 06511, USA; Institute of Microbiology, Chinese Academy of Sciences, Beijing 100101, China; College of Biological Sciences, University of California, Davis, CA95616, USA; Yale Center for Genomic Analysis, New Haven, Connecticut 06511, USA; National Genomics Data Center, Beijing Institute of Genomics, Chinese Academy of Sciences, Beijing 100101, China; Department of Microbiology and Immunology, University of California, San Francisco, CA94115, USA; Department of Plant, Soil and Microbial Sciences, Michigan State University, East Lansing, MI 48824, USA; Department of Plant Pathology and Microbiology, The Robert H. Smith Faculty of Agriculture, Food and Environment, The Hebrew University of Jerusalem, Rehovot, Israel; Department of Ecology and Evolutionary Biology, Program in Microbiology, and Program in Computational Biology and Bioinformatics, Yale University, New Haven, Connecticut 06511, USA

## Abstract

Lineage-specific genes (LSGs) have long been postulated to play roles in the establishment of genetic barriers to intercrossing and speciation. However, there is a lack of working hypotheses as to how they might play that role. In the genome of *Neurospora crassa*, most of the 670 *Neurospora* LSGs that are aggregated adjacent to the telomeres are clustered with 61% of the HET-domain genes, which regulate self-recognition and define vegetative incompatibility groups. Among the 342 LSGs that are dynamically expressed during both asexual and sexual phases, 64% were detectable on unusual carbon sources such as furfural and HMF—wildfire-produced chemicals that are a strong inducer of sexual development. Expression of a significant portion of the LSGs was sensitive to light and temperature, factors that regulate the switch from asexual to sexual reproduction. Furthermore, expression of the LSGs was significantly affected in the knockouts of *adv-1* and *pp-1* that regulate hyphal communication, and expression of more than one quarter of the LSGs was affected by perturbation of the mating locus. Accordingly, we propose a gene-by-environment interaction model encouraging further investigation of the roles of LSGs and HET-domain genes in speciation in *Neurospora*. This gene-by-environment interaction model emphasizes the roles of the LSGs in response to genetic and environmental factors, leading to the regulation of the switch from the asexual growth and fusion, such that vegetative incompatibility governed by allorecognition promotes allelic homogeneity, sexual reproduction, and outbreeding, whereas VI repression and meiotic recombination promotes allelic polymorphism.
