## Supplementary material for "Lineage-specific genes are clustered with allorecognition loci and respond to G × E factors regulating the switch from asexual to sexual reproduction in *Neurospora*": Table S3

### Sheet: Sheet1
Supplemental Table S3 Clusters predicted for orphan genes using Cluster Locator with Max Gap set to be 5, 1 and 0, and cluster of significance (p<0.05) were reported separated for each Max Gap setting.
MAX Gap = 5						MAX Gap = 1						MAX Gap = 0
gene_id	chromosome	starting_position	cluster_id			gene_id	chromosome	starting_position	cluster_id			gene_id	chromosome	starting_position	cluster_id
NCU07087	Chr6	203459	1			NCU07087	Chr6	203459	1			NCU07087	Chr6	203459	1
NCU07086	Chr6	206035	1			NCU07086	Chr6	206035	1			NCU07086	Chr6	206035	1
NCU07085	Chr6	209405	1			NCU07085	Chr6	209405	1			NCU07085	Chr6	209405	1
NCU04700	Chr6	428256	2			NCU04700	Chr6	428256	2			NCU04700	Chr6	428256	2
NCU04701	Chr6	429844	2			NCU04701	Chr6	429844	2			NCU04701	Chr6	429844	2
NCU12076	Chr6	432497	2			NCU12076	Chr6	432497	2			NCU12076	Chr6	432497	2
NCU04702	Chr6	446381	2			NCU04702	Chr6	446381	2			NCU04702	Chr6	446381	2
NCU04703	Chr6	448720	2			NCU04703	Chr6	448720	2			NCU04703	Chr6	448720	2
NCU04704	Chr6	452915	2			NCU04704	Chr6	452915	2			NCU04704	Chr6	452915	2
NCU04705	Chr6	453877	2			NCU04705	Chr6	453877	2			NCU04705	Chr6	453877	2
NCU04707	Chr6	461122	2			NCU04707	Chr6	461122	2			NCU04707	Chr6	461122	3
NCU04708	Chr6	463190	2			NCU04708	Chr6	463190	2			NCU04708	Chr6	463190	3
NCU12077	Chr6	465575	2			NCU12077	Chr6	465575	2			NCU12077	Chr6	465575	3
NCU12078	Chr6	467360	2			NCU12078	Chr6	467360	2			NCU12078	Chr6	467360	3
NCU04709	Chr6	467743	2			NCU04709	Chr6	467743	2			NCU04709	Chr6	467743	3
NCU04710	Chr6	473956	2			NCU04710	Chr6	473956	2			NCU04710	Chr6	473956	3
NCU17066	Chr6	482082	2			NCU17066	Chr6	482082	2			NCU17066	Chr6	482082	3
NCU17067	Chr6	508922	2			NCU17067	Chr6	508922	2			NCU12091	Chr6	1030035	4
NCU04719	Chr6	529088	2			NCU04719	Chr6	529088	2			NCU04843	Chr6	1032206	4
NCU12091	Chr6	1030035	3			NCU12091	Chr6	1030035	3			NCU10278	Chr6	1120913	5
NCU04843	Chr6	1032206	3			NCU04843	Chr6	1032206	3			NCU10161	Chr6	1122554	5
NCU10278	Chr6	1120913	4			NCU10278	Chr6	1120913	4			NCU05507	Chr6	1685237	6
NCU10161	Chr6	1122554	4			NCU10161	Chr6	1122554	4			NCU05506	Chr6	1690749	6
NCU05576	Chr6	1458191	5			NCU05570	Chr6	1476997	5			NCU05505	Chr6	1696219	6
NCU05570	Chr6	1476997	5			NCU05568	Chr6	1483313	5			NCU05504	Chr6	1698919	6
NCU05568	Chr6	1483313	5			NCU05507	Chr6	1685237	6			NCU05503	Chr6	1700924	6
NCU05532	Chr6	1599049	6			NCU05506	Chr6	1690749	6			NCU03983	Chr6	2333204	7
NCU05529	Chr6	1606164	6			NCU05505	Chr6	1696219	6			NCU03984	Chr6	2336876	7
NCU05507	Chr6	1685237	7			NCU05504	Chr6	1698919	6			NCU05111	Chr6	3712724	8
NCU05506	Chr6	1690749	7			NCU05503	Chr6	1700924	6			NCU05110	Chr6	3715815	8
NCU05505	Chr6	1696219	7			NCU03983	Chr6	2333204	7			NCU05080	Chr6	3806853	9
NCU05504	Chr6	1698919	7			NCU03984	Chr6	2336876	7			NCU17143	Chr6	3808678	9
NCU05503	Chr6	1700924	7			NCU05949	Chr6	3349464	8			NCU08077	Chr1	188531	10
NCU03983	Chr6	2333204	8			NCU05947	Chr6	3355960	8			NCU08078	Chr1	190407	10
NCU03984	Chr6	2336876	8			NCU05946	Chr6	3364883	8			NCU08079	Chr1	193144	10
NCU05981	Chr6	3205476	9			NCU12132	Chr6	3560267	9			NCU08080	Chr1	195021	10
NCU05976	Chr6	3224706	9			NCU17135	Chr6	3564215	9			NCU08098	Chr1	253456	11
NCU05949	Chr6	3349464	10			NCU05150	Chr6	3571586	9			NCU08099	Chr1	254975	11
NCU05947	Chr6	3355960	10			NCU05111	Chr6	3712724	10			NCU08100	Chr1	256166	11
NCU05946	Chr6	3364883	10			NCU05110	Chr6	3715815	10			NCU10839	Chr1	761516	12
NCU12132	Chr6	3560267	11			NCU05082	Chr6	3802902	11			NCU09073	Chr1	763687	12
NCU17135	Chr6	3564215	11			NCU05080	Chr6	3806853	11			NCU09082	Chr1	798219	13
NCU05150	Chr6	3571586	11			NCU17143	Chr6	3808678	11			NCU09084	Chr1	804397	13
NCU05111	Chr6	3712724	12			NCU08077	Chr1	188531	12			NCU16325	Chr1	988544	14
NCU05110	Chr6	3715815	12			NCU08078	Chr1	190407	12			NCU02174	Chr1	991777	14
NCU05092	Chr6	3762871	13			NCU08079	Chr1	193144	12			NCU01876	Chr1	2182903	15
NCU05085	Chr6	3794170	13			NCU08080	Chr1	195021	12			NCU01875	Chr1	2185114	15
NCU05082	Chr6	3802902	13			NCU08081	Chr1	198195	12			NCU01874	Chr1	2186207	15
NCU05080	Chr6	3806853	13			NCU16307	Chr1	246887	13			NCU16350	Chr1	2189357	15
NCU17143	Chr6	3808678	13			NCU08098	Chr1	253456	13			NCU01848	Chr1	2269950	16
NCU05058	Chr6	3893058	14			NCU08099	Chr1	254975	13			NCU09970	Chr1	2345343	16
NCU05055	Chr6	3898507	14			NCU08100	Chr1	256166	13			NCU02672	Chr1	3151075	17
NCU05052	Chr6	3910649	14			NCU07429	Chr1	658020	14			NCU02673	Chr1	3154147	17
NCU08077	Chr1	188531	15			NCU07427	Chr1	666139	14			NCU09125	Chr1	5423475	18
NCU08078	Chr1	190407	15			NCU10839	Chr1	761516	15			NCU16398	Chr1	5427659	18
NCU08079	Chr1	193144	15			NCU09073	Chr1	763687	15			NCU00531	Chr1	8107983	19
NCU08080	Chr1	195021	15			NCU09075	Chr1	766238	15			NCU00530	Chr1	8109132	19
NCU08081	Chr1	198195	15			NCU09080	Chr1	791939	16			NCU00529	Chr1	8110983	19
NCU16307	Chr1	246887	16			NCU09082	Chr1	798219	16			NCU08613	Chr1	9606408	20
NCU08098	Chr1	253456	16			NCU09084	Chr1	804397	16			NCU08614	Chr1	9608358	20
NCU08099	Chr1	254975	16			NCU16323	Chr1	980957	17			NCU10766	Chr4	250914	21
NCU08100	Chr1	256166	16			NCU16325	Chr1	988544	17			NCU10936	Chr4	253084	21
NCU07429	Chr1	658020	17			NCU02174	Chr1	991777	17			NCU07613	Chr4	258305	21
NCU07427	Chr1	666139	17			NCU02145	Chr1	1090819	18			NCU07614	Chr4	260448	21
NCU10839	Chr1	761516	18			NCU02144	Chr1	1100620	18			NCU07615	Chr4	263434	21
NCU09073	Chr1	763687	18			NCU01876	Chr1	2182903	19			NCU07616	Chr4	265462	21
NCU09075	Chr1	766238	18			NCU01875	Chr1	2185114	19			NCU07635	Chr4	343938	22
NCU09080	Chr1	791939	18			NCU01874	Chr1	2186207	19			NCU07636	Chr4	345246	22
NCU09082	Chr1	798219	18			NCU16350	Chr1	2189357	19			NCU04852	Chr4	465928	23
NCU09084	Chr1	804397	18			NCU01872	Chr1	2194873	19			NCU04853	Chr4	474487	23
NCU16323	Chr1	980957	19			NCU01848	Chr1	2269950	20			NCU04875	Chr4	581617	24
NCU16325	Chr1	988544	19			NCU09970	Chr1	2345343	20			NCU04876	Chr4	582996	24
NCU02174	Chr1	991777	19			NCU02672	Chr1	3151075	21			NCU06299	Chr4	2991934	25
NCU02171	Chr1	1008855	19			NCU02673	Chr1	3154147	21			NCU06298	Chr4	2996094	25
NCU02145	Chr1	1090819	20			NCU09125	Chr1	5423475	22			NCU06289	Chr4	3022503	26
NCU02144	Chr1	1100620	20			NCU16398	Chr1	5427659	22			NCU06288	Chr4	3023799	26
NCU01880	Chr1	2172002	21			NCU00851	Chr1	6958974	23			NCU06287	Chr4	3025834	26
NCU01876	Chr1	2182903	21			NCU00849	Chr1	6962783	23			NCU08014	Chr4	3918124	27
NCU01875	Chr1	2185114	21			NCU00531	Chr1	8107983	24			NCU08015	Chr4	3921756	27
NCU01874	Chr1	2186207	21			NCU00530	Chr1	8109132	24			NCU08016	Chr4	3922838	27
NCU16350	Chr1	2189357	21			NCU00529	Chr1	8110983	24			NCU08017	Chr4	3925559	27
NCU01872	Chr1	2194873	21			NCU02856	Chr1	8899463	25			NCU07317	Chr4	4384711	28
NCU01848	Chr1	2269950	22			NCU02854	Chr1	8905083	25			NCU07316	Chr4	4389350	28
NCU09970	Chr1	2345343	22			NCU08613	Chr1	9606408	26			NCU07047	Chr4	5013220	29
NCU02672	Chr1	3151075	23			NCU08614	Chr1	9608358	26			NCU07048	Chr4	5015540	29
NCU02673	Chr1	3154147	23			NCU07600	Chr4	200140	27			NCU09145	Chr3	149432	30
NCU03180	Chr1	4818315	24			NCU16723	Chr4	205431	27			NCU09147	Chr3	157122	30
NCU03183	Chr1	4824849	24			NCU16724	Chr4	218652	28			NCU09149	Chr3	163883	31
NCU09125	Chr1	5423475	25			NCU07606	Chr4	226374	28			NCU09150	Chr3	165973	31
NCU16398	Chr1	5427659	25			NCU10766	Chr4	250914	29			NCU05662	Chr3	401171	32
NCU00940	Chr1	6644581	26			NCU10936	Chr4	253084	29			NCU05663	Chr3	402181	32
NCU00934	Chr1	6676692	26			NCU07613	Chr4	258305	29			NCU10605	Chr3	412993	33
NCU00851	Chr1	6958974	27			NCU07614	Chr4	260448	29			NCU05666	Chr3	416218	33
NCU00849	Chr1	6962783	27			NCU07615	Chr4	263434	29			NCU07847	Chr3	1085824	34
NCU00645	Chr1	7718028	28			NCU07616	Chr4	265462	29			NCU07848	Chr3	1087808	34
NCU00640	Chr1	7731792	28			NCU07635	Chr4	343938	30			NCU06426	Chr3	1375443	35
NCU00531	Chr1	8107983	29			NCU07636	Chr4	345246	30			NCU06427	Chr3	1377695	35
NCU00530	Chr1	8109132	29			NCU04852	Chr4	465928	31			NCU00011	Chr3	2274917	36
NCU00529	Chr1	8110983	29			NCU04853	Chr4	474487	31			NCU00013	Chr3	2282649	36
NCU02867	Chr1	8866490	30			NCU04873	Chr4	573399	32			NCU08206	Chr3	4638295	37
NCU02864	Chr1	8872013	30			NCU04875	Chr4	581617	32			NCU08207	Chr3	4640146	37
NCU02856	Chr1	8899463	31			NCU04876	Chr4	582996	32			NCU08208	Chr3	4644661	37
NCU02854	Chr1	8905083	31			NCU10644	Chr4	588839	32			NCU08212	Chr3	4652962	38
NCU02774	Chr1	9237030	32			NCU04962	Chr4	868195	33			NCU08213	Chr3	4655560	38
NCU02769	Chr1	9258233	32			NCU04974	Chr4	994038	33			NCU08235	Chr3	4735926	39
NCU08613	Chr1	9606408	33			NCU06299	Chr4	2991934	34			NCU08236	Chr3	4740152	39
NCU08614	Chr1	9608358	33			NCU06298	Chr4	2996094	34			NCU08237	Chr3	4743262	39
NCU08619	Chr1	9623268	33			NCU06289	Chr4	3022503	35			NCU16702	Chr3	4759637	40
NCU07596	Chr4	188782	34			NCU06288	Chr4	3023799	35			NCU08243	Chr3	4761941	40
NCU07600	Chr4	200140	34			NCU06287	Chr4	3025834	35			NCU08244	Chr3	4764577	40
NCU16723	Chr4	205431	34			NCU08014	Chr4	3918124	36			NCU08245	Chr3	4767460	40
NCU16724	Chr4	218652	34			NCU08015	Chr4	3921756	36			NCU08246	Chr3	4769937	40
NCU07606	Chr4	226374	34			NCU08016	Chr4	3922838	36			NCU08247	Chr3	4772093	40
NCU10766	Chr4	250914	34			NCU08017	Chr4	3925559	36			NCU08248	Chr3	4773154	40
NCU10936	Chr4	253084	34			NCU07317	Chr4	4384711	37			NCU08250	Chr3	4778023	41
NCU07613	Chr4	258305	34			NCU07316	Chr4	4389350	37			NCU08251	Chr3	4780591	41
NCU07614	Chr4	260448	34			NCU07047	Chr4	5013220	38			NCU08254	Chr3	4788658	42
NCU07615	Chr4	263434	34			NCU07048	Chr4	5015540	38			NCU08255	Chr3	4791553	42
NCU07616	Chr4	265462	34			NCU08830	Chr4	5094397	39			NCU08256	Chr3	4794104	42
NCU07625	Chr4	315068	35			NCU08829	Chr4	5098594	39			NCU08258	Chr3	4797220	43
NCU07631	Chr4	326521	35			NCU09145	Chr3	149432	40			NCU16703	Chr3	4800161	43
NCU07635	Chr4	343938	35			NCU09147	Chr3	157122	40			NCU08259	Chr3	4802863	43
NCU07636	Chr4	345246	35			NCU09149	Chr3	163883	40			NCU08260	Chr3	4807036	43
NCU16728	Chr4	360310	35			NCU09150	Chr3	165973	40			NCU16704	Chr3	4809123	43
NCU04852	Chr4	465928	36			NCU09164	Chr3	224366	41			NCU08261	Chr3	4811606	43
NCU04853	Chr4	474487	36			NCU09166	Chr3	228016	41			NCU08262	Chr3	4815061	43
NCU04867	Chr4	547664	37			NCU05662	Chr3	401171	42			NCU08530	Chr3	5032578	44
NCU04873	Chr4	573399	37			NCU05663	Chr3	402181	42			NCU08529	Chr3	5034336	44
NCU04875	Chr4	581617	37			NCU10605	Chr3	412993	42			NCU16917	Chr5	247159	45
NCU04876	Chr4	582996	37			NCU05666	Chr3	416218	42			NCU07799	Chr5	248779	45
NCU10644	Chr4	588839	37			NCU05711	Chr3	597468	43			NCU07750	Chr5	429255	46
NCU04962	Chr4	868195	38			NCU05713	Chr3	601856	43			NCU07749	Chr5	433591	46
NCU04974	Chr4	994038	38			NCU07845	Chr3	1073692	44			NCU09835	Chr5	564305	47
NCU11067	Chr4	1095687	38			NCU07847	Chr3	1085824	44			NCU09836	Chr5	567157	47
NCU06299	Chr4	2991934	39			NCU07848	Chr3	1087808	44			NCU08918	Chr5	638675	48
NCU06298	Chr4	2996094	39			NCU06426	Chr3	1375443	45			NCU08917	Chr5	640869	48
NCU06289	Chr4	3022503	39			NCU06427	Chr3	1377695	45			NCU16939	Chr5	846343	49
NCU06288	Chr4	3023799	39			NCU06234	Chr3	1998310	46			NCU16940	Chr5	847716	49
NCU06287	Chr4	3025834	39			NCU06236	Chr3	2004271	46			NCU03700	Chr5	2124646	50
NCU08014	Chr4	3918124	40			NCU00011	Chr3	2274917	47			NCU03701	Chr5	2130564	50
NCU08015	Chr4	3921756	40			NCU00013	Chr3	2282649	47			NCU01313	Chr5	3623177	51
NCU08016	Chr4	3922838	40			NCU16695	Chr3	4467880	48			NCU01314	Chr5	3626476	51
NCU08017	Chr4	3925559	40			NCU07532	Chr3	4478037	48			NCU01383	Chr5	3847646	52
NCU10867	Chr4	3938283	40			NCU08206	Chr3	4638295	49			NCU01385	Chr5	3860290	52
NCU08654	Chr4	4210231	41			NCU08207	Chr3	4640146	49			NCU06640	Chr5	4083493	53
NCU08649	Chr4	4226570	41			NCU08208	Chr3	4644661	49			NCU17004	Chr5	4085069	53
NCU08644	Chr4	4246083	41			NCU08212	Chr3	4652962	50			NCU17032	Chr5	5500908	54
NCU07323	Chr4	4368851	42			NCU08213	Chr3	4655560	50			NCU04286	Chr5	5502499	54
NCU07317	Chr4	4384711	42			NCU08235	Chr3	4735926	51			NCU08970	Chr5	5871412	55
NCU07316	Chr4	4389350	42			NCU08236	Chr3	4740152	51			NCU08971	Chr5	5872682	55
NCU16852	Chr4	4416840	43			NCU08237	Chr3	4743262	51			NCU17043	Chr5	6100092	56
NCU07306	Chr4	4439605	43			NCU08239	Chr3	4748856	51			NCU07245	Chr5	6114870	56
NCU07047	Chr4	5013220	44			NCU16702	Chr3	4759637	52			NCU07244	Chr5	6119262	56
NCU07048	Chr4	5015540	44			NCU08243	Chr3	4761941	52			NCU07243	Chr5	6120566	56
NCU08843	Chr4	5053305	44			NCU08244	Chr3	4764577	52			NCU07237	Chr5	6138742	57
NCU08830	Chr4	5094397	45			NCU08245	Chr3	4767460	52			NCU17044	Chr5	6152072	57
NCU08829	Chr4	5098594	45			NCU08246	Chr3	4769937	52			NCU07229	Chr5	6177261	58
NCU16877	Chr4	5110331	45			NCU08247	Chr3	4772093	52			NCU07228	Chr5	6191093	58
NCU08822	Chr4	5119140	45			NCU08248	Chr3	4773154	52			NCU07227	Chr5	6192810	58
NCU08818	Chr4	5142229	45			NCU08250	Chr3	4778023	52			NCU07211	Chr5	6231160	59
NCU08813	Chr4	5152832	45			NCU08251	Chr3	4780591	52			NCU07210	Chr5	6232861	59
NCU05179	Chr4	5848609	46			NCU08254	Chr3	4788658	53			NCU07209	Chr5	6235622	59
NCU05173	Chr4	5878979	46			NCU08255	Chr3	4791553	53			NCU17051	Chr5	6377018	60
NCU09145	Chr3	149432	47			NCU08256	Chr3	4794104	53			NCU07164	Chr5	6378064	60
NCU09147	Chr3	157122	47			NCU08258	Chr3	4797220	53			NCU07152	Chr5	6411400	61
NCU09149	Chr3	163883	47			NCU16703	Chr3	4800161	53			NCU07151	Chr5	6412876	61
NCU09150	Chr3	165973	47			NCU08259	Chr3	4802863	53			NCU07150	Chr5	6414593	61
NCU09153	Chr3	174496	47			NCU08260	Chr3	4807036	53			NCU07148	Chr5	6420073	62
NCU09158	Chr3	199775	47			NCU16704	Chr3	4809123	53			NCU07147	Chr5	6422489	62
NCU09164	Chr3	224366	47			NCU08261	Chr3	4811606	53			NCU07146	Chr5	6423834	62
NCU09166	Chr3	228016	47			NCU08262	Chr3	4815061	53			NCU07145	Chr5	6428125	62
NCU16611	Chr3	266740	48			NCU08530	Chr3	5032578	54			NCU07144	Chr5	6431522	62
NCU09180	Chr3	273675	48			NCU08529	Chr3	5034336	54			NCU17054	Chr5	6435237	62
NCU16614	Chr3	382227	49			NCU16917	Chr5	247159	55			NCU09276	Chr7	108158	63
NCU05657	Chr3	388933	49			NCU07799	Chr5	248779	55			NCU09275	Chr7	110585	63
NCU05662	Chr3	401171	49			NCU16920	Chr5	379435	56			NCU17161	Chr7	241507	64
NCU05663	Chr3	402181	49			NCU07764	Chr5	383743	56			NCU09452	Chr7	242470	64
NCU10605	Chr3	412993	49			NCU07752	Chr5	419047	57			NCU09453	Chr7	250769	64
NCU05666	Chr3	416218	49			NCU07750	Chr5	429255	57			NCU06896	Chr7	695165	65
NCU05672	Chr3	431890	49			NCU07749	Chr5	433591	57			NCU06897	Chr7	699508	65
NCU05675	Chr3	453712	49			NCU09835	Chr5	564305	58			NCU06898	Chr7	701230	65
NCU05678	Chr3	458931	49			NCU09836	Chr5	567157	58			NCU06899	Chr7	704194	65
NCU16615	Chr3	517579	50			NCU08918	Chr5	638675	59			NCU12045	Chr7	706753	65
NCU16616	Chr3	539313	50			NCU08917	Chr5	640869	59			NCU06953	Chr7	886585	66
NCU05711	Chr3	597468	51			NCU08915	Chr5	644543	60			NCU06954	Chr7	887936	66
NCU05713	Chr3	601856	51			NCU08912	Chr5	652640	60			NCU06955	Chr7	889200	66
NCU07845	Chr3	1073692	52			NCU16939	Chr5	846343	61			NCU09591	Chr7	909493	66
NCU07847	Chr3	1085824	52			NCU16940	Chr5	847716	61			NCU09590	Chr7	911011	66
NCU07848	Chr3	1087808	52			NCU03700	Chr5	2124646	62			NCU09589	Chr7	912593	66
NCU06426	Chr3	1375443	53			NCU03701	Chr5	2130564	62			NCU09588	Chr7	914086	66
NCU06427	Chr3	1377695	53			NCU01313	Chr5	3623177	63			NCU10896	Chr7	1242956	67
NCU06229	Chr3	1975357	54			NCU01314	Chr5	3626476	63			NCU09396	Chr7	1246604	67
NCU06234	Chr3	1998310	54			NCU01383	Chr5	3847646	64			NCU09394	Chr7	1254067	68
NCU06236	Chr3	2004271	54			NCU01385	Chr5	3860290	64			NCU09393	Chr7	1255973	68
NCU00011	Chr3	2274917	55			NCU06640	Chr5	4083493	65			NCU06163	Chr7	1592073	69
NCU00013	Chr3	2282649	55			NCU17004	Chr5	4085069	65			NCU17202	Chr7	1594421	69
NCU00143	Chr3	2777897	56			NCU17032	Chr5	5500908	66			NCU17247	Chr7	2963828	70
NCU00149	Chr3	2790371	56			NCU04286	Chr5	5502499	66			NCU02311	Chr7	2967071	70
NCU00189	Chr3	2940734	57			NCU08970	Chr5	5871412	67			NCU10231	Chr7	2974478	71
NCU00197	Chr3	2964909	57			NCU08971	Chr5	5872682	67			NCU02309	Chr7	2981043	71
NCU00307	Chr3	3381039	58			NCU17043	Chr5	6100092	68			NCU02308	Chr7	2983699	71
NCU00312	Chr3	3406782	58			NCU07245	Chr5	6114870	68			NCU17281	Chr7	4011458	72
NCU08975	Chr3	4104845	59			NCU07244	Chr5	6119262	68			NCU05839	Chr7	4013051	72
NCU08979	Chr3	4122529	59			NCU07243	Chr5	6120566	68			NCU17284	Chr7	4118242	73
NCU16695	Chr3	4467880	60			NCU07239	Chr5	6132262	69			NCU05872	Chr7	4119240	73
NCU07532	Chr3	4478037	60			NCU07237	Chr5	6138742	69			NCU17285	Chr7	4136993	74
NCU07526	Chr3	4495888	60			NCU17044	Chr5	6152072	69			NCU05877	Chr7	4138290	74
NCU07510	Chr3	4577529	61			NCU07229	Chr5	6177261	70			NCU09605	Chr2	70445	75
NCU08191	Chr3	4602506	61			NCU07228	Chr5	6191093	70			NCU09604	Chr2	73202	75
NCU08200	Chr3	4626605	62			NCU07227	Chr5	6192810	70			NCU03581	Chr2	149767	76
NCU08206	Chr3	4638295	62			NCU07219	Chr5	6214817	71			NCU03580	Chr2	151324	76
NCU08207	Chr3	4640146	62			NCU07217	Chr5	6220001	71			NCU10342	Chr2	253287	77
NCU08208	Chr3	4644661	62			NCU07213	Chr5	6228735	72			NCU03553	Chr2	254616	77
NCU08212	Chr3	4652962	62			NCU07211	Chr5	6231160	72			NCU03532	Chr2	340703	78
NCU08213	Chr3	4655560	62			NCU07210	Chr5	6232861	72			NCU03531	Chr2	341952	78
NCU08235	Chr3	4735926	63			NCU07209	Chr5	6235622	72			NCU16509	Chr2	593368	79
NCU08236	Chr3	4740152	63			NCU17051	Chr5	6377018	73			NCU03467	Chr2	596821	79
NCU08237	Chr3	4743262	63			NCU07164	Chr5	6378064	73			NCU16512	Chr2	667844	80
NCU08239	Chr3	4748856	63			NCU07152	Chr5	6411400	74			NCU03451	Chr2	668894	80
NCU16702	Chr3	4759637	63			NCU07151	Chr5	6412876	74			NCU03452	Chr2	669773	80
NCU08243	Chr3	4761941	63			NCU07150	Chr5	6414593	74			NCU03449	Chr2	675635	80
NCU08244	Chr3	4764577	63			NCU07148	Chr5	6420073	74			NCU03448	Chr2	682687	80
NCU08245	Chr3	4767460	63			NCU07147	Chr5	6422489	74			NCU16529	Chr2	1402723	81
NCU08246	Chr3	4769937	63			NCU07146	Chr5	6423834	74			NCU05351	Chr2	1403407	81
NCU08247	Chr3	4772093	63			NCU07145	Chr5	6428125	74			NCU05368	Chr2	1432035	82
NCU08248	Chr3	4773154	63			NCU07144	Chr5	6431522	74			NCU05370	Chr2	1433828	82
NCU08250	Chr3	4778023	63			NCU17054	Chr5	6435237	74			NCU05437	Chr2	1626132	83
NCU08251	Chr3	4780591	63			NCU09276	Chr7	108158	75			NCU05448	Chr2	1635463	83
NCU08254	Chr3	4788658	63			NCU09275	Chr7	110585	75			NCU10369	Chr2	1708515	84
NCU08255	Chr3	4791553	63			NCU17161	Chr7	241507	76			NCU05480	Chr2	1709554	84
NCU08256	Chr3	4794104	63			NCU09452	Chr7	242470	76			NCU05481	Chr2	1711584	84
NCU08258	Chr3	4797220	63			NCU09453	Chr7	250769	76			NCU05483	Chr2	1714661	84
NCU16703	Chr3	4800161	63			NCU06896	Chr7	695165	77			NCU06797	Chr2	1909649	85
NCU08259	Chr3	4802863	63			NCU06897	Chr7	699508	77			NCU06795	Chr2	1911521	85
NCU08260	Chr3	4807036	63			NCU06898	Chr7	701230	77			NCU06794	Chr2	1919433	85
NCU16704	Chr3	4809123	63			NCU06899	Chr7	704194	77			NCU01688	Chr2	2710999	86
NCU08261	Chr3	4811606	63			NCU12045	Chr7	706753	77			NCU01686	Chr2	2719088	86
NCU08262	Chr3	4815061	63			NCU06902	Chr7	713339	77			NCU01684	Chr2	2720795	86
NCU08530	Chr3	5032578	64			NCU06953	Chr7	886585	78			NCU01681	Chr2	2725590	86
NCU08529	Chr3	5034336	64			NCU06954	Chr7	887936	78			NCU10404	Chr2	2899017	87
NCU08525	Chr3	5050985	64			NCU06955	Chr7	889200	78			NCU01631	Chr2	2921975	87
NCU16917	Chr5	247159	65			NCU09591	Chr7	909493	78			NCU08494	Chr2	3473541	88
NCU07799	Chr5	248779	65			NCU09590	Chr7	911011	78			NCU08492	Chr2	3475014	88
NCU07785	Chr5	306857	66			NCU09589	Chr7	912593	78			NCU08491	Chr2	3476838	88
NCU07780	Chr5	321489	66			NCU09588	Chr7	914086	78			NCU09766	Chr2	4295876	89
NCU16920	Chr5	379435	67			NCU10896	Chr7	1242956	79			NCU16600	Chr2	4298463	89
NCU07764	Chr5	383743	67			NCU09396	Chr7	1246604	79
NCU11038	Chr5	399500	67			NCU09394	Chr7	1254067	79
NCU07752	Chr5	419047	68			NCU09393	Chr7	1255973	79
NCU07750	Chr5	429255	68			NCU06163	Chr7	1592073	80
NCU07749	Chr5	433591	68			NCU17202	Chr7	1594421	80
NCU07744	Chr5	450696	68			NCU06096	Chr7	1808733	81
NCU09835	Chr5	564305	69			NCU06094	Chr7	1816791	81
NCU09836	Chr5	567157	69			NCU17247	Chr7	2963828	82
NCU08921	Chr5	617220	69			NCU02311	Chr7	2967071	82
NCU08918	Chr5	638675	69			NCU10231	Chr7	2974478	82
NCU08917	Chr5	640869	69			NCU02309	Chr7	2981043	82
NCU08915	Chr5	644543	69			NCU02308	Chr7	2983699	82
NCU08912	Chr5	652640	69			NCU05823	Chr7	3943672	83
NCU11128	Chr5	748713	70			NCU05824	Chr7	3947997	83
NCU08885	Chr5	773459	70			NCU17281	Chr7	4011458	84
NCU09687	Chr5	838659	71			NCU05839	Chr7	4013051	84
NCU16939	Chr5	846343	71			NCU17284	Chr7	4118242	85
NCU16940	Chr5	847716	71			NCU05872	Chr7	4119240	85
NCU03614	Chr5	1849352	72			NCU05875	Chr7	4131122	86
NCU03620	Chr5	1872502	72			NCU17285	Chr7	4136993	86
NCU03700	Chr5	2124646	73			NCU05877	Chr7	4138290	86
NCU03701	Chr5	2130564	73			NCU09605	Chr2	70445	87
NCU03707	Chr5	2160989	73			NCU09604	Chr2	73202	87
NCU03828	Chr5	2542829	74			NCU16500	Chr2	101812	88
NCU03831	Chr5	2552312	74			NCU09593	Chr2	107020	88
NCU01313	Chr5	3623177	75			NCU03581	Chr2	149767	88
NCU01314	Chr5	3626476	75			NCU03580	Chr2	151324	88
NCU01383	Chr5	3847646	76			NCU10342	Chr2	253287	89
NCU01385	Chr5	3860290	76			NCU03553	Chr2	254616	89
NCU06640	Chr5	4083493	77			NCU03532	Chr2	340703	90
NCU17004	Chr5	4085069	77			NCU03531	Chr2	341952	90
NCU06683	Chr5	4262243	78			NCU03529	Chr2	352997	90
NCU06686	Chr5	4277039	78			NCU03476	Chr2	562861	91
NCU06690	Chr5	4288984	78			NCU03474	Chr2	565862	91
NCU04103	Chr5	4838755	79			NCU16509	Chr2	593368	92
NCU04107	Chr5	4864450	79			NCU03467	Chr2	596821	92
NCU17031	Chr5	5475801	80			NCU16512	Chr2	667844	93
NCU04282	Chr5	5488296	80			NCU03451	Chr2	668894	93
NCU17032	Chr5	5500908	80			NCU03452	Chr2	669773	93
NCU04286	Chr5	5502499	80			NCU03449	Chr2	675635	93
NCU08970	Chr5	5871412	81			NCU03448	Chr2	682687	93
NCU08971	Chr5	5872682	81			NCU16529	Chr2	1402723	94
NCU17043	Chr5	6100092	82			NCU05351	Chr2	1403407	94
NCU07245	Chr5	6114870	82			NCU05368	Chr2	1432035	95
NCU07244	Chr5	6119262	82			NCU05370	Chr2	1433828	95
NCU07243	Chr5	6120566	82			NCU05379	Chr2	1466603	96
NCU07239	Chr5	6132262	82			NCU05382	Chr2	1470710	96
NCU07237	Chr5	6138742	82			NCU05437	Chr2	1626132	97
NCU17044	Chr5	6152072	82			NCU05448	Chr2	1635463	97
NCU07229	Chr5	6177261	83			NCU10369	Chr2	1708515	98
NCU07228	Chr5	6191093	83			NCU05480	Chr2	1709554	98
NCU07227	Chr5	6192810	83			NCU05481	Chr2	1711584	98
NCU07219	Chr5	6214817	83			NCU05483	Chr2	1714661	98
NCU07217	Chr5	6220001	83			NCU06810	Chr2	1880521	99
NCU07213	Chr5	6228735	83			NCU06808	Chr2	1885631	99
NCU07211	Chr5	6231160	83			NCU06797	Chr2	1909649	100
NCU07210	Chr5	6232861	83			NCU06795	Chr2	1911521	100
NCU07209	Chr5	6235622	83			NCU06794	Chr2	1919433	100
NCU17051	Chr5	6377018	84			NCU01837	Chr2	2213888	101
NCU07164	Chr5	6378064	84			NCU01834	Chr2	2243829	101
NCU07161	Chr5	6385615	84			NCU01688	Chr2	2710999	102
NCU07152	Chr5	6411400	85			NCU01686	Chr2	2719088	102
NCU07151	Chr5	6412876	85			NCU01684	Chr2	2720795	102
NCU07150	Chr5	6414593	85			NCU01681	Chr2	2725590	102
NCU07148	Chr5	6420073	85			NCU10404	Chr2	2899017	103
NCU07147	Chr5	6422489	85			NCU01631	Chr2	2921975	103
NCU07146	Chr5	6423834	85			NCU08494	Chr2	3473541	104
NCU07145	Chr5	6428125	85			NCU08492	Chr2	3475014	104
NCU07144	Chr5	6431522	85			NCU08491	Chr2	3476838	104
NCU17054	Chr5	6435237	85			NCU08472	Chr2	3545774	105
NCU12057	Chr7	85092	86			NCU08470	Chr2	3552106	105
NCU17157	Chr7	99718	86			NCU09768	Chr2	4291182	106
NCU09276	Chr7	108158	86			NCU09766	Chr2	4295876	106
NCU09275	Chr7	110585	86			NCU16600	Chr2	4298463	106
NCU17161	Chr7	241507	87
NCU09452	Chr7	242470	87
NCU09453	Chr7	250769	87
NCU06896	Chr7	695165	88
NCU06897	Chr7	699508	88
NCU06898	Chr7	701230	88
NCU06899	Chr7	704194	88
NCU12045	Chr7	706753	88
NCU06902	Chr7	713339	88
NCU10703	Chr7	868483	89
NCU06953	Chr7	886585	89
NCU06954	Chr7	887936	89
NCU06955	Chr7	889200	89
NCU09591	Chr7	909493	89
NCU09590	Chr7	911011	89
NCU09589	Chr7	912593	89
NCU09588	Chr7	914086	89
NCU17185	Chr7	1181959	90
NCU17187	Chr7	1186703	90
NCU10896	Chr7	1242956	91
NCU09396	Chr7	1246604	91
NCU09394	Chr7	1254067	91
NCU09393	Chr7	1255973	91
NCU09389	Chr7	1268152	91
NCU09725	Chr7	1350640	92
NCU09720	Chr7	1365969	92
NCU06163	Chr7	1592073	93
NCU17202	Chr7	1594421	93
NCU06096	Chr7	1808733	94
NCU06094	Chr7	1816791	94
NCU17247	Chr7	2963828	95
NCU02311	Chr7	2967071	95
NCU10231	Chr7	2974478	95
NCU02309	Chr7	2981043	95
NCU02308	Chr7	2983699	95
NCU05787	Chr7	3824850	96
NCU05794	Chr7	3850630	96
NCU05820	Chr7	3933874	97
NCU05823	Chr7	3943672	97
NCU05824	Chr7	3947997	97
NCU10954	Chr7	3953771	97
NCU17281	Chr7	4011458	98
NCU05839	Chr7	4013051	98
NCU05845	Chr7	4031797	98
NCU17284	Chr7	4118242	99
NCU05872	Chr7	4119240	99
NCU05875	Chr7	4131122	99
NCU17285	Chr7	4136993	99
NCU05877	Chr7	4138290	99
NCU09612	Chr2	56204	100
NCU09605	Chr2	70445	100
NCU09604	Chr2	73202	100
NCU16500	Chr2	101812	101
NCU09593	Chr2	107020	101
NCU03581	Chr2	149767	101
NCU03580	Chr2	151324	101
NCU03577	Chr2	168919	101
NCU10342	Chr2	253287	102
NCU03553	Chr2	254616	102
NCU03547	Chr2	283873	102
NCU03532	Chr2	340703	103
NCU03531	Chr2	341952	103
NCU03529	Chr2	352997	103
NCU03476	Chr2	562861	104
NCU03474	Chr2	565862	104
NCU03469	Chr2	585153	104
NCU16509	Chr2	593368	104
NCU03467	Chr2	596821	104
NCU16512	Chr2	667844	105
NCU03451	Chr2	668894	105
NCU03452	Chr2	669773	105
NCU03449	Chr2	675635	105
NCU03448	Chr2	682687	105
NCU03418	Chr2	788522	106
NCU03414	Chr2	810242	106
NCU03382	Chr2	898435	107
NCU03378	Chr2	921462	107
NCU16529	Chr2	1402723	108
NCU05351	Chr2	1403407	108
NCU05368	Chr2	1432035	109
NCU05370	Chr2	1433828	109
NCU05379	Chr2	1466603	109
NCU05382	Chr2	1470710	109
NCU05437	Chr2	1626132	110
NCU05448	Chr2	1635463	110
NCU16540	Chr2	1696239	111
NCU10369	Chr2	1708515	111
NCU05480	Chr2	1709554	111
NCU05481	Chr2	1711584	111
NCU05483	Chr2	1714661	111
NCU06852	Chr2	1754384	111
NCU06849	Chr2	1765979	111
NCU06810	Chr2	1880521	112
NCU06808	Chr2	1885631	112
NCU06797	Chr2	1909649	113
NCU06795	Chr2	1911521	113
NCU06794	Chr2	1919433	113
NCU01837	Chr2	2213888	114
NCU01834	Chr2	2243829	114
NCU01688	Chr2	2710999	115
NCU01686	Chr2	2719088	115
NCU01684	Chr2	2720795	115
NCU01681	Chr2	2725590	115
NCU10404	Chr2	2899017	116
NCU01631	Chr2	2921975	116
NCU01566	Chr2	3066927	117
NCU01560	Chr2	3085087	117
NCU01536	Chr2	3155964	118
NCU01532	Chr2	3168330	118
NCU01529	Chr2	3178073	118
NCU01526	Chr2	3188073	118
NCU01520	Chr2	3206432	118
NCU08494	Chr2	3473541	119
NCU08492	Chr2	3475014	119
NCU08491	Chr2	3476838	119
NCU08472	Chr2	3545774	120
NCU08470	Chr2	3552106	120
NCU08723	Chr2	3800068	121
NCU08727	Chr2	3809744	121
NCU09348	Chr2	4192303	122
NCU09351	Chr2	4205247	122
NCU09768	Chr2	4291182	123
NCU09766	Chr2	4295876	123
NCU16600	Chr2	4298463	123
