## Supplementary material for "Lineage-specific genes are clustered with allorecognition loci and respond to G × E factors regulating the switch from asexual to sexual reproduction in *Neurospora*": Table S4

### Sheet: Sheet1
Supplemental Table S4. Clusters predicted for orphan genes & het-like genes using Cluster Locator with Max Gap set to be 5, 1 and 0, and cluster of significance (p<0.05) were reported separated for each Max Gap setting.
MAX Gap = 5, het-like genes highlighted red						MAX Gap = 1, het-like genes highlighted red						MAX Gap = 0, het-like genes highlighted red
gene_id	chromosome	starting_position	cluster_id	annotation		gene_id	chromosome	starting_position	cluster_id	ammotation		gene_id	chromosome	starting_position	cluster_id	annotation
NCU07115	Chr6	128969	1	het		NCU07087	Chr6	203459	1	orphan		NCU07087	Chr6	203459	1	orphan
NCU07122	Chr6	71725	1	orphan		NCU07086	Chr6	206035	1	orphan		NCU07086	Chr6	206035	1	orphan
NCU07087	Chr6	203459	2	orphan		NCU07085	Chr6	209405	1	orphan		NCU07085	Chr6	209405	1	orphan
NCU07086	Chr6	206035	2	orphan		NCU04700	Chr6	428256	2	orphan		NCU04700	Chr6	428256	2	orphan
NCU07085	Chr6	209405	2	orphan		NCU04701	Chr6	429844	2	orphan		NCU04701	Chr6	429844	2	orphan
NCU04694	Chr6	410959	3	het		NCU12076	Chr6	432497	2	orphan		NCU12076	Chr6	432497	2	orphan
NCU04700	Chr6	428256	3	orphan		NCU04702	Chr6	446381	2	orphan		NCU04702	Chr6	446381	2	orphan
NCU04701	Chr6	429844	3	orphan		NCU04703	Chr6	448720	2	orphan		NCU04703	Chr6	448720	2	orphan
NCU12076	Chr6	432497	3	orphan		NCU04704	Chr6	452915	2	orphan		NCU04704	Chr6	452915	2	orphan
NCU04702	Chr6	446381	3	orphan		NCU04705	Chr6	453877	2	orphan		NCU04705	Chr6	453877	2	orphan
NCU04703	Chr6	448720	3	orphan		NCU04707	Chr6	461122	2	orphan		NCU04707	Chr6	461122	3	orphan
NCU04704	Chr6	452915	3	orphan		NCU04708	Chr6	463190	2	orphan		NCU04708	Chr6	463190	3	orphan
NCU04705	Chr6	453877	3	orphan		NCU12077	Chr6	465575	2	orphan		NCU12077	Chr6	465575	3	orphan
NCU04707	Chr6	461122	3	orphan		NCU12078	Chr6	467360	2	orphan		NCU12078	Chr6	467360	3	orphan
NCU04708	Chr6	463190	3	orphan		NCU04709	Chr6	467743	2	orphan		NCU04709	Chr6	467743	3	orphan
NCU12077	Chr6	465575	3	orphan		NCU04710	Chr6	473956	2	orphan		NCU04710	Chr6	473956	3	orphan
NCU12078	Chr6	467360	3	orphan		NCU17066	Chr6	482082	2	orphan		NCU17066	Chr6	482082	3	orphan
NCU04709	Chr6	467743	3	orphan		NCU17067	Chr6	508922	2	orphan		NCU17077	Chr6	1026819	4	het
NCU04710	Chr6	473956	3	orphan		NCU04719	Chr6	529088	2	orphan		NCU12091	Chr6	1030035	4	orphan
NCU17066	Chr6	482082	3	orphan		NCU04734	Chr6	600632	3	het		NCU04843	Chr6	1032206	4	orphan
NCU17067	Chr6	508922	3	orphan		NCU17069	Chr6	610784	3	orphan		NCU10278	Chr6	1120913	5	orphan
NCU04719	Chr6	529088	3	orphan		NCU04748	Chr6	661005	4	het		NCU10161	Chr6	1122554	5	orphan
NCU04734	Chr6	600632	4	het		NCU04746	Chr6	652455	4	orphan		NCU05507	Chr6	1685237	6	orphan
NCU17069	Chr6	610784	4	orphan		NCU17077	Chr6	1026819	5	het		NCU05506	Chr6	1690749	6	orphan
NCU04748	Chr6	661005	5	het		NCU12091	Chr6	1030035	5	orphan		NCU05505	Chr6	1696219	6	orphan
NCU04746	Chr6	652455	5	orphan		NCU04843	Chr6	1032206	5	orphan		NCU05504	Chr6	1698919	6	orphan
NCU04835	Chr6	1002426	6	het		NCU10278	Chr6	1120913	6	orphan		NCU05503	Chr6	1700924	6	orphan
NCU17077	Chr6	1026819	6	het		NCU10161	Chr6	1122554	6	orphan		NCU03983	Chr6	2333204	7	orphan
NCU12091	Chr6	1030035	6	orphan		NCU05570	Chr6	1476997	7	orphan		NCU03984	Chr6	2336876	7	orphan
NCU04843	Chr6	1032206	6	orphan		NCU05568	Chr6	1483313	7	orphan		NCU05111	Chr6	3712724	8	orphan
NCU10278	Chr6	1120913	7	orphan		NCU05507	Chr6	1685237	8	orphan		NCU05110	Chr6	3715815	8	orphan
NCU10161	Chr6	1122554	7	orphan		NCU05506	Chr6	1690749	8	orphan		NCU05080	Chr6	3806853	9	orphan
NCU05576	Chr6	1458191	8	orphan		NCU05505	Chr6	1696219	8	orphan		NCU17143	Chr6	3808678	9	orphan
NCU05570	Chr6	1476997	8	orphan		NCU05504	Chr6	1698919	8	orphan		NCU08077	Chr1	188531	10	orphan
NCU05568	Chr6	1483313	8	orphan		NCU05503	Chr6	1700924	8	orphan		NCU08078	Chr1	190407	10	orphan
NCU05532	Chr6	1599049	9	orphan		NCU03983	Chr6	2333204	9	orphan		NCU08079	Chr1	193144	10	orphan
NCU05529	Chr6	1606164	9	orphan		NCU03984	Chr6	2336876	9	orphan		NCU08080	Chr1	195021	10	orphan
NCU05507	Chr6	1685237	10	orphan		NCU05949	Chr6	3349464	10	orphan		NCU08098	Chr1	253456	11	orphan
NCU05506	Chr6	1690749	10	orphan		NCU05947	Chr6	3355960	10	orphan		NCU08099	Chr1	254975	11	orphan
NCU05505	Chr6	1696219	10	orphan		NCU05946	Chr6	3364883	10	orphan		NCU08100	Chr1	256166	11	orphan
NCU05504	Chr6	1698919	10	orphan		NCU12132	Chr6	3560267	11	orphan		NCU10839	Chr1	761516	12	het
NCU05503	Chr6	1700924	10	orphan		NCU17135	Chr6	3564215	11	orphan		NCU09073	Chr1	763687	12	orphan
NCU03983	Chr6	2333204	11	orphan		NCU05150	Chr6	3571586	11	orphan		NCU09082	Chr1	798219	13	orphan
NCU03984	Chr6	2336876	11	orphan		NCU05111	Chr6	3712724	12	orphan		NCU09084	Chr1	804397	13	orphan
NCU05981	Chr6	3205476	12	orphan		NCU05110	Chr6	3715815	12	orphan		NCU16325	Chr1	988544	14	orphan
NCU05976	Chr6	3224706	12	orphan		NCU05082	Chr6	3802902	13	orphan		NCU02174	Chr1	991777	14	orphan
NCU05957	Chr6	3319864	13	het		NCU05080	Chr6	3806853	13	orphan		NCU11211	Chr1	1280531	15	het
NCU17127	Chr6	3294468	13	orphan		NCU17143	Chr6	3808678	13	orphan		NCU16333	Chr1	1283563	15	orphan
NCU05949	Chr6	3349464	14	orphan		NCU08077	Chr1	188531	14	orphan		NCU01876	Chr1	2182903	16	orphan
NCU05947	Chr6	3355960	14	orphan		NCU08078	Chr1	190407	14	orphan		NCU01875	Chr1	2185114	16	orphan
NCU05946	Chr6	3364883	14	orphan		NCU08079	Chr1	193144	14	orphan		NCU01874	Chr1	2186207	16	orphan
NCU12132	Chr6	3560267	15	orphan		NCU08080	Chr1	195021	14	orphan		NCU16350	Chr1	2189357	16	orphan
NCU17135	Chr6	3564215	15	orphan		NCU08081	Chr1	198195	14	orphan		NCU01848	Chr1	2269950	17	orphan
NCU05150	Chr6	3571586	15	orphan		NCU16307	Chr1	246887	15	orphan		NCU09970	Chr1	2345343	17	orphan
NCU05115	Chr6	3697911	16	het		NCU08098	Chr1	253456	15	orphan		NCU02672	Chr1	3151075	18	orphan
NCU05111	Chr6	3712724	16	orphan		NCU08099	Chr1	254975	15	orphan		NCU02673	Chr1	3154147	18	orphan
NCU05110	Chr6	3715815	16	orphan		NCU08100	Chr1	256166	15	orphan		NCU09125	Chr1	5423475	19	orphan
NCU05092	Chr6	3762871	17	orphan		NCU07429	Chr1	658020	16	orphan		NCU16398	Chr1	5427659	19	orphan
NCU05085	Chr6	3794170	17	orphan		NCU07427	Chr1	666139	16	orphan		NCU00531	Chr1	8107983	20	orphan
NCU05082	Chr6	3802902	17	orphan		NCU10839	Chr1	761516	17	het		NCU00530	Chr1	8109132	20	orphan
NCU05080	Chr6	3806853	17	orphan		NCU09073	Chr1	763687	17	orphan		NCU00529	Chr1	8110983	20	orphan
NCU17143	Chr6	3808678	17	orphan		NCU09075	Chr1	766238	17	orphan		NCU08613	Chr1	9606408	21	orphan
NCU05058	Chr6	3893058	18	orphan		NCU09080	Chr1	791939	18	orphan		NCU08614	Chr1	9608358	21	orphan
NCU05055	Chr6	3898507	18	orphan		NCU09082	Chr1	798219	18	orphan		NCU10766	Chr4	250914	22	orphan
NCU05052	Chr6	3910649	18	orphan		NCU09084	Chr1	804397	18	orphan		NCU10936	Chr4	253084	22	orphan
NCU09910	Chr1	49237	19	het		NCU16323	Chr1	980957	19	orphan		NCU07613	Chr4	258305	22	orphan
NCU11134	Chr1	15930	19	orphan		NCU16325	Chr1	988544	19	orphan		NCU07614	Chr4	260448	22	orphan
NCU08077	Chr1	188531	20	orphan		NCU02174	Chr1	991777	19	orphan		NCU07615	Chr4	263434	22	orphan
NCU08078	Chr1	190407	20	orphan		NCU02145	Chr1	1090819	20	orphan		NCU07616	Chr4	265462	22	orphan
NCU08079	Chr1	193144	20	orphan		NCU02144	Chr1	1100620	20	orphan		NCU07635	Chr4	343938	23	orphan
NCU08080	Chr1	195021	20	orphan		NCU11211	Chr1	1280531	21	het		NCU07636	Chr4	345246	23	orphan
NCU08081	Chr1	198195	20	orphan		NCU16333	Chr1	1283563	21	orphan		NCU04852	Chr4	465928	24	orphan
NCU16307	Chr1	246887	21	orphan		NCU01876	Chr1	2182903	22	orphan		NCU04853	Chr4	474487	24	orphan
NCU08098	Chr1	253456	21	orphan		NCU01875	Chr1	2185114	22	orphan		NCU04875	Chr4	581617	25	orphan
NCU08099	Chr1	254975	21	orphan		NCU01874	Chr1	2186207	22	orphan		NCU04876	Chr4	582996	25	orphan
NCU08100	Chr1	256166	21	orphan		NCU16350	Chr1	2189357	22	orphan		NCU06299	Chr4	2991934	26	orphan
NCU07429	Chr1	658020	22	orphan		NCU01872	Chr1	2194873	22	orphan		NCU06298	Chr4	2996094	26	orphan
NCU07427	Chr1	666139	22	orphan		NCU01848	Chr1	2269950	23	orphan		NCU06289	Chr4	3022503	27	orphan
NCU10839	Chr1	761516	23	het		NCU09970	Chr1	2345343	23	orphan		NCU06288	Chr4	3023799	27	orphan
NCU09073	Chr1	763687	23	orphan		NCU02672	Chr1	3151075	24	orphan		NCU06287	Chr4	3025834	27	orphan
NCU09075	Chr1	766238	23	orphan		NCU02673	Chr1	3154147	24	orphan		NCU08014	Chr4	3918124	28	orphan
NCU09080	Chr1	791939	23	orphan		NCU09125	Chr1	5423475	25	orphan		NCU08015	Chr4	3921756	28	orphan
NCU09082	Chr1	798219	23	orphan		NCU16398	Chr1	5427659	25	orphan		NCU08016	Chr4	3922838	28	orphan
NCU09084	Chr1	804397	23	orphan		NCU00851	Chr1	6958974	26	orphan		NCU08017	Chr4	3925559	28	orphan
NCU16323	Chr1	980957	24	orphan		NCU00849	Chr1	6962783	26	orphan		NCU07335	Chr4	4330308	29	het
NCU16325	Chr1	988544	24	orphan		NCU00531	Chr1	8107983	27	orphan		NCU07336	Chr4	4327999	29	orphan
NCU02174	Chr1	991777	24	orphan		NCU00530	Chr1	8109132	27	orphan		NCU07317	Chr4	4384711	30	orphan
NCU02171	Chr1	1008855	24	orphan		NCU00529	Chr1	8110983	27	orphan		NCU07316	Chr4	4389350	30	orphan
NCU02145	Chr1	1090819	25	orphan		NCU02856	Chr1	8899463	28	orphan		NCU07047	Chr4	5013220	31	orphan
NCU02144	Chr1	1100620	25	orphan		NCU02854	Chr1	8905083	28	orphan		NCU07048	Chr4	5015540	31	orphan
NCU11211	Chr1	1280531	26	het		NCU08613	Chr1	9606408	29	orphan		NCU09145	Chr3	149432	32	orphan
NCU16333	Chr1	1283563	26	orphan		NCU08614	Chr1	9608358	29	orphan		NCU09147	Chr3	157122	32	orphan
NCU01880	Chr1	2172002	27	orphan		NCU07600	Chr4	200140	30	orphan		NCU09149	Chr3	163883	33	orphan
NCU01876	Chr1	2182903	27	orphan		NCU16723	Chr4	205431	30	orphan		NCU09150	Chr3	165973	33	orphan
NCU01875	Chr1	2185114	27	orphan		NCU16724	Chr4	218652	31	orphan		NCU05662	Chr3	401171	34	orphan
NCU01874	Chr1	2186207	27	orphan		NCU07606	Chr4	226374	31	orphan		NCU05663	Chr3	402181	34	orphan
NCU16350	Chr1	2189357	27	orphan		NCU10766	Chr4	250914	32	orphan		NCU10605	Chr3	412993	35	orphan
NCU01872	Chr1	2194873	27	orphan		NCU10936	Chr4	253084	32	orphan		NCU05666	Chr3	416218	35	orphan
NCU01848	Chr1	2269950	28	orphan		NCU07613	Chr4	258305	32	orphan		NCU07847	Chr3	1085824	36	orphan
NCU09970	Chr1	2345343	28	orphan		NCU07614	Chr4	260448	32	orphan		NCU07848	Chr3	1087808	36	orphan
NCU02672	Chr1	3151075	29	orphan		NCU07615	Chr4	263434	32	orphan		NCU06426	Chr3	1375443	37	orphan
NCU02673	Chr1	3154147	29	orphan		NCU07616	Chr4	265462	32	orphan		NCU06427	Chr3	1377695	37	orphan
NCU03180	Chr1	4818315	30	orphan		NCU07635	Chr4	343938	33	orphan		NCU00011	Chr3	2274917	38	orphan
NCU03183	Chr1	4824849	30	orphan		NCU07636	Chr4	345246	33	orphan		NCU00013	Chr3	2282649	38	orphan
NCU09125	Chr1	5423475	31	orphan		NCU04852	Chr4	465928	34	orphan		NCU07527	Chr3	4492470	39	het
NCU16398	Chr1	5427659	31	orphan		NCU04853	Chr4	474487	34	orphan		NCU07526	Chr3	4495888	39	orphan
NCU00940	Chr1	6644581	32	orphan		NCU04873	Chr4	573399	35	orphan		NCU07511	Chr3	4573918	40	het
NCU00934	Chr1	6676692	32	orphan		NCU04875	Chr4	581617	35	orphan		NCU07510	Chr3	4577529	40	orphan
NCU00851	Chr1	6958974	33	orphan		NCU04876	Chr4	582996	35	orphan		NCU08206	Chr3	4638295	41	orphan
NCU00849	Chr1	6962783	33	orphan		NCU10644	Chr4	588839	35	orphan		NCU08207	Chr3	4640146	41	orphan
NCU00645	Chr1	7718028	34	orphan		NCU04962	Chr4	868195	36	orphan		NCU08208	Chr3	4644661	41	orphan
NCU00640	Chr1	7731792	34	orphan		NCU04974	Chr4	994038	36	orphan		NCU08212	Chr3	4652962	42	orphan
NCU00531	Chr1	8107983	35	orphan		NCU06299	Chr4	2991934	37	orphan		NCU08213	Chr3	4655560	42	orphan
NCU00530	Chr1	8109132	35	orphan		NCU06298	Chr4	2996094	37	orphan		NCU08235	Chr3	4735926	43	orphan
NCU00529	Chr1	8110983	35	orphan		NCU06289	Chr4	3022503	38	orphan		NCU08236	Chr3	4740152	43	orphan
NCU02867	Chr1	8866490	36	orphan		NCU06288	Chr4	3023799	38	orphan		NCU08237	Chr3	4743262	43	orphan
NCU02864	Chr1	8872013	36	orphan		NCU06287	Chr4	3025834	38	orphan		NCU16702	Chr3	4759637	44	orphan
NCU02856	Chr1	8899463	37	orphan		NCU08019	Chr4	3930124	39	het		NCU08243	Chr3	4761941	44	orphan
NCU02854	Chr1	8905083	37	orphan		NCU08014	Chr4	3918124	39	orphan		NCU08244	Chr3	4764577	44	orphan
NCU02774	Chr1	9237030	38	orphan		NCU08015	Chr4	3921756	39	orphan		NCU08245	Chr3	4767460	44	orphan
NCU02769	Chr1	9258233	38	orphan		NCU08016	Chr4	3922838	39	orphan		NCU08246	Chr3	4769937	44	orphan
NCU08613	Chr1	9606408	39	orphan		NCU08017	Chr4	3925559	39	orphan		NCU08247	Chr3	4772093	44	orphan
NCU08614	Chr1	9608358	39	orphan		NCU10867	Chr4	3938283	39	orphan		NCU08248	Chr3	4773154	44	orphan
NCU08619	Chr1	9623268	39	orphan		NCU07335	Chr4	4330308	40	het		NCU08250	Chr3	4778023	45	orphan
NCU16720	Chr4	103519	40	het		NCU07336	Chr4	4327999	40	orphan		NCU08251	Chr3	4780591	45	orphan
NCU09665	Chr4	111999	40	orphan		NCU07317	Chr4	4384711	41	orphan		NCU08254	Chr3	4788658	46	orphan
NCU07596	Chr4	188782	41	het		NCU07316	Chr4	4389350	41	orphan		NCU08255	Chr3	4791553	46	orphan
NCU07600	Chr4	200140	41	orphan		NCU07047	Chr4	5013220	42	orphan		NCU08256	Chr3	4794104	46	orphan
NCU16723	Chr4	205431	41	orphan		NCU07048	Chr4	5015540	42	orphan		NCU08258	Chr3	4797220	47	orphan
NCU16724	Chr4	218652	41	orphan		NCU08830	Chr4	5094397	43	orphan		NCU16703	Chr3	4800161	47	orphan
NCU07606	Chr4	226374	41	orphan		NCU08829	Chr4	5098594	43	orphan		NCU08259	Chr3	4802863	47	orphan
NCU10766	Chr4	250914	41	orphan		NCU09145	Chr3	149432	44	orphan		NCU08260	Chr3	4807036	47	orphan
NCU10936	Chr4	253084	41	orphan		NCU09147	Chr3	157122	44	orphan		NCU16704	Chr3	4809123	47	orphan
NCU07613	Chr4	258305	41	orphan		NCU09149	Chr3	163883	44	orphan		NCU08261	Chr3	4811606	47	orphan
NCU07614	Chr4	260448	41	orphan		NCU09150	Chr3	165973	44	orphan		NCU08262	Chr3	4815061	47	orphan
NCU07615	Chr4	263434	41	orphan		NCU09164	Chr3	224366	45	orphan		NCU08530	Chr3	5032578	48	orphan
NCU07616	Chr4	265462	41	orphan		NCU09166	Chr3	228016	45	orphan		NCU08529	Chr3	5034336	48	orphan
NCU07625	Chr4	315068	42	orphan		NCU05662	Chr3	401171	46	orphan		NCU08526	Chr3	5042690	49	het
NCU07631	Chr4	326521	42	orphan		NCU05663	Chr3	402181	46	orphan		NCU08525	Chr3	5050985	49	orphan
NCU07635	Chr4	343938	42	orphan		NCU10605	Chr3	412993	46	orphan		NCU16917	Chr5	247159	50	orphan
NCU07636	Chr4	345246	42	orphan		NCU05666	Chr3	416218	46	orphan		NCU07799	Chr5	248779	50	orphan
NCU16728	Chr4	360310	42	orphan		NCU05711	Chr3	597468	47	orphan		NCU07750	Chr5	429255	51	orphan
NCU04852	Chr4	465928	43	orphan		NCU05713	Chr3	601856	47	orphan		NCU07749	Chr5	433591	51	orphan
NCU04853	Chr4	474487	43	orphan		NCU07845	Chr3	1073692	48	orphan		NCU09835	Chr5	564305	52	orphan
NCU04867	Chr4	547664	44	orphan		NCU07847	Chr3	1085824	48	orphan		NCU09836	Chr5	567157	52	orphan
NCU04873	Chr4	573399	44	orphan		NCU07848	Chr3	1087808	48	orphan		NCU08918	Chr5	638675	53	orphan
NCU04875	Chr4	581617	44	orphan		NCU06426	Chr3	1375443	49	orphan		NCU08917	Chr5	640869	53	orphan
NCU04876	Chr4	582996	44	orphan		NCU06427	Chr3	1377695	49	orphan		NCU16939	Chr5	846343	54	orphan
NCU10644	Chr4	588839	44	orphan		NCU06234	Chr3	1998310	50	orphan		NCU16940	Chr5	847716	54	orphan
NCU04912	Chr4	712207	45	het		NCU06236	Chr3	2004271	50	orphan		NCU10156	Chr5	1597125	55	het
NCU11293	Chr4	700701	45	orphan		NCU00011	Chr3	2274917	51	orphan		NCU04586	Chr5	1601426	55	orphan
NCU04915	Chr4	719624	45	orphan		NCU00013	Chr3	2282649	51	orphan		NCU03700	Chr5	2124646	56	orphan
NCU04962	Chr4	868195	46	orphan		NCU16695	Chr3	4467880	52	orphan		NCU03701	Chr5	2130564	56	orphan
NCU04974	Chr4	994038	46	orphan		NCU07532	Chr3	4478037	52	orphan		NCU01313	Chr5	3623177	57	orphan
NCU11067	Chr4	1095687	46	orphan		NCU07527	Chr3	4492470	53	het		NCU01314	Chr5	3626476	57	orphan
NCU06304	Chr4	2981241	47	het		NCU07526	Chr3	4495888	53	orphan		NCU01383	Chr5	3847646	58	orphan
NCU06299	Chr4	2991934	47	orphan		NCU07511	Chr3	4573918	54	het		NCU01385	Chr5	3860290	58	orphan
NCU06298	Chr4	2996094	47	orphan		NCU07510	Chr3	4577529	54	orphan		NCU06640	Chr5	4083493	59	orphan
NCU06289	Chr4	3022503	47	orphan		NCU08206	Chr3	4638295	55	orphan		NCU17004	Chr5	4085069	59	orphan
NCU06288	Chr4	3023799	47	orphan		NCU08207	Chr3	4640146	55	orphan		NCU17032	Chr5	5500908	60	orphan
NCU06287	Chr4	3025834	47	orphan		NCU08208	Chr3	4644661	55	orphan		NCU04286	Chr5	5502499	60	orphan
NCU08019	Chr4	3930124	48	het		NCU08212	Chr3	4652962	56	orphan		NCU08970	Chr5	5871412	61	orphan
NCU08014	Chr4	3918124	48	orphan		NCU08213	Chr3	4655560	56	orphan		NCU08971	Chr5	5872682	61	orphan
NCU08015	Chr4	3921756	48	orphan		NCU08235	Chr3	4735926	57	orphan		NCU17043	Chr5	6100092	62	orphan
NCU08016	Chr4	3922838	48	orphan		NCU08236	Chr3	4740152	57	orphan		NCU07245	Chr5	6114870	62	orphan
NCU08017	Chr4	3925559	48	orphan		NCU08237	Chr3	4743262	57	orphan		NCU07244	Chr5	6119262	62	orphan
NCU10867	Chr4	3938283	48	orphan		NCU08239	Chr3	4748856	57	orphan		NCU07243	Chr5	6120566	62	orphan
NCU08654	Chr4	4210231	49	orphan		NCU16702	Chr3	4759637	58	orphan		NCU07237	Chr5	6138742	63	orphan
NCU08649	Chr4	4226570	49	orphan		NCU08243	Chr3	4761941	58	orphan		NCU17044	Chr5	6152072	63	orphan
NCU08644	Chr4	4246083	49	orphan		NCU08244	Chr3	4764577	58	orphan		NCU07230	Chr5	6173805	64	het
NCU07335	Chr4	4330308	50	het		NCU08245	Chr3	4767460	58	orphan		NCU07229	Chr5	6177261	64	orphan
NCU07336	Chr4	4327999	50	orphan		NCU08246	Chr3	4769937	58	orphan		NCU07228	Chr5	6191093	64	orphan
NCU16851	Chr4	4401567	51	het		NCU08247	Chr3	4772093	58	orphan		NCU07227	Chr5	6192810	64	orphan
NCU07323	Chr4	4368851	51	orphan		NCU08248	Chr3	4773154	58	orphan		NCU07211	Chr5	6231160	65	orphan
NCU07317	Chr4	4384711	51	orphan		NCU08250	Chr3	4778023	58	orphan		NCU07210	Chr5	6232861	65	orphan
NCU07316	Chr4	4389350	51	orphan		NCU08251	Chr3	4780591	58	orphan		NCU07209	Chr5	6235622	65	orphan
NCU16852	Chr4	4416840	51	orphan		NCU08254	Chr3	4788658	59	orphan		NCU17051	Chr5	6377018	66	orphan
NCU07306	Chr4	4439605	51	orphan		NCU08255	Chr3	4791553	59	orphan		NCU07164	Chr5	6378064	66	orphan
NCU07047	Chr4	5013220	52	orphan		NCU08256	Chr3	4794104	59	orphan		NCU07152	Chr5	6411400	67	orphan
NCU07048	Chr4	5015540	52	orphan		NCU08258	Chr3	4797220	59	orphan		NCU07151	Chr5	6412876	67	orphan
NCU08843	Chr4	5053305	52	orphan		NCU16703	Chr3	4800161	59	orphan		NCU07150	Chr5	6414593	67	orphan
NCU08830	Chr4	5094397	53	orphan		NCU08259	Chr3	4802863	59	orphan		NCU07148	Chr5	6420073	68	orphan
NCU08829	Chr4	5098594	53	orphan		NCU08260	Chr3	4807036	59	orphan		NCU07147	Chr5	6422489	68	orphan
NCU16877	Chr4	5110331	53	orphan		NCU16704	Chr3	4809123	59	orphan		NCU07146	Chr5	6423834	68	orphan
NCU08822	Chr4	5119140	53	orphan		NCU08261	Chr3	4811606	59	orphan		NCU07145	Chr5	6428125	68	orphan
NCU08818	Chr4	5142229	53	orphan		NCU08262	Chr3	4815061	59	orphan		NCU07144	Chr5	6431522	68	orphan
NCU08813	Chr4	5152832	53	orphan		NCU08530	Chr3	5032578	60	orphan		NCU17054	Chr5	6435237	68	orphan
NCU05179	Chr4	5848609	54	orphan		NCU08529	Chr3	5034336	60	orphan		NCU09276	Chr7	108158	69	orphan
NCU05173	Chr4	5878979	54	orphan		NCU08526	Chr3	5042690	61	het		NCU09275	Chr7	110585	69	orphan
NCU09145	Chr3	149432	55	orphan		NCU08525	Chr3	5050985	61	orphan		NCU17161	Chr7	241507	70	orphan
NCU09147	Chr3	157122	55	orphan		NCU16917	Chr5	247159	62	orphan		NCU09452	Chr7	242470	70	orphan
NCU09149	Chr3	163883	55	orphan		NCU07799	Chr5	248779	62	orphan		NCU09453	Chr7	250769	70	orphan
NCU09150	Chr3	165973	55	orphan		NCU16920	Chr5	379435	63	orphan		NCU06896	Chr7	695165	71	orphan
NCU09153	Chr3	174496	55	orphan		NCU07764	Chr5	383743	63	orphan		NCU06897	Chr7	699508	71	orphan
NCU09158	Chr3	199775	55	orphan		NCU07752	Chr5	419047	64	orphan		NCU06898	Chr7	701230	71	orphan
NCU09164	Chr3	224366	55	orphan		NCU07750	Chr5	429255	64	orphan		NCU06899	Chr7	704194	71	orphan
NCU09166	Chr3	228016	55	orphan		NCU07749	Chr5	433591	64	orphan		NCU12045	Chr7	706753	71	orphan
NCU16611	Chr3	266740	56	orphan		NCU09835	Chr5	564305	65	orphan		NCU06953	Chr7	886585	72	orphan
NCU09180	Chr3	273675	56	orphan		NCU09836	Chr5	567157	65	orphan		NCU06954	Chr7	887936	72	orphan
NCU10003	Chr3	338279	57	het		NCU08918	Chr5	638675	66	orphan		NCU06955	Chr7	889200	72	orphan
NCU16614	Chr3	382227	57	orphan		NCU08917	Chr5	640869	66	orphan		NCU09591	Chr7	909493	72	orphan
NCU05657	Chr3	388933	57	orphan		NCU08915	Chr5	644543	67	orphan		NCU09590	Chr7	911011	72	orphan
NCU05662	Chr3	401171	57	orphan		NCU08912	Chr5	652640	67	orphan		NCU09589	Chr7	912593	72	orphan
NCU05663	Chr3	402181	57	orphan		NCU16939	Chr5	846343	68	orphan		NCU09588	Chr7	914086	72	orphan
NCU10605	Chr3	412993	57	orphan		NCU16940	Chr5	847716	68	orphan		NCU10896	Chr7	1242956	73	orphan
NCU05666	Chr3	416218	57	orphan		NCU10156	Chr5	1597125	69	het		NCU09396	Chr7	1246604	73	orphan
NCU05672	Chr3	431890	57	orphan		NCU04586	Chr5	1601426	69	orphan		NCU09394	Chr7	1254067	74	orphan
NCU05675	Chr3	453712	57	orphan		NCU03700	Chr5	2124646	70	orphan		NCU09393	Chr7	1255973	74	orphan
NCU05678	Chr3	458931	57	orphan		NCU03701	Chr5	2130564	70	orphan		NCU06163	Chr7	1592073	75	orphan
NCU16615	Chr3	517579	58	orphan		NCU01313	Chr5	3623177	71	orphan		NCU17202	Chr7	1594421	75	orphan
NCU16616	Chr3	539313	58	orphan		NCU01314	Chr5	3626476	71	orphan		NCU17247	Chr7	2963828	76	orphan
NCU05711	Chr3	597468	59	orphan		NCU01383	Chr5	3847646	72	orphan		NCU02311	Chr7	2967071	76	orphan
NCU05713	Chr3	601856	59	orphan		NCU01385	Chr5	3860290	72	orphan		NCU10231	Chr7	2974478	77	orphan
NCU07840	Chr3	1059964	60	het		NCU06640	Chr5	4083493	73	orphan		NCU02309	Chr7	2981043	77	orphan
NCU07833	Chr3	1016388	60	orphan		NCU17004	Chr5	4085069	73	orphan		NCU02308	Chr7	2983699	77	orphan
NCU07845	Chr3	1073692	60	orphan		NCU17032	Chr5	5500908	74	orphan		NCU17278	Chr7	3945121	78	het
NCU07847	Chr3	1085824	60	orphan		NCU04286	Chr5	5502499	74	orphan		NCU05823	Chr7	3943672	78	orphan
NCU07848	Chr3	1087808	60	orphan		NCU08970	Chr5	5871412	75	orphan		NCU05824	Chr7	3947997	78	orphan
NCU06426	Chr3	1375443	61	orphan		NCU08971	Chr5	5872682	75	orphan		NCU05840	Chr7	4015746	79	het
NCU06427	Chr3	1377695	61	orphan		NCU07241	Chr5	6124357	76	het		NCU17281	Chr7	4011458	79	orphan
NCU06229	Chr3	1975357	62	orphan		NCU17043	Chr5	6100092	76	orphan		NCU05839	Chr7	4013051	79	orphan
NCU06234	Chr3	1998310	62	orphan		NCU07245	Chr5	6114870	76	orphan		NCU17284	Chr7	4118242	80	orphan
NCU06236	Chr3	2004271	62	orphan		NCU07244	Chr5	6119262	76	orphan		NCU05872	Chr7	4119240	80	orphan
NCU00011	Chr3	2274917	63	orphan		NCU07243	Chr5	6120566	76	orphan		NCU17285	Chr7	4136993	81	orphan
NCU00013	Chr3	2282649	63	orphan		NCU07239	Chr5	6132262	76	orphan		NCU05877	Chr7	4138290	81	orphan
NCU00143	Chr3	2777897	64	orphan		NCU07237	Chr5	6138742	76	orphan		NCU09605	Chr2	70445	82	orphan
NCU00149	Chr3	2790371	64	orphan		NCU17044	Chr5	6152072	76	orphan		NCU09604	Chr2	73202	82	orphan
NCU00189	Chr3	2940734	65	orphan		NCU07230	Chr5	6173805	77	het		NCU03581	Chr2	149767	83	orphan
NCU00197	Chr3	2964909	65	orphan		NCU07229	Chr5	6177261	77	orphan		NCU03580	Chr2	151324	83	orphan
NCU00307	Chr3	3381039	66	orphan		NCU07228	Chr5	6191093	77	orphan		NCU10342	Chr2	253287	84	orphan
NCU00312	Chr3	3406782	66	orphan		NCU07227	Chr5	6192810	77	orphan		NCU03553	Chr2	254616	84	orphan
NCU08975	Chr3	4104845	67	orphan		NCU07219	Chr5	6214817	78	orphan		NCU03532	Chr2	340703	85	orphan
NCU08979	Chr3	4122529	67	orphan		NCU07217	Chr5	6220001	78	orphan		NCU03531	Chr2	341952	85	orphan
NCU07527	Chr3	4492470	68	het		NCU07213	Chr5	6228735	79	orphan		NCU16503	Chr2	437172	86	het
NCU16695	Chr3	4467880	68	orphan		NCU07211	Chr5	6231160	79	orphan		NCU03507	Chr2	439578	86	het
NCU07532	Chr3	4478037	68	orphan		NCU07210	Chr5	6232861	79	orphan		NCU16502	Chr2	436772	86	orphan
NCU07526	Chr3	4495888	68	orphan		NCU07209	Chr5	6235622	79	orphan		NCU11054	Chr2	588432	87	het
NCU07511	Chr3	4573918	69	het		NCU17051	Chr5	6377018	80	orphan		NCU03469	Chr2	585153	87	orphan
NCU07510	Chr3	4577529	69	orphan		NCU07164	Chr5	6378064	80	orphan		NCU16509	Chr2	593368	88	orphan
NCU08191	Chr3	4602506	69	orphan		NCU07152	Chr5	6411400	81	orphan		NCU03467	Chr2	596821	88	orphan
NCU08200	Chr3	4626605	70	orphan		NCU07151	Chr5	6412876	81	orphan		NCU16512	Chr2	667844	89	orphan
NCU08206	Chr3	4638295	70	orphan		NCU07150	Chr5	6414593	81	orphan		NCU03451	Chr2	668894	89	orphan
NCU08207	Chr3	4640146	70	orphan		NCU07148	Chr5	6420073	81	orphan		NCU03452	Chr2	669773	89	orphan
NCU08208	Chr3	4644661	70	orphan		NCU07147	Chr5	6422489	81	orphan		NCU03449	Chr2	675635	89	orphan
NCU08212	Chr3	4652962	70	orphan		NCU07146	Chr5	6423834	81	orphan		NCU03448	Chr2	682687	89	orphan
NCU08213	Chr3	4655560	70	orphan		NCU07145	Chr5	6428125	81	orphan		NCU16529	Chr2	1402723	90	orphan
NCU08235	Chr3	4735926	71	orphan		NCU07144	Chr5	6431522	81	orphan		NCU05351	Chr2	1403407	90	orphan
NCU08236	Chr3	4740152	71	orphan		NCU17054	Chr5	6435237	81	orphan		NCU05368	Chr2	1432035	91	orphan
NCU08237	Chr3	4743262	71	orphan		NCU09276	Chr7	108158	82	orphan		NCU05370	Chr2	1433828	91	orphan
NCU08239	Chr3	4748856	71	orphan		NCU09275	Chr7	110585	82	orphan		NCU05437	Chr2	1626132	92	orphan
NCU16702	Chr3	4759637	71	orphan		NCU17161	Chr7	241507	83	orphan		NCU05448	Chr2	1635463	92	orphan
NCU08243	Chr3	4761941	71	orphan		NCU09452	Chr7	242470	83	orphan		NCU10369	Chr2	1708515	93	orphan
NCU08244	Chr3	4764577	71	orphan		NCU09453	Chr7	250769	83	orphan		NCU05480	Chr2	1709554	93	orphan
NCU08245	Chr3	4767460	71	orphan		NCU09045	Chr7	433218	84	het		NCU05481	Chr2	1711584	93	orphan
NCU08246	Chr3	4769937	71	orphan		NCU17167	Chr7	444099	84	orphan		NCU05483	Chr2	1714661	93	orphan
NCU08247	Chr3	4772093	71	orphan		NCU06896	Chr7	695165	85	orphan		NCU06797	Chr2	1909649	94	orphan
NCU08248	Chr3	4773154	71	orphan		NCU06897	Chr7	699508	85	orphan		NCU06795	Chr2	1911521	94	orphan
NCU08250	Chr3	4778023	71	orphan		NCU06898	Chr7	701230	85	orphan		NCU06794	Chr2	1919433	94	orphan
NCU08251	Chr3	4780591	71	orphan		NCU06899	Chr7	704194	85	orphan		NCU01688	Chr2	2710999	95	orphan
NCU08254	Chr3	4788658	71	orphan		NCU12045	Chr7	706753	85	orphan		NCU01686	Chr2	2719088	95	orphan
NCU08255	Chr3	4791553	71	orphan		NCU06902	Chr7	713339	85	orphan		NCU01684	Chr2	2720795	95	orphan
NCU08256	Chr3	4794104	71	orphan		NCU06953	Chr7	886585	86	orphan		NCU01681	Chr2	2725590	95	orphan
NCU08258	Chr3	4797220	71	orphan		NCU06954	Chr7	887936	86	orphan		NCU10404	Chr2	2899017	96	orphan
NCU16703	Chr3	4800161	71	orphan		NCU06955	Chr7	889200	86	orphan		NCU01631	Chr2	2921975	96	orphan
NCU08259	Chr3	4802863	71	orphan		NCU09591	Chr7	909493	86	orphan		NCU01593	Chr2	3002795	97	het
NCU08260	Chr3	4807036	71	orphan		NCU09590	Chr7	911011	86	orphan		NCU01592	Chr2	3005855	97	het
NCU16704	Chr3	4809123	71	orphan		NCU09589	Chr7	912593	86	orphan		NCU08494	Chr2	3473541	98	orphan
NCU08261	Chr3	4811606	71	orphan		NCU09588	Chr7	914086	86	orphan		NCU08492	Chr2	3475014	98	orphan
NCU08262	Chr3	4815061	71	orphan		NCU10896	Chr7	1242956	87	orphan		NCU08491	Chr2	3476838	98	orphan
NCU08526	Chr3	5042690	72	het		NCU09396	Chr7	1246604	87	orphan		NCU10142	Chr2	3541951	99	het
NCU08530	Chr3	5032578	72	orphan		NCU09394	Chr7	1254067	87	orphan		NCU08472	Chr2	3545774	99	orphan
NCU08529	Chr3	5034336	72	orphan		NCU09393	Chr7	1255973	87	orphan		NCU09766	Chr2	4295876	100	orphan
NCU08525	Chr3	5050985	72	orphan		NCU06163	Chr7	1592073	88	orphan		NCU16600	Chr2	4298463	100	orphan
NCU16917	Chr5	247159	73	orphan		NCU17202	Chr7	1594421	88	orphan
NCU07799	Chr5	248779	73	orphan		NCU06096	Chr7	1808733	89	orphan
NCU07785	Chr5	306857	74	orphan		NCU06094	Chr7	1816791	89	orphan
NCU07780	Chr5	321489	74	orphan		NCU17247	Chr7	2963828	90	orphan
NCU16920	Chr5	379435	75	orphan		NCU02311	Chr7	2967071	90	orphan
NCU07764	Chr5	383743	75	orphan		NCU10231	Chr7	2974478	90	orphan
NCU11038	Chr5	399500	75	orphan		NCU02309	Chr7	2981043	90	orphan
NCU07752	Chr5	419047	76	orphan		NCU02308	Chr7	2983699	90	orphan
NCU07750	Chr5	429255	76	orphan		NCU17278	Chr7	3945121	91	het
NCU07749	Chr5	433591	76	orphan		NCU05823	Chr7	3943672	91	orphan
NCU07744	Chr5	450696	76	orphan		NCU05824	Chr7	3947997	91	orphan
NCU09835	Chr5	564305	77	orphan		NCU05840	Chr7	4015746	92	het
NCU09836	Chr5	567157	77	orphan		NCU17281	Chr7	4011458	92	orphan
NCU08921	Chr5	617220	77	orphan		NCU05839	Chr7	4013051	92	orphan
NCU08918	Chr5	638675	77	orphan		NCU17284	Chr7	4118242	93	orphan
NCU08917	Chr5	640869	77	orphan		NCU05872	Chr7	4119240	93	orphan
NCU08915	Chr5	644543	77	orphan		NCU05875	Chr7	4131122	94	orphan
NCU08912	Chr5	652640	77	orphan		NCU17285	Chr7	4136993	94	orphan
NCU11128	Chr5	748713	78	orphan		NCU05877	Chr7	4138290	94	orphan
NCU08885	Chr5	773459	78	orphan		NCU09605	Chr2	70445	95	orphan
NCU09687	Chr5	838659	79	orphan		NCU09604	Chr2	73202	95	orphan
NCU16939	Chr5	846343	79	orphan		NCU16500	Chr2	101812	96	orphan
NCU16940	Chr5	847716	79	orphan		NCU09593	Chr2	107020	96	orphan
NCU04589	Chr5	1589560	80	het		NCU03581	Chr2	149767	96	orphan
NCU10156	Chr5	1597125	80	het		NCU03580	Chr2	151324	96	orphan
NCU04586	Chr5	1601426	80	orphan		NCU10342	Chr2	253287	97	orphan
NCU03614	Chr5	1849352	81	orphan		NCU03553	Chr2	254616	97	orphan
NCU03620	Chr5	1872502	81	orphan		NCU03532	Chr2	340703	98	orphan
NCU03700	Chr5	2124646	82	orphan		NCU03531	Chr2	341952	98	orphan
NCU03701	Chr5	2130564	82	orphan		NCU03529	Chr2	352997	98	orphan
NCU03707	Chr5	2160989	82	orphan		NCU16503	Chr2	437172	99	het
NCU03828	Chr5	2542829	83	orphan		NCU03507	Chr2	439578	99	het
NCU03831	Chr5	2552312	83	orphan		NCU16502	Chr2	436772	99	orphan
NCU01313	Chr5	3623177	84	orphan		NCU03476	Chr2	562861	100	orphan
NCU01314	Chr5	3626476	84	orphan		NCU03474	Chr2	565862	100	orphan
NCU01383	Chr5	3847646	85	orphan		NCU11054	Chr2	588432	101	het
NCU01385	Chr5	3860290	85	orphan		NCU03469	Chr2	585153	101	orphan
NCU06640	Chr5	4083493	86	orphan		NCU16509	Chr2	593368	101	orphan
NCU17004	Chr5	4085069	86	orphan		NCU03467	Chr2	596821	101	orphan
NCU06683	Chr5	4262243	87	orphan		NCU16512	Chr2	667844	102	orphan
NCU06686	Chr5	4277039	87	orphan		NCU03451	Chr2	668894	102	orphan
NCU06690	Chr5	4288984	87	orphan		NCU03452	Chr2	669773	102	orphan
NCU04103	Chr5	4838755	88	orphan		NCU03449	Chr2	675635	102	orphan
NCU04107	Chr5	4864450	88	orphan		NCU03448	Chr2	682687	102	orphan
NCU17031	Chr5	5475801	89	orphan		NCU16529	Chr2	1402723	103	orphan
NCU04282	Chr5	5488296	89	orphan		NCU05351	Chr2	1403407	103	orphan
NCU17032	Chr5	5500908	89	orphan		NCU05368	Chr2	1432035	104	orphan
NCU04286	Chr5	5502499	89	orphan		NCU05370	Chr2	1433828	104	orphan
NCU08970	Chr5	5871412	90	orphan		NCU05379	Chr2	1466603	105	orphan
NCU08971	Chr5	5872682	90	orphan		NCU05382	Chr2	1470710	105	orphan
NCU09954	Chr5	6035121	91	het		NCU05437	Chr2	1626132	106	orphan
NCU09961	Chr5	6052654	91	orphan		NCU05448	Chr2	1635463	106	orphan
NCU07241	Chr5	6124357	92	het		NCU10369	Chr2	1708515	107	orphan
NCU07230	Chr5	6173805	92	het		NCU05480	Chr2	1709554	107	orphan
NCU17043	Chr5	6100092	92	orphan		NCU05481	Chr2	1711584	107	orphan
NCU07245	Chr5	6114870	92	orphan		NCU05483	Chr2	1714661	107	orphan
NCU07244	Chr5	6119262	92	orphan		NCU06806	Chr2	1889222	108	het
NCU07243	Chr5	6120566	92	orphan		NCU06810	Chr2	1880521	108	orphan
NCU07239	Chr5	6132262	92	orphan		NCU06808	Chr2	1885631	108	orphan
NCU07237	Chr5	6138742	92	orphan		NCU06797	Chr2	1909649	109	orphan
NCU17044	Chr5	6152072	92	orphan		NCU06795	Chr2	1911521	109	orphan
NCU07229	Chr5	6177261	92	orphan		NCU06794	Chr2	1919433	109	orphan
NCU07228	Chr5	6191093	92	orphan		NCU01837	Chr2	2213888	110	orphan
NCU07227	Chr5	6192810	92	orphan		NCU01834	Chr2	2243829	110	orphan
NCU07219	Chr5	6214817	92	orphan		NCU01688	Chr2	2710999	111	orphan
NCU07217	Chr5	6220001	92	orphan		NCU01686	Chr2	2719088	111	orphan
NCU07213	Chr5	6228735	92	orphan		NCU01684	Chr2	2720795	111	orphan
NCU07211	Chr5	6231160	92	orphan		NCU01681	Chr2	2725590	111	orphan
NCU07210	Chr5	6232861	92	orphan		NCU10404	Chr2	2899017	112	orphan
NCU07209	Chr5	6235622	92	orphan		NCU01631	Chr2	2921975	112	orphan
NCU17051	Chr5	6377018	93	orphan		NCU01593	Chr2	3002795	113	het
NCU07164	Chr5	6378064	93	orphan		NCU01592	Chr2	3005855	113	het
NCU07161	Chr5	6385615	93	orphan		NCU08494	Chr2	3473541	114	orphan
NCU07152	Chr5	6411400	94	orphan		NCU08492	Chr2	3475014	114	orphan
NCU07151	Chr5	6412876	94	orphan		NCU08491	Chr2	3476838	114	orphan
NCU07150	Chr5	6414593	94	orphan		NCU10142	Chr2	3541951	115	het
NCU07148	Chr5	6420073	94	orphan		NCU08472	Chr2	3545774	115	orphan
NCU07147	Chr5	6422489	94	orphan		NCU08470	Chr2	3552106	115	orphan
NCU07146	Chr5	6423834	94	orphan		NCU08721	Chr2	3794980	116	het
NCU07145	Chr5	6428125	94	orphan		NCU08723	Chr2	3800068	116	orphan
NCU07144	Chr5	6431522	94	orphan		NCU16595	Chr2	4213495	117	het
NCU17054	Chr5	6435237	94	orphan		NCU09351	Chr2	4205247	117	orphan
NCU09282	Chr7	90082	95	het		NCU09768	Chr2	4291182	118	orphan
NCU12057	Chr7	85092	95	orphan		NCU09766	Chr2	4295876	118	orphan
NCU17157	Chr7	99718	95	orphan		NCU16600	Chr2	4298463	118	orphan
NCU09276	Chr7	108158	95	orphan
NCU09275	Chr7	110585	95	orphan
NCU17161	Chr7	241507	96	orphan
NCU09452	Chr7	242470	96	orphan
NCU09453	Chr7	250769	96	orphan
NCU09045	Chr7	433218	97	het
NCU17167	Chr7	444099	97	orphan
NCU06896	Chr7	695165	98	orphan
NCU06897	Chr7	699508	98	orphan
NCU06898	Chr7	701230	98	orphan
NCU06899	Chr7	704194	98	orphan
NCU12045	Chr7	706753	98	orphan
NCU06902	Chr7	713339	98	orphan
NCU10703	Chr7	868483	99	orphan
NCU06953	Chr7	886585	99	orphan
NCU06954	Chr7	887936	99	orphan
NCU06955	Chr7	889200	99	orphan
NCU09591	Chr7	909493	99	orphan
NCU09590	Chr7	911011	99	orphan
NCU09589	Chr7	912593	99	orphan
NCU09588	Chr7	914086	99	orphan
NCU17185	Chr7	1181959	100	orphan
NCU17187	Chr7	1186703	100	orphan
NCU10896	Chr7	1242956	101	orphan
NCU09396	Chr7	1246604	101	orphan
NCU09394	Chr7	1254067	101	orphan
NCU09393	Chr7	1255973	101	orphan
NCU09389	Chr7	1268152	101	orphan
NCU09725	Chr7	1350640	102	orphan
NCU09720	Chr7	1365969	102	orphan
NCU06163	Chr7	1592073	103	orphan
NCU17202	Chr7	1594421	103	orphan
NCU06096	Chr7	1808733	104	orphan
NCU06094	Chr7	1816791	104	orphan
NCU17247	Chr7	2963828	105	orphan
NCU02311	Chr7	2967071	105	orphan
NCU10231	Chr7	2974478	105	orphan
NCU02309	Chr7	2981043	105	orphan
NCU02308	Chr7	2983699	105	orphan
NCU11383	Chr7	3659955	106	het
NCU08186	Chr7	3671438	106	orphan
NCU05787	Chr7	3824850	107	orphan
NCU05794	Chr7	3850630	107	orphan
NCU17278	Chr7	3945121	108	het
NCU05820	Chr7	3933874	108	orphan
NCU05823	Chr7	3943672	108	orphan
NCU05824	Chr7	3947997	108	orphan
NCU10954	Chr7	3953771	108	orphan
NCU05840	Chr7	4015746	109	het
NCU17281	Chr7	4011458	109	orphan
NCU05839	Chr7	4013051	109	orphan
NCU05845	Chr7	4031797	109	orphan
NCU17284	Chr7	4118242	110	orphan
NCU05872	Chr7	4119240	110	orphan
NCU05875	Chr7	4131122	110	orphan
NCU17285	Chr7	4136993	110	orphan
NCU05877	Chr7	4138290	110	orphan
NCU09629	Chr2	19764	111	het
NCU09632	Chr2	12521	111	orphan
NCU09612	Chr2	56204	112	orphan
NCU09605	Chr2	70445	112	orphan
NCU09604	Chr2	73202	112	orphan
NCU16500	Chr2	101812	113	orphan
NCU09593	Chr2	107020	113	orphan
NCU03581	Chr2	149767	113	orphan
NCU03580	Chr2	151324	113	orphan
NCU03577	Chr2	168919	113	orphan
NCU10342	Chr2	253287	114	orphan
NCU03553	Chr2	254616	114	orphan
NCU03547	Chr2	283873	114	orphan
NCU03532	Chr2	340703	115	orphan
NCU03531	Chr2	341952	115	orphan
NCU03529	Chr2	352997	115	orphan
NCU16503	Chr2	437172	116	het
NCU03507	Chr2	439578	116	het
NCU16502	Chr2	436772	116	orphan
NCU11054	Chr2	588432	117	het
NCU03476	Chr2	562861	117	orphan
NCU03474	Chr2	565862	117	orphan
NCU03469	Chr2	585153	117	orphan
NCU16509	Chr2	593368	117	orphan
NCU03467	Chr2	596821	117	orphan
NCU03444	Chr2	694835	118	het
NCU16512	Chr2	667844	118	orphan
NCU03451	Chr2	668894	118	orphan
NCU03452	Chr2	669773	118	orphan
NCU03449	Chr2	675635	118	orphan
NCU03448	Chr2	682687	118	orphan
NCU03418	Chr2	788522	119	orphan
NCU03414	Chr2	810242	119	orphan
NCU03378	Chr2	921462	120	het
NCU03382	Chr2	898435	120	orphan
NCU16529	Chr2	1402723	121	orphan
NCU05351	Chr2	1403407	121	orphan
NCU05368	Chr2	1432035	122	orphan
NCU05370	Chr2	1433828	122	orphan
NCU05379	Chr2	1466603	122	orphan
NCU05382	Chr2	1470710	122	orphan
NCU05437	Chr2	1626132	123	orphan
NCU05448	Chr2	1635463	123	orphan
NCU16540	Chr2	1696239	124	orphan
NCU10369	Chr2	1708515	124	orphan
NCU05480	Chr2	1709554	124	orphan
NCU05481	Chr2	1711584	124	orphan
NCU05483	Chr2	1714661	124	orphan
NCU06852	Chr2	1754384	124	orphan
NCU06849	Chr2	1765979	124	orphan
NCU06806	Chr2	1889222	125	het
NCU06810	Chr2	1880521	125	orphan
NCU06808	Chr2	1885631	125	orphan
NCU06797	Chr2	1909649	125	orphan
NCU06795	Chr2	1911521	125	orphan
NCU06794	Chr2	1919433	125	orphan
NCU01837	Chr2	2213888	126	orphan
NCU01834	Chr2	2243829	126	orphan
NCU01688	Chr2	2710999	127	orphan
NCU01686	Chr2	2719088	127	orphan
NCU01684	Chr2	2720795	127	orphan
NCU01681	Chr2	2725590	127	orphan
NCU10404	Chr2	2899017	128	orphan
NCU01631	Chr2	2921975	128	orphan
NCU01593	Chr2	3002795	129	het
NCU01592	Chr2	3005855	129	het
NCU01566	Chr2	3066927	130	orphan
NCU01560	Chr2	3085087	130	orphan
NCU01536	Chr2	3155964	131	orphan
NCU01532	Chr2	3168330	131	orphan
NCU01529	Chr2	3178073	131	orphan
NCU01526	Chr2	3188073	131	orphan
NCU01520	Chr2	3206432	131	orphan
NCU08494	Chr2	3473541	132	orphan
NCU08492	Chr2	3475014	132	orphan
NCU08491	Chr2	3476838	132	orphan
NCU10142	Chr2	3541951	133	het
NCU08472	Chr2	3545774	133	orphan
NCU08470	Chr2	3552106	133	orphan
NCU08721	Chr2	3794980	134	het
NCU08723	Chr2	3800068	134	orphan
NCU08727	Chr2	3809744	134	orphan
NCU10392	Chr2	4030504	135	het
NCU10246	Chr2	4020737	135	orphan
NCU16595	Chr2	4213495	136	het
NCU16597	Chr2	4223914	136	het
NCU09348	Chr2	4192303	136	orphan
NCU09351	Chr2	4205247	136	orphan
NCU09772	Chr2	4275466	137	het
NCU09768	Chr2	4291182	137	orphan
NCU09766	Chr2	4295876	137	orphan
NCU16600	Chr2	4298463	137	orphan
