## Supplementary material for "Lineage-specific genes are clustered with allorecognition loci and respond to G × E factors regulating the switch from asexual to sexual reproduction in *Neurospora*": Table S5

### Sheet: Sheet1
Supplemental table S5. FungiDB Phylogenetic synteny status for 69 Het-domain genes and their neighbour genes (for Fig. 2H). Het-domain genes were in the middle and highlighted yellow.
Synteny status coded with N for "Neurospora", N-S for "Sordariales", N-S-M for "Sordariomycetes", Asco for "beyong Sordariomycetes"
Lineage specific (orphan) genes were highlighted in grey.
het ID	Genomic Location (Gene)	Product Description	Gene Name or Symbol	Chromosome	L5	L4	L3	L2	L1	het ID	R1	R2	R3	R4	R5
NCU09910	CM002236:49,237..52,949(-)	hypothetical protein	null	I	NCU09904 Asco	NCU09906 N-S-M	NCU09907 N-S	NCU09908 N-S	NCU09909 Asco	NCU09910 N-S	NCU09911 N-S	NCU09912 Asco	NCU09913 N-S	NCU09914 N-S	NCU10501 N-S
NCU07502	CM002236:388,864..392,501(+)	hypothetical protein	null	I	NCU07507 Asco	NCU07506 Asco	NCU07505 N-S-M	NCU07504 Asco	NCU07503 N-S-M	NCU07502 N-S	NCU07501 N-S	NCU07500 N-S	NCU07499 N-S	NCU07498 Asco	NCU07497 Asco
NCU07448	CM002236:587,090..588,592(+)	hypothetical protein	null	I	NCU07453 N-S	NCU07452 N-S	NCU07451 Asco	NCU07450 N-S	NCU07449 N-S	NCU07448 N	NCU07447 Asco	NCU07446 Asco	NCU07445 Asco	NCU07443 Asco	NCU07442 Asco
NCU10839	CM002236:761,516..762,264(-)	hypothetical protein	null	I	NCU09068 Asco	NCU09069 N-S	NCU09070 Asco	NCU09071 Asco	NCU09072 N-S-M	NCU10839 N	NCU09073 N	NCU09074 N-S	NCU09075 N	NCU09076 Asco	NCU09077 Asco
NCU11211	CM002236:1,280,531..1,281,622(+)	hypothetical protein	null	I	NCU02106 N-S	NCU02105 Asco	NCU02104 Asco	NCU02103 Asco	NCU11212 N	NCU11211 N	NCU16333 N	NCU02101 N-S	NCU02100 N-S-M	NCU11041 N-S	NCU02099 Asco
NCU03015	CM002236:8,434,826..8,437,818(-)	hypothetical protein, hypothetical protein, variant 1	null	I	NCU03020 Asco	NCU03019 Asco	NCU03018 Asco	NCU03017 N-S	NCU03016 Asco	NCU03015 N	NCU03014 N	NCU03013 Asco	NCU03011 Asco	NCU03010 Asco	NCU03009 Asco
NCU03125	CM002236:4,647,622..4,651,392(-)	NIMA-interacting protein TinC	null	I	NCU03120 N-S-M	NCU03121 N-S-M	NCU03122 Asco	NCU03123 N-S	NCU03124 Asco	NCU03125 Asco	NCU03126 N-S-M	NCU03127 Asco	NCU03128 N-S-M	NCU03129 N-S-M	NCU03130 Asco
NCU08601	CM002236:9,556,224..9,558,620(+)	hypothetical protein	null	I	NCU08595 N-S-M	NCU08597 N-S-M	NCU08598 Asco	NCU08599 N-S-M	NCU08600 N-S-M	NCU08601 N-S	NCU08602 N-S-M	NCU08603 Asco	NCU08604 Asco	NCU08605 Asco	NCU08606 Asco
NCU09629	CM002237:19,764..23,982(-)	hypothetical protein	null	II	NCU09634 N-S	NCU09633 N	NCU09632 N	NCU09631 Asco	NCU09630 N-S	NCU09629 N-S	NCU09627 N-S	NCU16498 N-S	NCU09623 N-S	NCU09621 N-S	NCU09620 N
NCU03533	CM002237:337,789..340,145(+)	heterokaryon incompatibility protein 6	het-6	II	NCU03538 N-S-M	NCU03537 Asco	NCU03536 Asco	NCU03535 N-S-M	NCU03534 N	NCU03533 N	NCU03532 N	NCU03531 N	NCU03530 N-S	NCU03529 N	NCU03528 Asco
NCU16503	CM002237:437,172..439,667(-)	hypothetical protein	null	II	NCU03512 Asco	NCU023511 N-S only	NCU10152 N-S	NCU03509 Asco	NCU16502 N	NCU16503 N-S	NCU03507 N-S	NCU03506 N-S	NCU03505 N-S-M	NCU03504 Asco	NCU03503 Asco
NCU03507	CM002237:439,578..441,954(-)	hypothetical protein	null	II	NCU03511 N-S	NCU10152 N-S	NCU03509 Asco	NCU16502 N	NCU16503 N-S	NCU03507 N-S	NCU03506 N-S	NCU03505 N-S-M	NCU03504 Asco	NCU03503 Asco	NCU03502 N-S
NCU03494	CM002237:487,248..490,231(-)	heterokaryon incompatibility protein	pin-c	II	NCU03499 N	NCU03498 Asco	NCU03497 Asco	NCU03496 Asco	NCU03495 Asco	NCU03494 N	NCU03493 Asco	NCU03492 Asco	NCU03491 Asco	NCU03490 N-S	NCU03489 Asco
NCU03484	CM002237:528,760..530,861(+)	hypothetical protein	null	II	NCU03490 N-S	NCU03489 Asco	NCU03488 Asco	NCU03486 Asco	NCU03485 Asco	NCU03484 N	NCU03483 Asco	NCU03482 Asco	NCU03481 Asco	NCU16506 N-S	NCU03480 Asco
NCU11054	CM002237:588,432..589,402(-)	hypothetical protein	null	II	NCU03473 N-S	NCU03472 N-S	NCU03471 N-S	NCU03470 N-S	NCU03469 N	NCU11054 N	NCU03468 N-S	NCU16509 N	NCU03467 N	NCU03466 N-S	NCU03465 Asco
NCU03444	CM002237:694,835..697,789(-)	hypothetical protein	null	II	NCU03347 Asco	NCU03346 N-S only	NCU11245 Asco	NCU03346 N-S only	NCU03345 Asco	NCU03444 N	NCU03341 Asco	NCU03340 Asco	NCU03439 Asco	NCU03438 Asco	NCU03437 N-S
NCU03378	CM002237:921,462..924,160(+)	TOL	null	II	NCU03383 Asco	NCU03382 N	NCU03381 Asco	NCU03380 Asco	NCU03379 Asco	NCU03378 TOL N	NCU03376 Asco	NCU03375 Asco	NCU03374 Asco	NCU03373 N-S	NCU03372 Asco
NCU03354	CM002237:1,000,226..1,003,539(-)	hypothetical protein	null	II	NCU03359 Asco	NCU03358 Asco	NCU03357 Asco	NCU03356 Asco	NCU03355 Asco	NCU03354 N-S-M	NCU03352 Asco	NCU03351 Ascco	NCU03350 Asco	NCU03348 Asco	NCU03347 Asco
NCU06806	CM002237:1,889,222..1,891,881(-)	hypothetical protein	null	II	NCU06811 N-S	NCU06810 N	NCU06809 Asco	NCU06808 N	NCU06807 N-S	NCU06806 N	NCU06804 Asco	NCU06803 Asco	NCU06801 N-S	NCU06799 N-S-M	NCU06797 N
NCU01593	CM002237:3,002,795..3,004,549(-)	hypothetical protein	null	II	NCU01601 Asco	NCU01599 Asco	NCU01598 Asco	NCU01597 N-S-M	NCU01596 Asco	NCU01593 N	NCU01592 Asco	NCU01591 N-S-M only	NCU01589 Asco	NCU01587 Asco	NCU01585 Asco
NCU01592	CM002237:3,005,855..3,007,117(+)	hypothetical protein	null	II	NCU01599 Asco	NCU01598 Asco	NCU01597 N-S-M	NCU01596 Asco	NCU01593 N	NCU01592 N	NCU01591 N-S-M only	NCU01589 Asco	NCU01587 Asco	NCU01585 Asco	NCU01584 Asco
NCU10142	CM002237:3,541,951..3,543,088(+)	hypothetical protein	null	II	NCU08478 N-S	NCU08477 Asco	NCU08476 Asco	NCU08475 Asco	NCU08473 N-S	NCU10142 N-S	NCU08472 N	NCU08471 Asco	NCU08470 N	NCU08469 N-S	NCU08468 N-S
NCU08721	CM002237:3,794,980..3,798,612(-)	hypothetical protein	null	II	NCU08716 Asco	NCU08717 N-S	NCU08718 N-S-M	NCU08719 N-S-M	NCU08720 N-S	NCU08721 N-S	NCU08722 N-S	NCU08723 N	NCU08724 N-S	NCU08726 N-S	NCU08727 N
NCU08737	CM002237:3,837,747..3,840,081(+)	hypothetical protein	null	II	NCU08732 N-S-M	NCU08733 N-S-M	NCU08734 Asco	NCU08735 N	NCU08736 N-S	NCU08737 N-S	NCU08738 Asco	NCU08739 N-S	NCU08741 Asco	NCU08742 Asco	NCU08743 Asco
NCU10392	CM002237:4,030,504..4,033,143(+)	hypothetical protein	null	II	NCU08423 Asco	NCU10246 N	NCU10245 N-S-M	NCU08425 N-S	NCU10393 N-S	NCU10392 N-S	NCU08427 Asco	NCU08428 Asco	NCU08429 N-S	NCU08431 N-S	NCU08432 N-S
NCU16595	CM002237:4,213,495..4,216,857(+)	hypothetical protein	null	II	NCU09348 N	NCU09349 Asco	NCU09350 N-S-M	NCU09351 N	NCU09352 N-S-M	NCU16595 N-S only	NCU16596 Asco	NCU09354 N-S	NCU09355 N-S only	NCU16597 N	NCU09356 Asco
NCU16597	CM002237:4,223,914..4,227,106(+)	hypothetical protein	null	II	NCU09352 N-S-M	NCU16595 N-S only	NCU16596 Asco	NCU09354 N-S	NCU09355 N-S only	NCU16597 N	NCU09356 Asco	NCU09357 Asco	NCU09358 Asco	NCU09777 Asco	NCU16599 Asco
NCU09772	CM002237:4,275,466..4,278,203(-)	hypothetical protein	null	II	NCU16599 Asco	NCU09776 N	NCU09775 N-S	NCU09774 N	NCU09773 Asco	NCU09772 N-S-M	NCU09771 Asco	NCU09770 Asco	NCU09768 N	NCU09767 Asco	NCU09766 N
NCU10003	CM002238:338,279..340,718(-)	HET domain-containing protein	null	III	NCU09189 N	NCU09190 N-S	NCU10629 N-S	NCU10001 N-S	NCU10002 N-S	NCU10003 N-S	NCU10004 N-S	NCU10005 N-S	NCU16614 N	NCU05655 N-S	NCU05656 N-S
NCU07840	CM002238:1,059,964..1,062,628(-)	hypothetical protein	null	III	NCU07834 N-S-M	NCU07836 N-S-M	NCU07837 N-S-M	NCU07838 N-S	NCU07839 Asco	NCU07840 N	NCU07841 N-S-M	NCU07842 Asco	NCU07843 Asco	NCU07844 N-S-M	NCU07845 N
NCU07527	CM002238:4,492,470..4,494,975(+)	hypothetical protein	null	III	NCU07532 N	NCU07531 N-S	NCU07530 Asco	NCU07529 N-S	NCU07528 N-S	NCU07527 N-S	NCU07526 N	NCU07525 Asco	NCU11368 Asco	NCU11367 N-S-M	NCU07523 N-S-M
NCU07511	CM002238:4,573,918..4,575,576(-)	hypothetical protein	het-14	III	NCU07516 Asco	NCU07514 Asco	NCU07513 Asco	NCU16698 N-S-M	NCU16699 Asco	NCU07511 N	NCU07510 N	NCU08189 N-S	NCU08190 N-S	NCU08191 N	NCU08192 N-S
NCU08526	CM002238:5,042,690..5,045,534(+)	hypothetical protein	null	III	NCU08530 N	NCU08529 N	NCU10276 Asco	NCU11287 N-S	NCU08527 N-S	NCU08526 N-S	NCU08525 N	NCU08524 N-S	NCU08523 Asco	NCU08522 Asco	NCU08521 N
NCU16720	CM002239:103,519..106,130(+)	hypothetical protein	null	IV	NCU09656 Asco	NCU09657 Asco	NCU09658 Asco	NCU09659 N-S	NCU09660 N-S	NCU16720 N	NCU09663 Asco	NCU09664 Asco	NCU09665 N-S only	NCU07581 N-S	NCU07582 Asco
NCU07596	CM002239:188,782..189,978(+)	hypothetical protein	null	IV	NCU16722 N-S	NCU07592 N-S-M	NCU07593 N-S-M	NCU07594 N-S	NCU07595 N-S	NCU07596 N	NCU07597 N-S	NCU11365 N-S	NCU11364 N-S	NCU11363 N-S-M	NCU07599 N-S
NCU04912	CM002239:712,207..714,030(-)	HET domain-containing protein	null	IV	NCU04908 N-S	NCU11293 N	NCU04909 N-S	NCU04910 N	NCU04911 N-S	NCU04912 N-S	NCU04913 N-S	NCU04914 N-S	NCU04915 N	NCU04916 N-S	NCU04917 N
NCU07897	CM002239:1,415,258..1,417,503(+)	hypothetical protein	null	IV	NCU07902 N-S	NCU07901 Asco	NCU07900 N	NCU07899 Asco	NCU07898 N-S-M	NCU07897 N-S	NCU07896 N-S	NCU07895 N-S	NCU07894 Asco	NCU07893 N-S-M	NCU07892 N-S
NCU06583	CM002239:1,708,375..1,713,522(+)	serine/threonine protein kinase-44	stk-44	IV	NCU06577 Asco	NCU06578 Asco	NCU06579 Asco	NCU06581 N	NCU06582 N-S	NCU06583 N-S-M	NCU16767 N-S	NCU06584 N-S	NCU06585 N-S-M	NCU06586 N-S-M	NCU06587 Asco
NCU06608	CM002239:1,792,875..1,795,749(-)	hypothetical protein	null	IV	NCU06603 Asco	NCU06604 N-S	NCU06605 Asco	NCU06606 Asco	NCU06607 N-S-M	NCU06608 N-S	NCU06609 Asco	NCU06610 N-S-M	NCU06611 Asco	NCU06612 N-S	NCU06613 Asco
NCU06304	CM002239:2,981,241..2,983,126(+)	HET domain-containing protein	null	IV	NCU06309 Asco	NCU06308 Asco	NCU06307 N-S-M	NCU06306 Asco	NCU06305 Asco	NCU06304 N-S	NCU06303 Asco	NCU06302 N-S	NCU06301 N-S	NCU06300 Asco	NCU06299 N
NCU04453	CM002239:3,307,138..3,310,773(+)	Heterokaryon incompatibility protein 6	het-6	IV	NCU04457 Asco	NCU10270 Asco	NCU04456 N-S-M	NCU04455 Asco	NCU04454 Asco	NCU04453 N	NCU04452 N	NCU04451 N-S	NCU10500 N-S-M	NCU04450 N-S-M	NCU04449 Asco
NCU08019	CM002239:3,930,124..3,932,347(+)	hypothetical protein	null	IV	NCU08014 N	NCU08015 N	NCU08016 N	NCU08017 N	NCU08018 Asco	NCU08019 N	NCU08020 Asco	NCU10867 N	NCU08021 Asco	NCU08022 Asco	NCU08023 Asco
NCU07335	CM002239:4,330,308..4,332,976(-)	hypothetical protein	null	IV	NCU07340 Asco	NCU07339 N-S	NCU07338 N-S	NCU07337 N	NCU07336 N	NCU07335 N	NCU07334 Asco	NCU07333 N-S	NCU07332 Asco	NCU07331 Asco	NCU07330 Asco
NCU16851	CM002239:4,401,567..4,404,253(-)	hypothetical protein	null	IV	NCU07318 Asco	NCU07317 N	NCU07316 N	NCU16848 N-S-M only	NCU07314 N-S	NCU16851 N-S	NCU07313 Asco	NCU07312 N-S only	NCU07311 N-S-M	NCU16852 N	NCU07310 N-S
NCU16896	CM002239:5,698,732..5,702,224(-)	hypothetical protein	null	IV	NCU05227 Asco	NCU05226 Asco	NCU05225 N-S-M	NCU05224 Asco	NCU16895 N	NCU16896 N-S	NCU05222 Asco	NCU05221 Asco	NCU05220 Asco	NCU05219 N-S only	NCU11146 Asco
NCU10091	CM002240:1,454,126..1,456,888(-)	hypothetical protein	null	V	NCU04626 Asco	NCU04625 Asco	NCU04624 N-S-M	NCU04623 Asco	NCU04622 N-S	NCU10091 N	NCU04621 N-S	NCU04620 N-S	NCU04619 N-S	NCU04618 N-S-M	NCU04617 N-S
NCU04589	CM002240:1,589,560..1,591,983(+)	heterokaryon incompatibility-17	het-17	V	NCU04594 N-S	NCU04593 N-S-M	NCU04592 N-S	NCU04591 N-S	NCU04590 N-S	NCU04589 N	NCU04588 N-S-M	NCU10155 N-S-M	NCU10156 N	NCU04586 N	NCU04585 N-S-M
NCU10156	CM002240:1,597,125..1,600,021(+)	hypothetical protein	null	V	NCU04591 N-S	NCU04590 N-S	NCU04589 N-S	NCU04588 N-S-M	NCU10155 Asco	NCU10156 N	NCU04586 N	NCU04585 N-S	NCU04584 N-S	NCU04583 N-S	NCU04581 N-S-M
NCU17026	CM002240:5,156,416..5,157,362(+)	hypothetical protein	null	V	NCU04187 Asco	NCU04188 Asco	NCU04189 Asco	NCU04190 Asco	NCU04191 Asco	NCU17026 N	NCU04192 N-S-M	NCU04193 Asco	NCU04194 N-S-M	NCU04195 N-S-M	NCU04196 N-S
NCU09954	CM002240:6,035,121..6,038,202(+)	hypothetical protein	null	V	NCU09949 N-S	NCU09950 N-S	NCU09951 N-S	NCU09952 N-S	NCU09953 N-S	NCU09954 N	NCU09955 N-S	NCU09956 N-S	NCU09957 N-S	NCU09958 N-S	NCU09959 Asco
NCU07241	CM002240:6,124,357..6,127,639(-)	hypothetical protein	null	V	NCU17043 N	NCU07245 N	NCU07244 N	NCU07243 N	NCU07242 N-S-M	NCU07241 N-S	NCU07240 Asco	NCU07239 N	NCU07238 Asco	NCU07237 N	NCU17044 N
NCU07230	CM002240:6,173,805..6,175,672(+)	hypothetical protein	null	V	NCU07235 N-S	NCU07234 N-S	NCU07233 N-S	NCU07232 N-S	NCU07231 N-S	NCU07230 N	NCU07229 N	NCU07228 N-S	NCU07227 N	NCU07226 N-S	NCU07225 N-S
NCU07115	CM002241:128,969..130,900(-)	hypothetical protein	null	VI	NCU07121 N-S-M	NCU07120 N-S-M	NCU07119 N-S-M	NCU07117 Asco	NCU07116 N-S	NCU07115 N-S	NCU07114 N-S	NCU07113 N-S	NCU07112 N-S-M	NCU07111 N-S-M	NCU07110 N-S
NCU17062	CM002241:336,710..339,277(+)	hypothetical protein	null	VI	NCU07061 N-S-M	NCU07060 N-S-M	NCU07059 N-S	NCU07058 Asco	NCU07057 Asco	NCU17062 N	NCU07055 Asco	NCU10344 Asco	NCU07054 Asco	NCU07053 N-S	NCU07051 N-S-M only
NCU04694	CM002241:410,959..413,229(-)	hypothetical protein	het-15	VI	NCU04690 Asco	NCU04691 Asco	NCU04692 N-S-M	NCU167064 N-S-M	NCU12075 N-S	NCU04694 N	NCU04695 N-S	NCU04697 Asco	NCU04698 Asco	NCU04699 N-S-M	NCU04700 N
NCU04734	CM002241:600,632..602,883(-)	hypothetical protein	null	VI	NCU04729 N-S-M	NCU04730 Asco	NCU04731 N-S-M	NCU04732 N-S-M	NCU04733 N-S-M	NCU04734 N-S	NCU04735 N-S	NCU17069 N	NCU04736 Asco	NCU04737 N-S-M	NCU04738 Asco
NCU04748	CM002241:661,005..663,293(-)	hypothetical protein	null	VI	NCU04744 N	NCU10518 Asco	NCU10519 Asco	NCU04746 N	NCU04747 Asco	NCU04748 N	NCU04749 N-S-M	NCU04750 Asco	NCU04751 N-S	NCU04752 N-S	NCU04753 N-S-M
NCU04835	CM002241:1,002,426..1,005,061(+)	hypothetical protein	null	VI	NCU04826 N-S	NCU04827 N-S-M	NCU04830 Asco	NCU04832 N-S-M	NCU04834 Asco	NCU04835 N	NCU04837 N-S-M	NCU04838 N-S-M	NCU04840 N-S-M	NCU04841 Asco	NCU17077 N
NCU17077	CM002241:1,026,819..1,028,705(-)	hypothetical protein	null	VI	NCU04835 N	NCU04837 N-S-M	NCU04838 N-S-M	NCU04840 N-S-M	NCU04841 Asco	NCU17077 N-S	NCU12091 N	NCU04843 N	NCU04844 N-S-M	NCU04845 N-S-M	NCU04847 N-S
NCU05957	CM002241:3,319,864..3,322,467(+)	hypothetical protein	null	VI	NCU05962 N-S	NCU05961 N-S	NCU05960 Asco	NCU05959 Asco	NCU05958 N-S	NCU05957 N-S	NCU05956 Asco	NCU05955 Asco	NCU05954 N-S	NCU05953 N-S	NCU05952 N-S
NCU05919	CM002241:3,472,774..3,474,600(-)	hypothetical protein	null	VI	NCU05924 Asco	NCU05923 Asco	NCU05922 N	NCU05921 N	NCU05920 N	NCU05919 N	NCU05918 N-S	NCU05917 N-S	NCU05916 N-S-M	NCU05915 N-S-M	NCU05914 N-S
NCU05115	CM002241:3,697,911..3,700,838(+)	hypothetical protein	null	VI	NCU05519 Asco	NCU05518 Asco	NCU05517 N-S-M	NCU12100 Asco	NCU05516 N-S	NCU05115 N-S	NCU05514 N-S	NCU05113 N	NCU05112 N-S	NCU05111 N	NCU05110 N
NCU09282	CM002242:90,082..93,835(+)	hypothetical protein	null	VII	NCU09285 Asco	NCU12058 N-S	NCU12057 N	NCU09284 N-S	NCU09283 N-S	NCU09282 N-S	NCU09281 Asco	NCU09280 N-S	NCU17157 N	NCU09279 N-S	NCU09278 N
NCU09037	CM002242:411,339..413,791(+)	hypothetical protein	het-13	VII	NCU09032 N-S-M	NCU09033 Asco	NCU09034 Asco	NCU09035 Asco	NCU09036 N-S	NCU09037 N-S	NCU09038 N-S	NCU09039 Asco	NCU09040 Asco	NCU09041 Asco	NCU09042 N-S
NCU09045	CM002242:433,218..435,804(-)	heterokaryon incompatibility-16	het-16	VII	NCU09039 Asco	NCU09040 Asco	NCU09041 Asco	NCU09042 N-S	NCU09043 N-S	NCU09045 N-S	NCU09046 N-S	NCU17167 N	NCU09048 N	NCU09049 N-S	NCU09050 Asco
NCU09061	CM002242:492,745..494,136(-)	hypothetical protein	het-e	VII	NCU09056 N-S-M	NCU09057 Asco	NCU09058 Asco	NCU09059 N-S	NCU09060 N-S	NCU09061 N	NCU09062 Asco	NCU09063 Asco	NCU11000 Asco	NCU06859 Asco	NCU06860 Asco
NCU11383	CM002242:3,659,955..3,662,006(+)	hypothetical protein	null	VII	NCU08178 N-S	NCU080179 Asco	NCU17263 N-S only	NCU08180 Asco	NCU11382 N-S	NCU11383 N-S	NCU08182 N	NCU17264 N-S only	NCU08183 N-S-M	NCU08184 N-S only	NCU08185 N-S only
NCU17278	CM002242:3,945,121..3,947,787(-)	tolerant-2	tol-2	VII	NCU05819 N-S	NCU05820 N	NCU05821 N-S	NCU05822 N-S	NCU05823 N	NCU17278 N	NCU05824 N	NCU05825 N-S only	NCU05826 N-S only	NCU10954 N	NCU05827 N-S only
NCU05840	CM002242:4,015,746..4,018,478(+)	hypothetical protein	null	VII	NCU11308 N-S	NCU05837 Asco	NCU05838 Asco	NCU17281 N	NCU05839 N	NCU05840 N	NCU05841 N-S	NCU05842 N-S	NCU05843 N-S-M	NCU05844 N-S	NCU05845 N
