## Supplementary material for "Lineage-specific genes are clustered with allorecognition loci and respond to G × E factors regulating the switch from asexual to sexual reproduction in *Neurospora*": Table S7

### Sheet: Sheet1
Supplemental table S7: orphan genes actively regulated in different developmental and carbon conditions (summarized in figure 3).
SCM (484)	Bird (457)	MSM (489)	SCM&Bird (356)	SCM&MSM (376)	Bird&MSM (439)	SCM&Bird&MSM (342)	Common carbon (150)	Fur&HMF (291)	S-B-M& common carbon (128)	S-B-M & Fur/HMF (231)	S-B-M & common carbon & Fur/HMF (115)
NCU08256	NCU09720	NCU06507	NCU03451	NCU03451	NCU09720	NCU03451	NCU00176	NCU03034	NCU00176	NCU03034	NCU00176
NCU03451	NCU16540	NCU04852	NCU07228	NCU07228	NCU16540	NCU07228	NCU01135	NCU03689	NCU01135	NCU03689	NCU01135
NCU07228	NCU02144	NCU03531	NCU04146	NCU04146	NCU02144	NCU04146	NCU01631	NCU03984	NCU02365	NCU03984	NCU02365
NCU04146	NCU07749	NCU09970	NCU09453	NCU09453	NCU07749	NCU09453	NCU02365	NCU05462	NCU02854	NCU05462	NCU02854
NCU09453	NCU04710	NCU09426	NCU06794	NCU06794	NCU04710	NCU06794	NCU02854	NCU05811	NCU03467	NCU05811	NCU03467
NCU06794	NCU05675	NCU05379	NCU07086	NCU07086	NCU05073	NCU07086	NCU03467	NCU06124	NCU03476	NCU06124	NCU03476
NCU07086	NCU05073	NCU02311	NCU04286	NCU04286	NCU06797	NCU04286	NCU03476	NCU07306	NCU05080	NCU07306	NCU05080
NCU03469	NCU00531	NCU02145	NCU03940	NCU03940	NCU03140	NCU03940	NCU05080	NCU07396	NCU05448	NCU07396	NCU05448
NCU04286	NCU06797	NCU07847	NCU12045	NCU12045	NCU07764	NCU12045	NCU05448	NCU07427	NCU05946	NCU07427	NCU05946
NCU06888	NCU07148	NCU02864	NCU10896	NCU07038	NCU06507	NCU10896	NCU05946	NCU07596	NCU05976	NCU07596	NCU05976
NCU03940	NCU03140	NCU08262	NCU08975	NCU10896	NCU07555	NCU08975	NCU05976	NCU08016	NCU07427	NCU08016	NCU07427
NCU12045	NCU07764	NCU08813	NCU05073	NCU08975	NCU01096	NCU05073	NCU07150	NCU08191	NCU08098	NCU08191	NCU08098
NCU07038	NCU06507	NCU07749	NCU05824	NCU05073	NCU07780	NCU05824	NCU07427	NCU08250	NCU08140	NCU08250	NCU08140
NCU10896	NCU07555	NCU01874	NCU03700	NCU05824	NCU09590	NCU03700	NCU08043	NCU09970	NCU08186	NCU09970	NCU08186
NCU08975	NCU09158	NCU09145	NCU08822	NCU03700	NCU06794	NCU08822	NCU08098	NCU16307	NCU08727	NCU16307	NCU08727
NCU05073	NCU01096	NCU09835	NCU08937	NCU08822	NCU05877	NCU08937	NCU08140	NCU16877	NCU09396	NCU16877	NCU09396
NCU05824	NCU03449	NCU03940	NCU08613	NCU08937	NCU06840	NCU08613	NCU08186	NCU17066	NCU10342	NCU17066	NCU10342
NCU03700	NCU07780	NCU16723	NCU00485	NCU08613	NCU01350	NCU00485	NCU08727	NCU00224	NCU11200	NCU06730	NCU11200
NCU08822	NCU09590	NCU05711	NCU07148	NCU00485	NCU03940	NCU07845	NCU09396	NCU00530	NCU12091	NCU07237	NCU12091
NCU08937	NCU06794	NCU10591	NCU07845	NCU07845	NCU07532	NCU00123	NCU10342	NCU00842	NCU16325	NCU07048	NCU16325
NCU08613	NCU06289	NCU08917	NCU00123	NCU00123	NCU08077	NCU07087	NCU11200	NCU00851	NCU16695	NCU17032	NCU16695
NCU00485	NCU10231	NCU04701	NCU07087	NCU07087	NCU00271	NCU16611	NCU12091	NCU02145	NCU17051	NCU00082	NCU17051
NCU07148	NCU09591	NCU05462	NCU16611	NCU16611	NCU07429	NCU17157	NCU16325	NCU02377	NCU17066	NCU02171	NCU17066
NCU07845	NCU05877	NCU07744	NCU17157	NCU17157	NCU02856	NCU08043	NCU16695	NCU02698	NCU17069	NCU04551	NCU17069
NCU05503	NCU06840	NCU02721	NCU08043	NCU08043	NCU05506	NCU07848	NCU17051	NCU03044	NCU17205	NCU00849	NCU17205
NCU00123	NCU01350	NCU07555	NCU07848	NCU07848	NCU09198	NCU00640	NCU17066	NCU04524	NCU17216	NCU17069	NCU17216
NCU07087	NCU03940	NCU08544	NCU00640	NCU00640	NCU01536	NCU06427	NCU17069	NCU04719	NCU03429	NCU08186	NCU03429
NCU16611	NCU04873	NCU07764	NCU06427	NCU06427	NCU09348	NCU00491	NCU17205	NCU04962	NCU01416	NCU12092	NCU01416
NCU17157	NCU07532	NCU08491	NCU08711	NCU00491	NCU08261	NCU03183	NCU17216	NCU05284	NCU07122	NCU08937	NCU07122
NCU08043	NCU08077	NCU05794	NCU00491	NCU00989	NCU16924	NCU16614	NCU00989	NCU06529	NCU04998	NCU08987	NCU04998
NCU07848	NCU00271	NCU01448	NCU03183	NCU04701	NCU16723	NCU07317	NCU05981	NCU07555	NCU05197	NCU00384	NCU05197
NCU08239	NCU07429	NCU03532	NCU16614	NCU03183	NCU01834	NCU01375	NCU06426	NCU07750	NCU06795	NCU08530	NCU06795
NCU10601	NCU02856	NCU09612	NCU07317	NCU16614	NCU09970	NCU08250	NCU07555	NCU09198	NCU01660	NCU02607	NCU01660
NCU00640	NCU05506	NCU02856	NCU01375	NCU07317	NCU17157	NCU01631	NCU09164	NCU10605	NCU08455	NCU05976	NCU08455
NCU06427	NCU09198	NCU00989	NCU08250	NCU05437	NCU03476	NCU06124	NCU03429	NCU11151	NCU01375	NCU00011	NCU01375
NCU07229	NCU01536	NCU02698	NCU01631	NCU01375	NCU00922	NCU03895	NCU01416	NCU16333	NCU01520	NCU17135	NCU01520
NCU08255	NCU09348	NCU04710	NCU06124	NCU08250	NCU02698	NCU10427	NCU07122	NCU17004	NCU05875	NCU06139	NCU05875
NCU08711	NCU08711	NCU09704	NCU03895	NCU01631	NCU00096	NCU03620	NCU09145	NCU06730	NCU07749	NCU07615	NCU07749
NCU05179	NCU08261	NCU03577	NCU10427	NCU06124	NCU08079	NCU00557	NCU04998	NCU07237	NCU07164	NCU05080	NCU07164
NCU00491	NCU16924	NCU06954	NCU03620	NCU02311	NCU10954	NCU08654	NCU08672	NCU07048	NCU08530	NCU04107	NCU08530
NCU05480	NCU16723	NCU06899	NCU00557	NCU03895	NCU08830	NCU09464	NCU05197	NCU01863	NCU11128	NCU04286	NCU11128
NCU05382	NCU01834	NCU07848	NCU08654	NCU10427	NCU16615	NCU07780	NCU09198	NCU03452	NCU16500	NCU05949	NCU16500
NCU00989	NCU09970	NCU00948	NCU07211	NCU03620	NCU00375	NCU04551	NCU06795	NCU17208	NCU00069	NCU06795	NCU00069
NCU04701	NCU17157	NCU09720	NCU09464	NCU00557	NCU16877	NCU17143	NCU01660	NCU17032	NCU04501	NCU03429	NCU04501
NCU03183	NCU03476	NCU16540	NCU07780	NCU08654	NCU09145	NCU06455	NCU01874	NCU00353	NCU03940	NCU07540	NCU03940
NCU16614	NCU00922	NCU01314	NCU04551	NCU09464	NCU10793	NCU09687	NCU02145	NCU00082	NCU04282	NCU16615	NCU04282
NCU07317	NCU02698	NCU07237	NCU17143	NCU07780	NCU03547	NCU03034	NCU17285	NCU02171	NCU09147	NCU06427	NCU09147
NCU06298	NCU00096	NCU08912	NCU06455	NCU04551	NCU10161	NCU03568	NCU08455	NCU10161	NCU16852	NCU02876	NCU16852
NCU05437	NCU08079	NCU08149	NCU09687	NCU17143	NCU08788	NCU09604	NCU01375	NCU04551	NCU05507	NCU12057	NCU05507
NCU01375	NCU10954	NCU08530	NCU03034	NCU06455	NCU03429	NCU05811	NCU01520	NCU00849	NCU09734	NCU01834	NCU09734
NCU08250	NCU08830	NCU03418	NCU03568	NCU09687	NCU07161	NCU07048	NCU05875	NCU17069	NCU08788	NCU00500	NCU08788
NCU01631	NCU16615	NCU05872	NCU09604	NCU03034	NCU17004	NCU00327	NCU00961	NCU03553	NCU00887	NCU01526	NCU00887
NCU06124	NCU00375	NCU03180	NCU05811	NCU06529	NCU11067	NCU01153	NCU07749	NCU08186	NCU07237	NCU00197	NCU07237
NCU02311	NCU07750	NCU03429	NCU07048	NCU03568	NCU00013	NCU08261	NCU07164	NCU12092	NCU00375	NCU17067	NCU00375
NCU03895	NCU16877	NCU08098	NCU00327	NCU09604	NCU03707	NCU03640	NCU08530	NCU07744	NCU04107	NCU10894	NCU04107
NCU10427	NCU09145	NCU00851	NCU01153	NCU05811	NCU07427	NCU02038	NCU01529	NCU08937	NCU07203	NCU03707	NCU07203
NCU05504	NCU10793	NCU07245	NCU08261	NCU07048	NCU00510	NCU05370	NCU11128	NCU08987	NCU03665	NCU07676	NCU03665
NCU03620	NCU03547	NCU05860	NCU03640	NCU00327	NCU00069	NCU00013	NCU08491	NCU00384	NCU08149	NCU00176	NCU08149
NCU06517	NCU10161	NCU07161	NCU02038	NCU01153	NCU10246	NCU00510	NCU05703	NCU10278	NCU10246	NCU06000	NCU10246
NCU00557	NCU08788	NCU10605	NCU05370	NCU08261	NCU04867	NCU16615	NCU16500	NCU08530	NCU03529	NCU17284	NCU03529
NCU07146	NCU03429	NCU09589	NCU00013	NCU03640	NCU09268	NCU01684	NCU00069	NCU03580	NCU07940	NCU00312	NCU07940
NCU08654	NCU07161	NCU00500	NCU00510	NCU02038	NCU07239	NCU03721	NCU08921	NCU02607	NCU00500	NCU04804	NCU00500
NCU07606	NCU17004	NCU09084	NCU16615	NCU05370	NCU00197	NCU07316	NCU04501	NCU05976	NCU04843	NCU01416	NCU04843
NCU05529	NCU11067	NCU11200	NCU01684	NCU00013	NCU03180	NCU05820	NCU03940	NCU00011	NCU09153	NCU01313	NCU09153
NCU07244	NCU00013	NCU07151	NCU03721	NCU00510	NCU03701	NCU08149	NCU03553	NCU17135	NCU01819	NCU08788	NCU01819
NCU07211	NCU03707	NCU01526	NCU07316	NCU16615	NCU01942	NCU07372	NCU04282	NCU06139	NCU00640	NCU03451	NCU00640
NCU09464	NCU07427	NCU06795	NCU05820	NCU01684	NCU02174	NCU08830	NCU09147	NCU07615	NCU06810	NCU17044	NCU06810
NCU07780	NCU00510	NCU10644	NCU08149	NCU03721	NCU01681	NCU07203	NCU16852	NCU05080	NCU08525	NCU16917	NCU08525
NCU04551	NCU00069	NCU02517	NCU07372	NCU07316	NCU16323	NCU04123	NCU05507	NCU05662	NCU02309	NCU07164	NCU02309
NCU17143	NCU10246	NCU07336	NCU08830	NCU05820	NCU02501	NCU04107	NCU09734	NCU04107	NCU11293	NCU00288	NCU11293
NCU06455	NCU04867	NCU17086	NCU07203	NCU05379	NCU17067	NCU12091	NCU08788	NCU04286	NCU02038	NCU16852	NCU02038
NCU09687	NCU09268	NCU01819	NCU04123	NCU08149	NCU08619	NCU01819	NCU00887	NCU08494	NCU09073	NCU03640	NCU09073
NCU07085	NCU07239	NCU00096	NCU04107	NCU07147	NCU00851	NCU08525	NCU07237	NCU05949	NCU16502	NCU04103	NCU16502
NCU03034	NCU00197	NCU01837	NCU12091	NCU07372	NCU12045	NCU09632	NCU00375	NCU09084	NCU17031	NCU03378	NCU17031
NCU06529	NCU03180	NCU16924	NCU01819	NCU08830	NCU01526	NCU06229	NCU04107	NCU06795	NCU03418	NCU03940	NCU03418
NCU08206	NCU03701	NCU05877	NCU08525	NCU07203	NCU00940	NCU05561	NCU07203	NCU00271	NCU07210	NCU05663	NCU07210
NCU08243	NCU01942	NCU02171	NCU09632	NCU04123	NCU09632	NCU00197	NCU10591	NCU02673	NCU09632	NCU05370	NCU09632
NCU09080	NCU02174	NCU17066	NCU06229	NCU04107	NCU10703	NCU05949	NCU03665	NCU03429	NCU12057	NCU00491	NCU12057
NCU03568	NCU01681	NCU04107	NCU05561	NCU12091	NCU05080	NCU00011	NCU08149	NCU07540	NCU01488	NCU00934	NCU01488
NCU09604	NCU16323	NCU04700	NCU00197	NCU01819	NCU01385	NCU07406	NCU10246	NCU16615	NCU16398	NCU08564	NCU16398
NCU05811	NCU02501	NCU05892	NCU05949	NCU08525	NCU01819	NCU06840	NCU09256	NCU06427	NCU03378	NCU00485	NCU03378
NCU07048	NCU17067	NCU17157	NCU00011	NCU09632	NCU17066	NCU16877	NCU03529	NCU00307	NCU10894	NCU17043	NCU10894
NCU04853	NCU08619	NCU09687	NCU10231	NCU06229	NCU16509	NCU00500	NCU07940	NCU02876	NCU05351	NCU03665	NCU05351
NCU00327	NCU09275	NCU10867	NCU07406	NCU05561	NCU10644	NCU09348	NCU00500	NCU00948	NCU11067	NCU06852	NCU11067
NCU01153	NCU00851	NCU17067	NCU06840	NCU00197	NCU06096	NCU11200	NCU00783	NCU12057	NCU00574	NCU00189	NCU00574
NCU08261	NCU12045	NCU08788	NCU16877	NCU05949	NCU01560	NCU05520	NCU04843	NCU01834	NCU07245	NCU01488	NCU07245
NCU03640	NCU01526	NCU07203	NCU00500	NCU00011	NCU04103	NCU01313	NCU09153	NCU00500	NCU16526	NCU03476	NCU16526
NCU02038	NCU00940	NCU02953	NCU09348	NCU05981	NCU06000	NCU02171	NCU01819	NCU09145	NCU06808	NCU05820	NCU06808
NCU05370	NCU01532	NCU03828	NCU11200	NCU07406	NCU07203	NCU05507	NCU00640	NCU01526	NCU16917	NCU09868	NCU16917
NCU00013	NCU09632	NCU07122	NCU05520	NCU06840	NCU10605	NCU16502	NCU06810	NCU00197	NCU07336	NCU03183	NCU07336
NCU08745	NCU10703	NCU00082	NCU01313	NCU16877	NCU10427	NCU03828	NCU08525	NCU03449	NCU08168	NCU16323	NCU08168
NCU00510	NCU05080	NCU07833	NCU02171	NCU00500	NCU02436	NCU16939	NCU02309	NCU17067	NCU08100	NCU09464	NCU08100
NCU16615	NCU01385	NCU02323	NCU05507	NCU09348	NCU05811	NCU00384	NCU02856	NCU10894	NCU02174	NCU07239	NCU02174
NCU01684	NCU01819	NCU01383	NCU08245	NCU11200	NCU02799	NCU02008	NCU11293	NCU03707	NCU03180	NCU09396	NCU03180
NCU03721	NCU17066	NCU08017	NCU16502	NCU05520	NCU04719	NCU00375	NCU02038	NCU07676	NCU05058	NCU07336	NCU05058
NCU07316	NCU16509	NCU06221	NCU03828	NCU01313	NCU00500	NCU06795	NCU09426	NCU00176	NCU07510	NCU17127	NCU05663
NCU04563	NCU10644	NCU09348	NCU16939	NCU02171	NCU00640	NCU16695	NCU04052	NCU06000	NCU05663	NCU02038	NCU05820
NCU05820	NCU06096	NCU17281	NCU00384	NCU05507	NCU11200	NCU03180	NCU09073	NCU17284	NCU05820	NCU03895	NCU05561
NCU05379	NCU01560	NCU02205	NCU02008	NCU16502	NCU07152	NCU07616	NCU16502	NCU00312	NCU05561	NCU01375	NCU03451
NCU08244	NCU04103	NCU02799	NCU00375	NCU08917	NCU00123	NCU07239	NCU17031	NCU04804	NCU03451	NCU16695	NCU02008
NCU08149	NCU06000	NCU08043	NCU06795	NCU03828	NCU03831	NCU06872	NCU01560	NCU01416	NCU02008	NCU17281	NCU07185
NCU08614	NCU07203	NCU05556	NCU16695	NCU16939	NCU03165	NCU01660	NCU03418	NCU10793	NCU07185	NCU08149	NCU16512
NCU07147	NCU10605	NCU01848	NCU03180	NCU00384	NCU03581	NCU11095	NCU07210	NCU01313	NCU16512	NCU05506	NCU08191
NCU16703	NCU10427	NCU12076	NCU07616	NCU02673	NCU09256	NCU00096	NCU09632	NCU08788	NCU08191	NCU07749	NCU01052
NCU07372	NCU02436	NCU02365	NCU07239	NCU02008	NCU07615	NCU11006	NCU12057	NCU03451	NCU01052	NCU16512	NCU04103
NCU08830	NCU05811	NCU10274	NCU06872	NCU00375	NCU07306	NCU03689	NCU01488	NCU17044	NCU04103	NCU08727	NCU06420
NCU07203	NCU02799	NCU01834	NCU01660	NCU06795	NCU02864	NCU11128	NCU16398	NCU16917	NCU06420	NCU03529	NCU09868
NCU04123	NCU04719	NCU09590	NCU11095	NCU16695	NCU02171	NCU08788	NCU03378	NCU07164	NCU09868	NCU03271	NCU01957
NCU04107	NCU00500	NCU06236	NCU00096	NCU03180	NCU08100	NCU16616	NCU10894	NCU06234	NCU01957	NCU02309	NCU16323
NCU12091	NCU00640	NCU04998	NCU11006	NCU07616	NCU08098	NCU00849	NCU05351	NCU00288	NCU16323	NCU07185	NCU03271
NCU01819	NCU11200	NCU03700	NCU03689	NCU07239	NCU17281	NCU07749	NCU11067	NCU16852	NCU03271	NCU08455	NCU08017
NCU08525	NCU07152	NCU06124	NCU11128	NCU06872	NCU00574	NCU05058	NCU00574	NCU03640	NCU08017	NCU11200	NCU17043
NCU09632	NCU00123	NCU01385	NCU08788	NCU01660	NCU01848	NCU06420	NCU07245	NCU04103	NCU17043	NCU10404	NCU02876
NCU06229	NCU03831	NCU00307	NCU16616	NCU11095	NCU16917	NCU01416	NCU01383	NCU03378	NCU02876	NCU05728	NCU09604
NCU05561	NCU03165	NCU08937	NCU00849	NCU00096	NCU03529	NCU05839	NCU16526	NCU03940	NCU09604	NCU16939	NCU17044
NCU09725	NCU03581	NCU05981	NCU07749	NCU11006	NCU07122	NCU03378	NCU00948	NCU05663	NCU17044	NCU01957
NCU00197	NCU09256	NCU05437	NCU05058	NCU03689	NCU07316	NCU05197	NCU06808	NCU05370	NCU01631	NCU05507
NCU03414	NCU07615	NCU02575	NCU06420	NCU11128	NCU06288	NCU06808	NCU16917	NCU00491	NCU07150	NCU08100
NCU05949	NCU07211	NCU04708	NCU01416	NCU08788	NCU01660	NCU08953	NCU07336	NCU00934	NCU08043	NCU05872
NCU00011	NCU07306	NCU02038	NCU05839	NCU16616	NCU07396	NCU03529	NCU08168	NCU08099	NCU17285	NCU09073
NCU05981	NCU02864	NCU09632	NCU03378	NCU00849	NCU08530	NCU16323	NCU08100	NCU08564	NCU08491	NCU07940
NCU10231	NCU02171	NCU04282	NCU05197	NCU05794	NCU01135	NCU04103	NCU02517	NCU00485	NCU05703	NCU11095
NCU07406	NCU08100	NCU00887	NCU06808	NCU07749	NCU03700	NCU05351	NCU02174	NCU17043	NCU08921	NCU02365
NCU06840	NCU08098	NCU07144	NCU08953	NCU05058	NCU05703	NCU16526	NCU03180	NCU09323	NCU09256	NCU06810
NCU16877	NCU17281	NCU08885	NCU03529	NCU06420	NCU17069	NCU03418	NCU05058	NCU03665	NCU02856	NCU05561
NCU09166	NCU00574	NCU01520	NCU16323	NCU01416	NCU08672	NCU01052	NCU07510	NCU03856	NCU01560	NCU02008
NCU00500	NCU01848	NCU00640	NCU04103	NCU05839	NCU05197	NCU02854	NCU05663	NCU06852	NCU16529	NCU01819
NCU09348	NCU16917	NCU08953	NCU05351	NCU03378	NCU00343	NCU06570	NCU05820	NCU05368	NCU16306	NCU07122
NCU11200	NCU03529	NCU00510	NCU16526	NCU05197	NCU03746	NCU17066	NCU05561	NCU05892		NCU08619
NCU05520	NCU07122	NCU00574	NCU03418	NCU06808	NCU17284	NCU01385	NCU03451	NCU00189		NCU04123
NCU01313	NCU07316	NCU09464	NCU01052	NCU08953	NCU07406	NCU08529	NCU08099	NCU01488		NCU00887
NCU02171	NCU06288	NCU10161	NCU02854	NCU03529	NCU09323	NCU17284	NCU02008	NCU03476		NCU05570
NCU05507	NCU01660	NCU09268	NCU06570	NCU16323	NCU00934	NCU03271	NCU07185	NCU05820		NCU09530
NCU08245	NCU07396	NCU06657	NCU17066	NCU02517	NCU07848	NCU09125	NCU16512	NCU10591		NCU07845
NCU16502	NCU08530	NCU10342	NCU01385	NCU04103	NCU05976	NCU00288	NCU09351	NCU09868		NCU01942
NCU08917	NCU01135	NCU09323	NCU08529	NCU05351	NCU03418	NCU02856	NCU08191	NCU03183		NCU10342
NCU03828	NCU03700	NCU06234	NCU17284	NCU16526	NCU07210	NCU06139	NCU01052	NCU16323		NCU02799
NCU16939	NCU05703	NCU07429	NCU03271	NCU03418	NCU09464	NCU10246	NCU04103	NCU09464		NCU00640
NCU00384	NCU17069	NCU05520	NCU09125	NCU01052	NCU03828	NCU06094	NCU06420	NCU07239		NCU17205
NCU17054	NCU08672	NCU03665	NCU00288	NCU02854	NCU05949	NCU07210	NCU09868	NCU09396		NCU01520
NCU02673	NCU05197	NCU16906	NCU02856	NCU06570	NCU03665	NCU00934	NCU01957	NCU07336		NCU07532
NCU08971	NCU00343	NCU08254	NCU06139	NCU17066	NCU07144	NCU09073	NCU16323	NCU17127		NCU03418
NCU02008	NCU03746	NCU05561	NCU10246	NCU01385	NCU06657	NCU02607	NCU03271	NCU02038		NCU03467
NCU00375	NCU17284	NCU07147	NCU06094	NCU01448	NCU06455	NCU07427	NCU08017	NCU03895		NCU02854
NCU06795	NCU07406	NCU07239	NCU07210	NCU08529	NCU16502	NCU07336	NCU16529	NCU01375		NCU00375
NCU16695	NCU09323	NCU00485	NCU00934	NCU17284	NCU08564	NCU03707	NCU17043	NCU16695		NCU09153
NCU07799	NCU00934	NCU10894	NCU09073	NCU03271	NCU11095	NCU00069	NCU02876	NCU17281		NCU09734
NCU03180	NCU07848	NCU02308	NCU02607	NCU09125	NCU17051	NCU01314	NCU09604	NCU08149		NCU11067
NCU07616	NCU05976	NCU07427	NCU07427	NCU00288	NCU08149	NCU05728	NCU16306	NCU05981		NCU08098
NCU07239	NCU03418	NCU17031	NCU07336	NCU01837	NCU00391	NCU09268	NCU17044	NCU05506		NCU11128
NCU06872	NCU07210	NCU07406	NCU03707	NCU02856	NCU04852	NCU01560		NCU07749		NCU10246
NCU01660	NCU09464	NCU04146	NCU00069	NCU06139	NCU03895	NCU07510		NCU16512		NCU07245
NCU16333	NCU03828	NCU01560	NCU01314	NCU10246	NCU01957	NCU00312		NCU08727		NCU17216
NCU11095	NCU05949	NCU12057	NCU05728	NCU06094	NCU09147	NCU17167		NCU10703		NCU06683
NCU00096	NCU03665	NCU05949	NCU09268	NCU07210	NCU16398	NCU06683		NCU03529		NCU16502
NCU04925	NCU07144	NCU03140	NCU01560	NCU00934	NCU03378	NCU04843		NCU03271		NCU05568
NCU05052	NCU06657	NCU16526	NCU07510	NCU09073	NCU09084	NCU01488		NCU02309		NCU07203
NCU11006	NCU06455	NCU06197	NCU00312	NCU02607	NCU01520	NCU02622		NCU07185		NCU04998
NCU03689	NCU16502	NCU04608	NCU17167	NCU07427	NCU03640	NCU09393		NCU08455		NCU01660
NCU11128	NCU08564	NCU08866	NCU06683	NCU07336	NCU10342	NCU07540		NCU11200		NCU05875
NCU08788	NCU11095	NCU16615	NCU04843	NCU03707	NCU00082	NCU16398		NCU10404		NCU00574
NCU16616	NCU17051	NCU00288	NCU01488	NCU01874	NCU06221	NCU04804		NCU05728		NCU17031
NCU00849	NCU08149	NCU07651	NCU03580	NCU00069	NCU08525	NCU03429		NCU16939		NCU07406
NCU05794	NCU00391	NCU04209	NCU02622	NCU01314	NCU09612	NCU01520		NCU01957		NCU08525
NCU07749	NCU04852	NCU06094	NCU09393	NCU05728	NCU01003	NCU12092		NCU05507		NCU01052
NCU05058	NCU03895	NCU16611	NCU07540	NCU09268	NCU04501	NCU16917		NCU08100		NCU04282
NCU06420	NCU01957	NCU03614	NCU16398	NCU01560	NCU06795	NCU08849		NCU05872		NCU06420
NCU01416	NCU09147	NCU01942	NCU04804	NCU07510	NCU06094	NCU02365		NCU06686		NCU08644
NCU05839	NCU16398	NCU03382	NCU03429	NCU00312	NCU03577	NCU08191		NCU09073		NCU02622
NCU03378	NCU03378	NCU08672	NCU01520	NCU17167	NCU06124	NCU01526		NCU00583		NCU16611
NCU05197	NCU09084	NCU08077	NCU12092	NCU06683	NCU09734	NCU17032		NCU07940		NCU08979
NCU06808	NCU01520	NCU08619	NCU16917	NCU04843	NCU06427	NCU00082		NCU00940		NCU07210
NCU08953	NCU03640	NCU06683	NCU08849	NCU01488	NCU07940	NCU08017		NCU06426		NCU08168
NCU03529	NCU10342	NCU08849	NCU02365	NCU02622	NCU07087	NCU00922		NCU11095		NCU03180
NCU16323	NCU00082	NCU01375	NCU08191	NCU09393	NCU03044	NCU08619		NCU02365		NCU12091
NCU02517	NCU06221	NCU07048	NCU01526	NCU07540	NCU04708	NCU09734		NCU06810		NCU05351
NCU04103	NCU08525	NCU10246	NCU17032	NCU16398	NCU08849	NCU16540		NCU05561		NCU07614
NCU05351	NCU09612	NCU05173	NCU00082	NCU04804	NCU17031	NCU09153		NCU02008		NCU08140
NCU16526	NCU01003	NCU02436	NCU08017	NCU03429	NCU06197	NCU05875		NCU01819		NCU17051
NCU03418	NCU04501	NCU03620	NCU00922	NCU01520	NCU04515	NCU05663		NCU07122		NCU03614
NCU01880	NCU06795	NCU01135	NCU08619	NCU12092	NCU00491	NCU06236		NCU05052		NCU09612
NCU01052	NCU06094	NCU01957	NCU09734	NCU16917	NCU10274	NCU07752		NCU08619		NCU08017
NCU02854	NCU03577	NCU17004	NCU16540	NCU08849	NCU06236	NCU03746		NCU04123		NCU09632
NCU06570	NCU06124	NCU06288	NCU09153	NCU02365	NCU05820	NCU08186		NCU00887		NCU00013
NCU17066	NCU09734	NCU05824	NCU09158	NCU08191	NCU04420	NCU16500		NCU05570		NCU05946
NCU01385	NCU06427	NCU16920	NCU05875	NCU01526	NCU07228	NCU05711		NCU09530		NCU04843
NCU01448	NCU07940	NCU05947	NCU05663	NCU17032	NCU00603	NCU08168		NCU07845		NCU05520
NCU08529	NCU07087	NCU11006	NCU06236	NCU00082	NCU07833	NCU07833		NCU01942		NCU05197
NCU17284	NCU03044	NCU00557	NCU07752	NCU08017	NCU06234	NCU07122		NCU10342		NCU02308
NCU03271	NCU04708	NCU03689	NCU03746	NCU00922	NCU05892	NCU00574		NCU02799		NCU07833
NCU09125	NCU08849	NCU00594	NCU08186	NCU08619	NCU04282	NCU01942		NCU00640		NCU16398
NCU00288	NCU17031	NCU02174	NCU16500	NCU09734	NCU05839	NCU11293		NCU17205		NCU00069
NCU01837	NCU06197	NCU05811	NCU05711	NCU16540	NCU07086	NCU08016		NCU01520		NCU09268
NCU02856	NCU04515	NCU03707	NCU08168	NCU09153	NCU16940	NCU17051		NCU07532		NCU03568
NCU06139	NCU00491	NCU16917	NCU07833	NCU05875	NCU11128	NCU01957		NCU03418		NCU16526
NCU10246	NCU10274	NCU04103	NCU07122	NCU05663	NCU06420	NCU08979		NCU03467		NCU16500
NCU06094	NCU06236	NCU05080	NCU00574	NCU06236	NCU08979	NCU01834		NCU02854		NCU05058
NCU07210	NCU05820	NCU08777	NCU01942	NCU07752	NCU06640	NCU16529		NCU00375		NCU01872
NCU07600	NCU04420	NCU09530	NCU11293	NCU03746	NCU03553	NCU17031		NCU09153		NCU07616
NCU00934	NCU00254	NCU06808	NCU08016	NCU08186	NCU09868	NCU08098		NCU09734		NCU09348
NCU09073	NCU07228	NCU06529	NCU17051	NCU16500	NCU00149	NCU08491		NCU08672		NCU06229
NCU02607	NCU00603	NCU08822	NCU01957	NCU05711	NCU06683	NCU09075		NCU11067		NCU05448
NCU07427	NCU07833	NCU02672	NCU08979	NCU08168	NCU07150	NCU16940		NCU08098		NCU04501
NCU07336	NCU06234	NCU08843	NCU01834	NCU07833	NCU08186	NCU03665		NCU11128		NCU05860
NCU03707	NCU05892	NCU06000	NCU16529	NCU07122	NCU07048	NCU07323		NCU10246		NCU01135
NCU01874	NCU04282	NCU02607	NCU17031	NCU00574	NCU10867	NCU06000		NCU07245		NCU16616
NCU00069	NCU05839	NCU03547	NCU08098	NCU01942	NCU12057	NCU11067		NCU01837		NCU17167
NCU01314	NCU07086	NCU11067	NCU08491	NCU11293	NCU06229	NCU09276		NCU17216		NCU16325
NCU05728	NCU16940	NCU11128	NCU09075	NCU08016	NCU06690	NCU09868		NCU06683		NCU07316
NCU09268	NCU11128	NCU17284	NCU16940	NCU17051	NCU09125	NCU03614		NCU16502		NCU06808
NCU01560	NCU06420	NCU17247	NCU03665	NCU17086	NCU02365	NCU01135		NCU05568		NCU09147
NCU01875	NCU08979	NCU06570	NCU07323	NCU01957	NCU00353	NCU08140		NCU07203		NCU11293
NCU07510	NCU06640	NCU10954	NCU06000	NCU10591	NCU08043	NCU10342		NCU04998		NCU07323
NCU00312	NCU03553	NCU01631	NCU11067	NCU08979	NCU04286	NCU05877		NCU07785		NCU00510
NCU07209	NCU09868	NCU17043	NCU09276	NCU01834	NCU01314	NCU08649		NCU01660		NCU01385
NCU17167	NCU00149	NCU00491	NCU09868	NCU16529	NCU08654	NCU17216		NCU05875		NCU02174
NCU06683	NCU06683	NCU05092	NCU03614	NCU17031	NCU17032	NCU17281		NCU01874		NCU00327
NCU04843	NCU07150	NCU10404	NCU01135	NCU08098	NCU07845	NCU06810		NCU00574		NCU01153
NCU01488	NCU08186	NCU00375	NCU08140	NCU08491	NCU16529	NCU17067		NCU17031		NCU09604
NCU03580	NCU07048	NCU09073	NCU10342	NCU09075	NCU02038	NCU02575		NCU02517		NCU08100
NCU02622	NCU10867	NCU11095	NCU05877	NCU16940	NCU01488	NCU12057		NCU07406		NCU11293
NCU09393	NCU12057	NCU03895	NCU08649	NCU03665	NCU01313	NCU17069		NCU08525		NCU00510
NCU07540	NCU06229	NCU07372	NCU17216	NCU07323	NCU00384	NCU01686		NCU00961		NCU07316
NCU16398	NCU06690	NCU00353	NCU17281	NCU06000	NCU04107	NCU07596		NCU10867		NCU09147
NCU04804	NCU09125	NCU06872	NCU06810	NCU11067	NCU05370	NCU00189		NCU01052		NCU02174
NCU03429	NCU02365	NCU16614	NCU17067	NCU09276	NCU07526	NCU00887		NCU02769		NCU00327
NCU01520	NCU00353	NCU08975	NCU02575	NCU09868	NCU16852	NCU03448		NCU02672		NCU12092
NCU12092	NCU08043	NCU03044	NCU12057	NCU03614	NCU08017	NCU04998		NCU04282		NCU17043
NCU04707	NCU04286	NCU00384	NCU17069	NCU01135	NCU05173	NCU07867		NCU06420		NCU05351
NCU16917	NCU01314	NCU17216	NCU01686	NCU08140	NCU16939	NCU08564		NCU08644		NCU01385
NCU08849	NCU08654	NCU06420	NCU07596	NCU09180	NCU09082	NCU07614		NCU08544		NCU09604
NCU02365	NCU17032	NCU00842	NCU00189	NCU10342	NCU05711	NCU07532		NCU02622
NCU04822	NCU07845	NCU03183	NCU00887	NCU05877	NCU05284	NCU10894		NCU16611
NCU08191	NCU16529	NCU16509	NCU03448	NCU08649	NCU10896	NCU01681		NCU08979
NCU01526	NCU02038	NCU00343	NCU04998	NCU17216	NCU00887	NCU05570		NCU07210
NCU17032	NCU01488	NCU04586	NCU07867	NCU17281	NCU01631	NCU16512		NCU08168
NCU00082	NCU01313	NCU03165	NCU08564	NCU06810	NCU02953	NCU08455		NCU03180
NCU08017	NCU00384	NCU16877	NCU07614	NCU17067	NCU05824	NCU02309		NCU12091
NCU08014	NCU04107	NCU00645	NCU07532	NCU02575	NCU01153	NCU07396		NCU05351
NCU00922	NCU05370	NCU04524	NCU10894	NCU12057	NCU09073	NCU00603		NCU07614
NCU08619	NCU07526	NCU06840	NCU01681	NCU17069	NCU06730	NCU05703		NCU09351
NCU09734	NCU16852	NCU07614	NCU05570	NCU01686	NCU05368	NCU05506		NCU08140
NCU16540	NCU03580	NCU17032	NCU16512	NCU08544	NCU09687	NCU02308		NCU17051
NCU09153	NCU08017	NCU08529	NCU08455	NCU07596	NCU16526	NCU04608		NCU03614
NCU09158	NCU05173	NCU17202	NCU02309	NCU00189	NCU11059	NCU16852		NCU09612
NCU05875	NCU16939	NCU07532	NCU07396	NCU00887	NCU08777	NCU06852		NCU08017
NCU05663	NCU09082	NCU08059	NCU03449	NCU03448	NCU12091	NCU16723		NCU09632
NCU06236	NCU05711	NCU08186	NCU00603	NCU04998	NCU06313	NCU07429		NCU00013
NCU07752	NCU05284	NCU09389	NCU05703	NCU07867	NCU04843	NCU09970		NCU05946
NCU03746	NCU10896	NCU09125	NCU05506	NCU08564	NCU08822	NCU08727		NCU04843
NCU08186	NCU00887	NCU05370	NCU02308	NCU07614	NCU03984	NCU06507		NCU05520
NCU16500	NCU01631	NCU16600	NCU04608	NCU07532	NCU17043	NCU03467		NCU05197
NCU05711	NCU02953	NCU03499	NCU16852	NCU10894	NCU02607	NCU08921		NCU02308
NCU08168	NCU05824	NCU17143	NCU06852	NCU01681	NCU04146	NCU17185		NCU07833
NCU07833	NCU01153	NCU07526	NCU16723	NCU02145	NCU03721	NCU01872		NCU01529
NCU08260	NCU09073	NCU04420	NCU07429	NCU05570	NCU11006	NCU17127		NCU16398
NCU07122	NCU06730	NCU12045	NCU09970	NCU16512	NCU08975	NCU04501		NCU00069
NCU08258	NCU05368	NCU03581	NCU06289	NCU08455	NCU09153	NCU05976		NCU09268
NCU00574	NCU09687	NCU16307	NCU08727	NCU02309	NCU01375	NCU07615		NCU03568
NCU01942	NCU16526	NCU09180	NCU06507	NCU07396	NCU00307	NCU08100		NCU16526
NCU11293	NCU11059	NCU16940	NCU03467	NCU00603	NCU04998	NCU17202		NCU16500
NCU08016	NCU08777	NCU10703	NCU08921	NCU05703	NCU08491	NCU16924		NCU05058
NCU17051	NCU12091	NCU06096	NCU17185	NCU05506	NCU05875	NCU07526		NCU01880
NCU17086	NCU06313	NCU02622	NCU01872	NCU02308	NCU06139	NCU09396		NCU01872
NCU01957	NCU04843	NCU07323	NCU17127	NCU04608	NCU07596	NCU07676		NCU07616
NCU10591	NCU08822	NCU02144	NCU04501	NCU16852	NCU10894	NCU08077		NCU09348
NCU08099	NCU03984	NCU03640	NCU05976	NCU06852	NCU09704	NCU07940		NCU06229
NCU08979	NCU17043	NCU10427	NCU07615	NCU16723	NCU02308	NCU07245		NCU05448
NCU01834	NCU02607	NCU01488	NCU08100	NCU07429	NCU04804	NCU05779		NCU02953
NCU16529	NCU04146	NCU01660	NCU17202	NCU09970	NCU09604	NCU05860		NCU07161
NCU08236	NCU03721	NCU07780	NCU05675	NCU08727	NCU07317	NCU09147		NCU04501
NCU17031	NCU11006	NCU00934	NCU16924	NCU06507	NCU08472	NCU16325		NCU05860
NCU08098	NCU08975	NCU00961	NCU07526	NCU03467	NCU07245	NCU06730		NCU01135
NCU08491	NCU09153	NCU07150	NCU09396	NCU08921	NCU17127	NCU10954		NCU16616
NCU09075	NCU01375	NCU00123	NCU07676	NCU17185	NCU07185	NCU07144		NCU17167
NCU16940	NCU00307	NCU05976	NCU08077	NCU01872	NCU08250	NCU16307		NCU16325
NCU12078	NCU17187	NCU01313	NCU07940	NCU17127	NCU02769	NCU08987		NCU07316
NCU03665	NCU04998	NCU07615	NCU07245	NCU04501	NCU07336	NCU06313		NCU06808
NCU07323	NCU08491	NCU06849	NCU05779	NCU05976	NCU17208	NCU03577		NCU00783
NCU06000	NCU05875	NCU00189	NCU05860	NCU07615	NCU03183	NCU06163		NCU05382
NCU11067	NCU06139	NCU04616	NCU09147	NCU08100	NCU08254	NCU05082		NCU01383
NCU09276	NCU07596	NCU08079	NCU16325	NCU17202	NCU07237	NCU03474		NCU09147
NCU09868	NCU10894	NCU16616	NCU06730	NCU16924	NCU01566	NCU10404		NCU11293
NCU03614	NCU09704	NCU04719	NCU10954	NCU07526	NCU04524	NCU12132		NCU07323
NCU01135	NCU02308	NCU05779	NCU07144	NCU09396	NCU17185	NCU17135		NCU00510
NCU08140	NCU04804	NCU03746	NCU16307	NCU01529	NCU00485	NCU06823		NCU01385
NCU09180	NCU09604	NCU10278	NCU08987	NCU07676	NCU03034	NCU03476		NCU02174
NCU05483	NCU07317	NCU03831	NCU06313	NCU08077	NCU05351	NCU17043		NCU00327
NCU10342	NCU08472	NCU16512	NCU03577	NCU07940	NCU05561	NCU07150		NCU01153
NCU05877	NCU07245	NCU08250	NCU06163	NCU07245	NCU16611	NCU02799		NCU03165
NCU08649	NCU17127	NCU06427	NCU05082	NCU05779	NCU09589	NCU06288		NCU09604
NCU17216	NCU07185	NCU03451	NCU03474	NCU05860	NCU08455	NCU05448
NCU17281	NCU08250	NCU00849	NCU10404	NCU09147	NCU07372	NCU02876
NCU06810	NCU02769	NCU07596	NCU12132	NCU16325	NCU06852	NCU08530
NCU17067	NCU07336	NCU01529	NCU17135	NCU06730	NCU07164	NCU16509
NCU02575	NCU17208	NCU06313	NCU06823	NCU10954	NCU17202	NCU04746
NCU12057	NCU03183	NCU00940	NCU03476	NCU07144	NCU06872	NCU09530
NCU17069	NCU08254	NCU03034	NCU17043	NCU16307	NCU03568	NCU07237
NCU01686	NCU07237	NCU03553	NCU07150	NCU08987	NCU03531	NCU09836
NCU08544	NCU01566	NCU09868	NCU02799	NCU06313	NCU09389	NCU05462
NCU07596	NCU04524	NCU07210	NCU06288	NCU03577	NCU07510	NCU00176
NCU00189	NCU17185	NCU01876	NCU05448	NCU06163	NCU01686	NCU02037
NCU08829	NCU00485	NCU08979	NCU02876	NCU05082	NCU17216	NCU05823
NCU00887	NCU03034	NCU08644	NCU08530	NCU03474	NCU16724	NCU17044
NCU03448	NCU05351	NCU05703	NCU16509	NCU10404	NCU05520	NCU08472
NCU08200	NCU05561	NCU05197	NCU04746	NCU12132	NCU02672	NCU05173
NCU04998	NCU16611	NCU01003	NCU09530	NCU17135	NCU00288	NCU09256
NCU07867	NCU09589	NCU16502	NCU07237	NCU06823	NCU03620	NCU17285
NCU05678	NCU08455	NCU05820	NCU09836	NCU03476	NCU17143	NCU04867
NCU08235	NCU07372	NCU05082	NCU05462	NCU17043	NCU00961	NCU08644
NCU08564	NCU06852	NCU00013	NCU00176	NCU08813	NCU05946	NCU05092
NCU07614	NCU07164	NCU00069	NCU02037	NCU07150	NCU00594	NCU09389
NCU07532	NCU17202	NCU09734	NCU05823	NCU02799	NCU08529	NCU03984
NCU10894	NCU06872	NCU06690	NCU17044	NCU06288	NCU04616	NCU07152
NCU01681	NCU03568	NCU09082	NCU08472	NCU09835	NCU07540	NCU07047
NCU02145	NCU03531	NCU03721	NCU05173	NCU05448	NCU02309	NCU06899
NCU05570	NCU09389	NCU08564	NCU09256	NCU02876	NCU06823	NCU02174
NCU16512	NCU07510	NCU06640	NCU17285	NCU08530	NCU08016	NCU03531
NCU08455	NCU01686	NCU01350	NCU04867	NCU16509	NCU02622	NCU07164
NCU02309	NCU17216	NCU12091	NCU08644	NCU04746	NCU00176	NCU16906
NCU07396	NCU16724	NCU08261	NCU17187	NCU09530	NCU08937	NCU05568
NCU03449	NCU05520	NCU02037	NCU09275	NCU07237	NCU05448	NCU09605
NCU00603	NCU02672	NCU02309	NCU05092	NCU09836	NCU16500	NCU16724
NCU05703	NCU00288	NCU09351	NCU09389	NCU05462	NCU09605	NCU04708
NCU05506	NCU03620	NCU17069	NCU03984	NCU00176	NCU05556	NCU02864
NCU02308	NCU17143	NCU09153	NCU07152	NCU02037	NCU08168	NCU04586
NCU04608	NCU00961	NCU08918	NCU07047	NCU05823	NCU05082	NCU08079
NCU06581	NCU05946	NCU02673	NCU06899	NCU08885	NCU08866	NCU17205
NCU16852	NCU00594	NCU10896	NCU02174	NCU17044	NCU16306	NCU05946
NCU06852	NCU08529	NCU06797	NCU03531	NCU01876	NCU00583	NCU04616
NCU16723	NCU04616	NCU06823	NCU07164	NCU08472	NCU05779	NCU04852
NCU07429	NCU07540	NCU00603	NCU16906	NCU05173	NCU02774	NCU05872
NCU09970	NCU02309	NCU16852	NCU05568	NCU04209	NCU04608	NCU16306
NCU06289	NCU06823	NCU09256	NCU09605	NCU09256	NCU00645	NCU09612
NCU08727	NCU08016	NCU04804	NCU16724	NCU17285	NCU07614	NCU07306
NCU06507	NCU02622	NCU16398	NCU04708	NCU04867	NCU09276	NCU07185
NCU03467	NCU08245	NCU03701	NCU02864	NCU08644	NCU08613	NCU05080
NCU17161	NCU00176	NCU07510	NCU04586	NCU03532	NCU05947	NCU04282
NCU08921	NCU08937	NCU12092	NCU08079	NCU08912	NCU05663	NCU06221
NCU17185	NCU05448	NCU00176	NCU17205	NCU05092	NCU02854	NCU01566
NCU01872	NCU16500	NCU17208	NCU05946	NCU09389	NCU04586	NCU09704
NCU00783	NCU09605	NCU00271	NCU04616	NCU03984	NCU00849	NCU04710
NCU17127	NCU05556	NCU01153	NCU04852	NCU03452	NCU08649
NCU09665	NCU08168	NCU09075	NCU05872	NCU07152	NCU05860
NCU04501	NCU05082	NCU07152	NCU00531	NCU07047	NCU08059
NCU08078	NCU08866	NCU08140	NCU16306	NCU06899	NCU09530
NCU05976	NCU16306	NCU01872	NCU09612	NCU02174	NCU05507
NCU07625	NCU00583	NCU08525	NCU07306	NCU03531	NCU05092
NCU08915	NCU05779	NCU03474	NCU07185	NCU07164	NCU12132
NCU07615	NCU02774	NCU05839	NCU05080	NCU16906	NCU00557
NCU03977	NCU04608	NCU07316	NCU04282	NCU05568	NCU10404
NCU08100	NCU00645	NCU07867	NCU06221	NCU09605	NCU02575
NCU17202	NCU07614	NCU00922	NCU01566	NCU16724	NCU00312
NCU05675	NCU09276	NCU08613	NCU09704	NCU08442	NCU05823
NCU16924	NCU08613	NCU03529	NCU01532	NCU04708	NCU07676
NCU08080	NCU05947	NCU04286	NCU04710	NCU02864	NCU03499
NCU07526	NCU05663	NCU08442		NCU04586	NCU07323
NCU09768	NCU02854	NCU00011		NCU08079	NCU17205
NCU06896	NCU04586	NCU00583		NCU17205	NCU03856
NCU09396	NCU00849	NCU09147		NCU16920	NCU09351
NCU05111	NCU08649	NCU04867		NCU05946	NCU06350
NCU01529	NCU05860	NCU07613		NCU04616	NCU16614
NCU07676	NCU08059	NCU17127		NCU04852	NCU05570
NCU08077	NCU09530	NCU01416		NCU05872	NCU01052
NCU07940	NCU05507	NCU16500		NCU16306	NCU11293
NCU07245	NCU05092	NCU05875		NCU09612	NCU01416
NCU05779	NCU12132	NCU04746		NCU07306	NCU16512
NCU05860	NCU00557	NCU05284		NCU07185	NCU02008
NCU09147	NCU10404	NCU08830		NCU05080	NCU05872
NCU05713	NCU02575	NCU03448		NCU04282	NCU16325
NCU05787	NCU00312	NCU07047		NCU06221	NCU09075
NCU16325	NCU05823	NCU09276		NCU16600	NCU02037
NCU06730	NCU07676	NCU04123		NCU01566	NCU04551
NCU07217	NCU03499	NCU09604		NCU02323	NCU08953
NCU10954	NCU07323	NCU05663		NCU09704	NCU07867
NCU07144	NCU17205	NCU02774		NCU04710	NCU00189
NCU06953	NCU03856	NCU01686			NCU17247
NCU16307	NCU09351	NCU08654			NCU07752
NCU08987	NCU06350	NCU00327			NCU03474
NCU06313	NCU16614	NCU09198			NCU06570
NCU03577	NCU05570	NCU06852			NCU00842
NCU06163	NCU01052	NCU11293			NCU07613
NCU05082	NCU11293	NCU10793			NCU12092
NCU03983	NCU01416	NCU05368			NCU09836
NCU03474	NCU16512	NCU03452			NCU04962
NCU10404	NCU02008	NCU08727			NCU06849
NCU07480	NCU05872	NCU06229			NCU05462
NCU12132	NCU16325	NCU08455			NCU17044
NCU17135	NCU09075	NCU02854			NCU08727
NCU06823	NCU02037	NCU16323			NCU07047
NCU03476	NCU04551	NCU08100			NCU02876
NCU17043	NCU08953	NCU09453			NCU06426
NCU08813	NCU07867	NCU07676			NCU03271
NCU07150	NCU00189	NCU16939			NCU17167
NCU02799	NCU17247	NCU00391			NCU05058
NCU05100	NCU07752	NCU06455			NCU09396
NCU06288	NCU03474	NCU08248			NCU09394
NCU09835	NCU06570	NCU06730			NCU17285
NCU05448	NCU00842	NCU02769			NCU01684
NCU02876	NCU07613	NCU05568			NCU00327
NCU08530	NCU12092	NCU00197			NCU06810
NCU02300	NCU09836	NCU07038			NCU08140
NCU09452	NCU04962	NCU09394			NCU08644
NCU16509	NCU06849	NCU06350			NCU08987
NCU04746	NCU05462	NCU11059			NCU06686
NCU09530	NCU17044	NCU03271			NCU05568
NCU07237	NCU08727	NCU01566			NCU03451
NCU09836	NCU07047	NCU07940			NCU16906
NCU05462	NCU02876	NCU06794			NCU08248
NCU05911	NCU06426	NCU02350			NCU00011
NCU08213	NCU03271	NCU04515			NCU08921
NCU00176	NCU17167	NCU08016			NCU09453
NCU12077	NCU05058	NCU06686			NCU03467
NCU02037	NCU09396	NCU04052			NCU03689
NCU05823	NCU09394	NCU04843			NCU08918
NCU08885	NCU17285	NCU08472			NCU00224
NCU17044	NCU01684	NCU03467			NCU04123
NCU01876	NCU00327	NCU09396			NCU16307
NCU08472	NCU06810	NCU07845			NCU08191
NCU05173	NCU08140	NCU09605			NCU03448
NCU04209	NCU08644	NCU05506			NCU02350
NCU09256	NCU08987	NCU07306			NCU16616
NCU17285	NCU06686	NCU02008			NCU01383
NCU04867	NCU05568	NCU09164			NCU04052
NCU08644	NCU03451	NCU01863			NCU06808
NCU17187	NCU16906	NCU04962			NCU04746
NCU09275	NCU08248	NCU01684			NCU01863
NCU03532	NCU00011	NCU00149			NCU08470
NCU08912	NCU08921	NCU05728			NCU06899
NCU05092	NCU09453	NCU10951			NCU08843
NCU09389	NCU03467	NCU08470			NCU01872
NCU06287	NCU03689	NCU08921			NCU03614
NCU03984	NCU08918	NCU04551			NCU05728
NCU03452	NCU00224	NCU05507			NCU07616
NCU07152	NCU04123	NCU05448			NCU09393
NCU07047	NCU16307	NCU07228			NCU06163
NCU06899	NCU08191	NCU12132			NCU02377
NCU06902	NCU03448	NCU03476			NCU17135
NCU09593	NCU02350	NCU17167			NCU16695
NCU05110	NCU16616	NCU07616
NCU08818	NCU01383	NCU04501
NCU08081	NCU04052	NCU05946
NCU02174	NCU06808	NCU00224
NCU03531	NCU04746	NCU03856
NCU03104	NCU01863	NCU01096
NCU04900	NCU08470	NCU02501
NCU16350	NCU06899	NCU17051
NCU07164	NCU08843	NCU07087
NCU05055	NCU01872	NCU07540
NCU16906	NCU03614	NCU05073
NCU05568	NCU05728	NCU16529
NCU09605	NCU07616	NCU17205
NCU16724	NCU09393	NCU02876
NCU08442	NCU06163	NCU06139
NCU04708	NCU02377	NCU03568
NCU06897	NCU17135	NCU07317
NCU02864	NCU16695	NCU07185
NCU07631		NCU03378
NCU04586		NCU00312
NCU08079		NCU07086
NCU17205		NCU05570
NCU16920		NCU01536
NCU05946		NCU16724
NCU04616		NCU05058
NCU04852		NCU08987
NCU05872		NCU07396
NCU00531		NCU17135
NCU16306		NCU07752
NCU09612		NCU17285
NCU09961		NCU16325
NCU07306		NCU08191
NCU07185		NCU16306
NCU05080		NCU03984
NCU04282		NCU01681
NCU06221		NCU08168
NCU09766		NCU06810
NCU16600		NCU05823
NCU05759		NCU09393
NCU01566		NCU17185
NCU02323		NCU16695
NCU09704		NCU06426
NCU01532		NCU09836
NCU05085		NCU05351
NCU04710		NCU07164
		NCU02377
		NCU01052
		NCU08649
		NCU17044
		NCU06163
