## Supplementary material for "Lineage-specific genes are clustered with allorecognition loci and respond to G × E factors regulating the switch from asexual to sexual reproduction in *Neurospora*": Table S9

### Sheet: Sheet1
Supplemental table S9: LSGS and Het-domain genes exhibited divergent expression in response to light and temperature conditions.
LSGs-light-on	Cluster_ID	LSGs-Dark-on	het-light-on	het-dark-on	all-light-on	all-dark-on		orphan_37_0ff_25_on	Cluster_ID	orphan_25_off_37_on	het-37-off	het-25-off	all_37_off_25_on	all_25_off_37_on
NCU04719	3	NCU02183	NCU10142	NCU10156	NCU01156	NCU02915		NCU04719	3	NCU02311	NCU01593	NA	NCU00009	NCU00525
NCU04746	5	NCU05052			NCU06023	NCU10276		NCU04700	3	NCU03977			NCU00048	NCU00781
NCU12091	6	NCU05058			NCU07899	NCU07621		NCU04707	3	NCU04925			NCU00099	NCU01591
NCU10278	7	NCU05506			NCU08691	NCU05897		NCU12076	3	NCU05055			NCU00143	NCU01988
NCU10161	7	NCU07336			NCU06028	NCU02183		NCU10278	7	NCU05678			NCU00179	NCU02818
NCU05529	9	NCU08099			NCU02091	NCU02345		NCU05576	8	NCU06902			NCU00192	NCU03411
NCU05946	14				NCU05998	NCU11665		NCU05532	9	NCU07600			NCU00254	NCU03511
NCU12132	15				NCU04902	NCU04917		NCU05503	10	NCU08078			NCU00271	NCU04031
NCU05150	15				NCU02101	NCU04132		NCU05981	12	NCU08099			NCU00327	NCU04233
NCU05092	17				NCU06324	NCU06614		NCU05150	15	NCU08258			NCU00339	NCU05019
NCU11134	19				NCU09209	NCU08692		NCU05110	16	NCU09452			NCU00363	NCU05048
NCU08080	20				NCU09956	NCU06190		NCU07429	22	NCU09593			NCU00529	NCU05158
NCU02145	25				NCU05022	NCU01522		NCU09080	23	NCU16920			NCU00531	NCU05467
NCU02144	25				NCU04403	NCU11776		NCU09082	23				NCU00533	NCU05472
NCU02673	29				NCU05159	NCU04733		NCU09084	23				NCU00645	NCU05656
NCU00934	32				NCU09781	NCU08223		NCU02144	25				NCU00704	NCU05673
NCU02854	37				NCU09959	NCU05052		NCU02145	25				NCU00746	NCU05705
NCU02769	38				NCU10142	NCU01968		NCU01875	27				NCU00747	NCU05924
NCU07616	41				NCU04408	NCU11644		NCU01848	28				NCU00756	NCU06154
NCU10644	44				NCU05639	NCU05948		NCU09970	28				NCU00806	NCU07104
NCU11293	45				NCU09581	NCU06933		NCU03183	30				NCU00819	NCU07218
NCU08015	48				NCU00859	NCU09856		NCU00645	34				NCU00841	NCU07599
NCU10867	48				NCU01351	NCU01900		NCU00531	35				NCU00842	NCU08101
NCU08644	49				NCU04375	NCU05058		NCU00529	35				NCU00922	NCU08109
NCU07317	51				NCU10763	NCU08752		NCU02867	36				NCU00960	NCU08219
NCU08843	52				NCU01884	NCU04381		NCU10644	44				NCU00976	NCU08233
NCU09147	55				NCU10429	NCU08556		NCU04867	44				NCU00989	NCU08234
NCU07847	60				NCU06320	NCU08099		NCU04873	44				NCU01079	NCU08263
NCU06426	61				NCU08731	NCU02465		NCU04915	45				NCU01096	NCU08453
NCU06427	61				NCU01715	NCU10030		NCU04974	46				NCU01159	NCU08572
NCU06234	62				NCU04897	NCU06726		NCU08015	48				NCU01262	NCU08765
NCU00149	64				NCU07532	NCU09416		NCU07316	51				NCU01350	NCU08801
NCU00189	65				NCU07202	NCU05574		NCU08830	53				NCU01415	NCU09148
NCU00312	66				NCU09226	NCU05506		NCU08822	53				NCU01448	NCU09391
NCU08979	67				NCU00882	NCU08435		NCU08818	53				NCU01450	NCU16854
NCU07532	68				NCU06930	NCU07597		NCU09145	55				NCU01519	NCU17115
NCU08239	71				NCU11380	NCU04435		NCU09164	55				NCU01532	NCU17137
NCU09687	79				NCU03016	NCU02303		NCU16614	57				NCU01536	NCU02311
NCU04586	80				NCU00252	NCU11797		NCU05666	57				NCU01562	NCU03977
NCU03614	81				NCU02678	NCU06294		NCU05675	57				NCU01567	NCU04925
NCU03620	81				NCU03701	NCU07336		NCU05711	59				NCU01593	NCU05055
NCU03701	82				NCU00874	NCU00808		NCU07847	60				NCU01686	NCU05678
NCU01383	85				NCU03626	NCU06146		NCU07848	60				NCU01848	NCU06902
NCU07245	92				NCU05385	NCU07582		NCU06234	62				NCU01853	NCU07600
NCU07211	92				NCU04746	NCU07906		NCU06236	62				NCU01867	NCU08078
NCU07164	93				NCU08777	NCU10156		NCU00143	64				NCU01875	NCU08099
NCU09396	101				NCU07134	NCU11219		NCU07510	69				NCU01877	NCU08258
NCU09393	101				NCU09443	NCU12146		NCU08212	70				NCU01943	NCU09452
NCU02308	105				NCU05585	NCU02327		NCU08239	71				NCU02088	NCU09593
NCU05872	110				NCU07355			NCU08245	71				NCU02143	NCU16920
NCU03553	114				NCU00648			NCU08247	71				NCU02144
NCU06810	125				NCU08702			NCU08254	71				NCU02145
NCU06795	125				NCU03153			NCU16703	71				NCU02183
NCU01686	127				NCU09479			NCU07785	74				NCU02306
NCU01684	127				NCU00606			NCU07780	74				NCU02339
NCU01681	127				NCU09147			NCU07764	75				NCU02350
NCU01536	131				NCU09096			NCU07750	76				NCU02483
NCU08470	133				NCU02575			NCU07749	76				NCU02517
NCU09348	136				NCU11557			NCU08917	77				NCU02698
NCU00082					NCU07034			NCU08885	78				NCU02860
NCU00271					NCU04070			NCU03620	81				NCU02867
NCU00353					NCU00353			NCU03700	82				NCU02873
NCU00384					NCU08717			NCU06640	86				NCU02908
NCU00500					NCU01111			NCU06686	87				NCU03017
NCU00510					NCU07407			NCU06690	87				NCU03044
NCU00583					NCU05284			NCU04286	89				NCU03140
NCU01052					NCU11569			NCU07211	92				NCU03182
NCU01135					NCU01706			NCU07151	94				NCU03183
NCU02436					NCU05946			NCU07148	94				NCU03288
NCU02575					NCU07245			NCU09275	95				NCU03382
NCU03140					NCU03879			NCU09453	96				NCU03470
NCU03429					NCU03652			NCU06896	98				NCU03499
NCU03856					NCU08667			NCU06899	98				NCU03512
NCU05284					NCU09260			NCU06953	99				NCU03531
NCU06124					NCU00312			NCU06955	99				NCU03547
NCU06455					NCU06010			NCU09590	99				NCU03553
NCU07396					NCU01052			NCU09589	99				NCU03577
NCU08777					NCU05953			NCU17187	100				NCU03620
NCU08953					NCU09582			NCU10896	101				NCU03644
NCU10591					NCU11932			NCU09389	101				NCU03700
NCU05703					NCU00652			NCU05794	107				NCU03835
NCU04420					NCU02144			NCU05824	108				NCU03940
NCU08672					NCU02212			NCU10954	108				NCU03976
NCU07406					NCU00818			NCU05877	110				NCU04027
NCU00594					NCU04099			NCU03577	113				NCU04033
NCU01153					NCU03420			NCU03553	114				NCU04209
NCU02622					NCU04725			NCU03547	114				NCU04236
NCU01863					NCU07916			NCU03531	115				NCU04286
NCU00783					NCU11820			NCU03382	120				NCU04294
NCU02365					NCU07206			NCU16529	121				NCU04330
NCU00123					NCU02251			NCU05379	122				NCU04356
NCU08987					NCU09393			NCU05382	122				NCU04357
NCU05860					NCU11471			NCU05480	124				NCU04365
NCU08140					NCU05176			NCU05481	124				NCU04400
NCU03044					NCU02854			NCU06849	124				NCU04420
NCU03568					NCU00384			NCU01686	127				NCU04438
NCU03665					NCU12124			NCU01536	131				NCU04477
NCU07555					NCU05054			NCU01532	131				NCU04563
NCU06529					NCU05102			NCU08494	132				NCU04624
NCU07676					NCU01135			NCU09348	136				NCU04700
NCU08564					NCU00500			NCU00254					NCU04706
NCU07867					NCU01214			NCU00271					NCU04707
NCU00327					NCU02944			NCU00327					NCU04719
NCU04551					NCU06124			NCU00842					NCU04752
NCU01942					NCU04953			NCU00922					NCU04822
NCU03165					NCU08113			NCU00989					NCU04860
					NCU06913			NCU01096					NCU04867
					NCU04034			NCU01262					NCU04873
					NCU11961			NCU01350					NCU04894
					NCU10010			NCU01448					NCU04896
					NCU09439			NCU02183					NCU04915
					NCU12132			NCU02350					NCU04916
					NCU05658			NCU02517					NCU04918
					NCU08172			NCU02698					NCU04919
					NCU11577			NCU03044					NCU04920
					NCU10591			NCU03140					NCU04922
					NCU08608			NCU03499					NCU04937
					NCU06426			NCU03940					NCU04974
					NCU00271			NCU04209					NCU05030
					NCU07861			NCU04420					NCU05036
					NCU09785			NCU04563					NCU05056
					NCU07841			NCU04822					NCU05073
					NCU04994			NCU05073					NCU05086
					NCU00118			NCU05284					NCU05104
					NCU08979			NCU05811					NCU05106
					NCU02643			NCU05892					NCU05110
					NCU00510			NCU06124					NCU05150
					NCU06531			NCU06221					NCU05175
					NCU05869			NCU06455					NCU05190
					NCU12135			NCU06507					NCU05191
					NCU00866			NCU06840					NCU05284
					NCU07194			NCU06872					NCU05320
					NCU06022			NCU06888					NCU05379
					NCU05880			NCU07038					NCU05382
					NCU04697			NCU07480					NCU05388
					NCU01830			NCU07555					NCU05466
					NCU04719			NCU07651					NCU05479
					NCU11465			NCU08059					NCU05480
					NCU12102			NCU08513					NCU05481
					NCU08953			NCU08544					NCU05494
					NCU09470			NCU08672					NCU05503
					NCU11748			NCU08711					NCU05532
					NCU11134			NCU08745					NCU05538
					NCU11779			NCU08777					NCU05576
					NCU05114			NCU08866					NCU05611
					NCU08670			NCU09323					NCU05659
					NCU08625			NCU09704					NCU05666
					NCU07537			NCU10951					NCU05668
					NCU07396			NCU11006					NCU05675
					NCU11473			NCU11059					NCU05711
					NCU00296			NCU11151					NCU05769
					NCU00128			NCU16924					NCU05773
					NCU07966								NCU05774
					NCU09798								NCU05794
					NCU02769								NCU05811
					NCU06810								NCU05824
					NCU11990								NCU05853
					NCU00048								NCU05866
					NCU03429								NCU05877
					NCU11480								NCU05892
					NCU11466								NCU05914
					NCU09348								NCU05918
					NCU02652								NCU05981
					NCU07317								NCU05998
					NCU09053								NCU06121
					NCU08537								NCU06124
					NCU11933								NCU06147
					NCU07329								NCU06165
					NCU10761								NCU06221
					NCU05358								NCU06234
					NCU06455								NCU06236
					NCU08037								NCU06286
					NCU11290								NCU06423
					NCU11581								NCU06455
					NCU02145								NCU06507
					NCU00031								NCU06571
					NCU01079								NCU06582
					NCU09776								NCU06640
					NCU00462								NCU06686
					NCU08463								NCU06690
					NCU11620								NCU06840
					NCU05146								NCU06849
					NCU10867								NCU06872
					NCU08470								NCU06888
					NCU03620								NCU06896
					NCU02995								NCU06899
					NCU11991								NCU06916
					NCU00781								NCU06953
					NCU05039								NCU06955
					NCU05595								NCU07028
					NCU09687								NCU07038
					NCU00082								NCU07050
					NCU10161								NCU07054
					NCU03644								NCU07084
					NCU06082								NCU07088
					NCU07616								NCU07090
					NCU07995								NCU07091
					NCU06169								NCU07103
					NCU11773								NCU07105
					NCU02436								NCU07109
					NCU05529								NCU07148
					NCU07602								NCU07151
					NCU06234								NCU07207
					NCU11872								NCU07208
					NCU00583								NCU07211
					NCU09289								NCU07212
					NCU04560								NCU07214
					NCU07573								NCU07216
					NCU07983								NCU07316
					NCU07211								NCU07371
					NCU10644								NCU07390
					NCU07912								NCU07429
					NCU03585								NCU07480
					NCU03829								NCU07499
					NCU01681								NCU07500
					NCU09448								NCU07501
					NCU11588								NCU07510
					NCU10144								NCU07518
					NCU06650								NCU07525
					NCU08015								NCU07555
					NCU08239								NCU07573
					NCU11938								NCU07592
					NCU03856								NCU07595
					NCU08080								NCU07603
					NCU12011								NCU07645
					NCU03140								NCU07646
					NCU01383								NCU07651
					NCU08843								NCU07749
					NCU12037								NCU07750
					NCU11805								NCU07758
					NCU07847								NCU07759
					NCU00760								NCU07764
					NCU07722								NCU07766
					NCU00985								NCU07770
					NCU00189								NCU07780
					NCU09163								NCU07785
					NCU03248								NCU07801
					NCU05872								NCU07809
					NCU02308								NCU07813
					NCU11983								NCU07847
					NCU08141								NCU07848
					NCU11947								NCU08015
					NCU03868								NCU08059
					NCU11530								NCU08075
					NCU06514								NCU08083
					NCU03157								NCU08105
					NCU06063								NCU08175
					NCU04223								NCU08182
					NCU11595								NCU08189
					NCU05703								NCU08192
					NCU01058								NCU08212
					NCU07009								NCU08222
					NCU04126								NCU08239
					NCU11649								NCU08245
					NCU11596								NCU08247
					NCU07199								NCU08249
					NCU02297								NCU08254
					NCU00047								NCU08257
					NCU05092								NCU08264
					NCU03413								NCU08305
					NCU07834								NCU08311
					NCU04420								NCU08463
					NCU08672								NCU08494
					NCU09990								NCU08508
					NCU00201								NCU08513
					NCU04067								NCU08532
					NCU07406								NCU08534
					NCU11809								NCU08538
					NCU11940								NCU08544
					NCU05074								NCU08546
					NCU00594								NCU08548
					NCU12129								NCU08571
					NCU04330								NCU08574
					NCU11547								NCU08657
					NCU11491								NCU08672
					NCU09423								NCU08680
					NCU03279								NCU08711
					NCU08624								NCU08722
					NCU08644								NCU08745
					NCU01153								NCU08777
					NCU06599								NCU08781
					NCU05853								NCU08789
					NCU07029								NCU08802
					NCU02622								NCU08812
					NCU04672								NCU08818
					NCU04162								NCU08822
					NCU07255								NCU08830
					NCU04085								NCU08832
					NCU06758								NCU08833
					NCU09242								NCU08836
					NCU09134								NCU08837
					NCU01530								NCU08845
					NCU04431								NCU08865
					NCU06795								NCU08866
					NCU01863								NCU08884
					NCU05955								NCU08885
					NCU11475								NCU08916
					NCU00783								NCU08917
					NCU12014								NCU09026
					NCU00099								NCU09060
					NCU02035								NCU09080
					NCU11819								NCU09082
					NCU04735								NCU09084
					NCU01860								NCU09145
					NCU07730								NCU09164
					NCU03614								NCU09275
					NCU09597								NCU09323
					NCU07088								NCU09338
					NCU02365								NCU09348
					NCU12091								NCU09389
					NCU12080								NCU09404
					NCU05546								NCU09433
					NCU00123								NCU09448
					NCU04163								NCU09453
					NCU05156								NCU09490
					NCU10772								NCU09506
					NCU07623								NCU09577
					NCU01866								NCU09589
					NCU08987								NCU09590
					NCU00233								NCU09704
					NCU02654								NCU09837
					NCU01357								NCU09908
					NCU00559								NCU09926
					NCU10448								NCU09950
					NCU10092								NCU09965
					NCU01398								NCU09970
					NCU08328								NCU09981
					NCU03861								NCU10005
					NCU06383								NCU10076
					NCU09678								NCU10092
					NCU06525								NCU10186
					NCU06915								NCU10278
					NCU00665								NCU10449
					NCU11623								NCU10621
					NCU06316								NCU10629
					NCU05152								NCU10644
					NCU00986								NCU10770
					NCU00747								NCU10896
					NCU01896								NCU10903
					NCU05045								NCU10906
					NCU07892								NCU10951
					NCU11293								NCU10954
					NCU01411								NCU11006
					NCU05860								NCU11059
					NCU11674								NCU11151
					NCU05819								NCU11210
					NCU09913								NCU11286
					NCU00149								NCU12036
					NCU01699								NCU12076
					NCU09718								NCU12119
					NCU05842								NCU16305
					NCU05128								NCU16321
					NCU09490								NCU16392
					NCU01321								NCU16409
					NCU01686								NCU16439
					NCU08337								NCU16444
					NCU03712								NCU16473
					NCU09213								NCU16529
					NCU05150								NCU16539
					NCU08140								NCU16567
					NCU04818								NCU16614
					NCU07948								NCU16631
					NCU03044								NCU16643
					NCU02613								NCU16664
					NCU03568								NCU16703
					NCU02326								NCU16718
					NCU09491								NCU16744
					NCU09917								NCU16745
					NCU09844								NCU16786
					NCU01684								NCU16846
					NCU01430								NCU16918
					NCU03001								NCU16924
					NCU11589								NCU16926
					NCU05057								NCU16960
					NCU01491								NCU16961
					NCU09210								NCU17036
					NCU01567								NCU17145
					NCU04494								NCU17171
					NCU08154								NCU17187
					NCU01536								NCU17188
					NCU09865
					NCU01980
					NCU02125
					NCU01423
					NCU12090
					NCU03553
					NCU11923
					NCU03665
					NCU04819
					NCU09679
					NCU10470
					NCU11306
					NCU09396
					NCU01109
					NCU07284
					NCU03172
					NCU11578
					NCU08437
					NCU09863
					NCU11747
					NCU11564
					NCU07555
					NCU07838
					NCU11791
					NCU03134
					NCU11539
					NCU07149
					NCU04478
					NCU01812
					NCU00700
					NCU11516
					NCU05631
					NCU02243
					NCU02939
					NCU07164
					NCU11936
					NCU06413
					NCU12105
					NCU06443
					NCU05735
					NCU00097
					NCU10799
					NCU09074
					NCU05038
					NCU04586
					NCU07268
					NCU00733
					NCU11948
					NCU06529
					NCU07411
					NCU01802
					NCU07538
					NCU01899
					NCU05143
					NCU07676
					NCU08564
					NCU00054
					NCU11858
					NCU11712
					NCU11610
					NCU11857
					NCU07748
					NCU09636
					NCU11479
					NCU08321
					NCU00994
					NCU10683
					NCU01972
					NCU11444
					NCU00719
					NCU03835
					NCU07867
					NCU00826
					NCU07030
					NCU01059
					NCU08052
					NCU03098
					NCU12034
					NCU11846
					NCU00934
					NCU12116
					NCU00872
					NCU09845
					NCU09820
					NCU11503
					NCU11926
					NCU11870
					NCU02663
					NCU11648
					NCU00327
					NCU11363
					NCU05669
					NCU05049
					NCU05142
					NCU02673
					NCU06662
					NCU04551
					NCU04720
					NCU01942
					NCU06427
					NCU11234
					NCU03165
					NCU09830
					NCU10278
					NCU07434
					NCU09630
					NCU09508
					NCU02190
