## Supplementary material for "Lineage-specific genes are clustered with allorecognition loci and respond to G × E factors regulating the switch from asexual to sexual reproduction in *Neurospora*": Table S10

### Sheet: Sheet1
Table S10: correlation coefficients of expression for selected LSGs clusters (red) and neighoring non-LSG genes under certain grwoth conditions as in the supplemental figures 5 and S3.
Gene ID	0hr	2hr	24hr	48hr	72hr	96hr	120hr	144hr		A		NCU02164	NCU02165	NCU02167	NCU02168	NCU02172	NCU02173	NCU02171	NCU02174	NCU16323	NCU16325
NCU02164	1	-0.05254	0.36227	1.90205	-2.18203	0.53583	-0.194201	-0.0931836			NCU02164	1
NCU02165	1	-0.1275	1.28499	-1.15106	1.47777	0.265144	0.0227484	0.0473946			NCU02165	-0.598276	1
NCU02167	1	-0.00161397	-0.553257	-0.20866	1.67103	-0.188017	-0.576489	-0.249212			NCU02167	-0.510439	0.538183	1
NCU02168	1	-0.0302357	-0.166502	0.0315644	-0.315533	-0.00091	0.26086	0.187261			NCU02168	0.447232	-0.0160161	0.113478	1
NCU02172	1	0.0169924	-0.02044	0.08131	-0.0561318	1.85774	-0.411153	-0.0512229			NCU02172	0.319934	0.0936039	0.127094	0.293591	1
NCU02173	1	0.00932682	0.157663	-0.33548	0.04752	0.624227	-0.137846	0.134937			NCU02173	0.120384	0.499343	0.343297	0.630843	0.769335	1
NCU02171	1	0.05582	0.729338	-181.587	197.564	-0.0764493	-0.11599	0.421024			NCU02171	-0.934127	0.807411	0.646198	-0.244644	-0.0573973	0.223832	1
NCU02174	1	-1.48532	2.20967	-1.47291	5.00869	1.95651	0.663384	0.0693682			NCU02174	-0.698129	0.841231	0.571055	-0.290166	0.133488	0.268611	0.821685	1
NCU16323	1	-0.0850736	-0.381666	-0.58112	0.26915	0.135209	0.782412	-1.03912			NCU16323	-0.146881	0.375293	0.406161	0.502578	0.250883	0.470277	0.326943	0.304232	1
NCU16325	1	-2.85298	0.95079	0.273274	-0.224375	2.06679	0.618474	0.0953175			NCU16325	0.269686	0.210218	-0.116971	0.237755	0.529481	0.43686	-0.095335	0.391504	0.189734	1
Gene ID	0hr	2hr	24hr	48hr	72hr	96hr	120hr	144hr		B		NCU02846	NCU02847	NCU02849	NCU02850	NCU02852	NCU02853	NCU02855	NCU02857	NCU02858	NCU02854	NCU02856
NCU02846	1	-0.23948	0.207807	-0.31715	0.05505	0.399166	0.479701	0.171376			NCU02846	1
NCU02847	1	-0.51417	3.40843	-2.31843	12.2401	0.00146113	-2.22733	-0.412441			NCU02847	-0.0252197	1
NCU02849	1	-0.187984	-0.22622	0.40449	0.870131	0.405482	-0.718507	-0.886079			NCU02849	0.212856	0.477411	1
NCU02850	1	-0.444889	-0.521759	-0.20776	1.41432	-0.500137	-0.119746	-0.373268			NCU02850	0.348555	0.697702	0.695285	1
NCU02852	1	0.00429971	0.0838949	0.288295	-1.86366	0.29839	0.244564	0.167792			NCU02852	0.429074	-0.84652	-0.185613	-0.462415	1
NCU02853	1	0.243961	-0.48067	0.376899	-0.620322	-0.03614	0.17073	0.0272138			NCU02853	0.410147	-0.629505	0.185036	0.0578514	0.770038	1
NCU02855	1	-21.4918	0.42108	0.0524531	49.8625	-3.09343	-1.34399	-1.43726			NCU02855	0.0263192	0.879705	0.476372	0.774647	-0.804622	-0.521993	1
NCU02857	1	-23.527	3.00913	-0.0519007	-1.25554	0.919918	1.13161	1.29478			NCU02857	0.475149	0.101912	0.0818411	0.166661	0.094424	-0.121391	0.396732	1
NCU02858	1	0.122682	-0.56201	0.57162	-0.135194	0.354119	7.21668	0.379423			NCU02858	0.320981	-0.392489	-0.399437	-0.0404149	0.211582	0.232782	-0.131001	0.164177	1
NCU02854	1	-0.955271	-0.06574	1.12389	-0.735346	0.811423	0.0603969	-0.15247			NCU02854	0.394823	-0.460461	0.351235	-0.0499689	0.642713	0.565867	-0.186862	0.570739	0.0811743	1
NCU02856	1	0.29156	0.509229	-0.366368	0.199895	0.679495	-0.0317983	-0.756019			NCU02856	0.570619	0.218939	0.61062	0.29005	0.180703	0.190664	-0.00801987	-0.0466074	-0.147253	0.189031	1
Gene ID	0hr	2hr	24hr	48hr	72hr	96hr	120hr	144hr		C		NCU01514	NCU01515	NCU01516	NCU01517	NCU01521	NCU01522	NCU01523	NCU01524	NCU01525	NCU01527	NCU01528	NCU01530	NCU01534	NCU01535	NCU01539	NCU01540	NCU01541	NCU01542	NCU01543	NCU01520	NCU01526	NCU01529	NCU01532
NCU01514	1	0.164983	-0.22159	0.0576404	-0.21782	0.24293	0.36805	0.258564			NCU01514	1
NCU01515	1	0.477864	-0.65269	-0.12522	0.15782	-0.0740943	0.116156	0.03544			NCU01515	0.78863	1
NCU01516	1	-0.0188619	0.28296	-0.264962	-0.113797	-0.17507	0.0793	0.0344205			NCU01516	0.711182	0.558985	1
NCU01517	1	-0.61482	3.97213	-0.147964	0.333995	-1.52521	-0.00869795	2.87689			NCU01517	-0.182989	-0.372188	0.369578	1
NCU01521	1	-0.183632	0.30702	-0.56521	-1.24719	0.342254	-0.364758	-2.60554			NCU01521	0.365586	0.218071	0.496653	-0.250149	1
NCU01522	1	0.631617	-0.300522	-0.44635	0.40446	0.130264	4.49428	0.267624			NCU01522	0.359997	0.268335	0.154742	-0.217391	0.0660751	1
NCU01523	1	0.0731206	-0.521119	-0.48254	0.75914	-0.203061	0.0779363	-0.229661			NCU01523	0.503252	0.814292	0.565328	-0.208996	0.196418	0.26489	1
NCU01524	1	0.0776842	-0.413577	-0.26216	0.26432	-0.0166286	0.0830385	-0.291046			NCU01524	0.74108	0.892764	0.703912	-0.297983	0.457138	0.275309	0.925448	1
NCU01525	1	0.138118	-0.173547	-0.00509725	-0.02212	0.00867	0.601336	0.19424			NCU01525	0.925553	0.800197	0.755273	-0.103966	0.312454	0.589929	0.647263	0.801545	1
NCU01527	1	-0.68403	1.62567	0.889598	-3.46407	0.627108	1.04374	0.936919			NCU01527	0.38422	-0.212889	0.312988	0.326454	0.286446	0.0985078	-0.523827	-0.231514	0.241097	1
NCU01528	1	-0.40695	0.68556	2.47556	-4.61083	0.00576573	0.100855	-0.0867701			NCU01528	0.384491	-0.084114	0.2041	0.0927865	0.345998	-0.0604573	-0.506746	-0.174317	0.204853	0.892182	1
NCU01530	1	-1.55259	1.14168	7.72591	-6.43503	-0.171821	0.439992	-0.1818			NCU01530	0.19068	-0.202944	-0.0097857	0.0297821	0.210389	-0.139847	-0.55165	-0.275995	0.0461095	0.736195	0.930998	1
NCU01534	1	-0.169879	-0.0676838	-0.51469	0.75391	0.000530244	0.0637266	0.0103018			NCU01534	0.444087	0.61766	0.669166	0.0627167	0.195819	0.165378	0.923448	0.836078	0.574144	-0.395675	-0.510568	-0.583687	1
NCU01535	1	0.0859295	-0.0302675	-0.08433	0.18663	-0.115789	0.0181196	0.0737005			NCU01535	0.757344	0.812569	0.891779	0.0985183	0.364098	0.0972714	0.817849	0.900918	0.801966	-0.0227815	-0.00226568	-0.131161	0.815132	1
NCU01539	1	0.27557	0.216672	-0.411313	0.289883	0.0774453	-0.0404322	0.0249033			NCU01539	0.575162	0.676558	0.86309	0.145224	0.466134	0.0311378	0.77967	0.820897	0.605773	-0.115254	-0.205513	-0.422594	0.841262	0.884079	1
NCU01540	1	0.110928	0.0141735	-0.100759	-0.156218	0.148047	-0.194502	-0.05747			NCU01540	0.801339	0.702647	0.858884	-0.000183172	0.608392	-0.0973535	0.570487	0.788009	0.686931	0.237047	0.274021	0.0747637	0.596849	0.880971	0.842206	1
NCU01541	1	-0.833233	0.153561	0.259767	-0.76181	0.14117	0.502458	-0.129419			NCU01541	0.677442	0.171551	0.613394	0.125848	0.489855	0.293652	0.0736822	0.345835	0.642254	0.724161	0.651546	0.569906	0.19163	0.449129	0.233991	0.544669	1
NCU01542	1	-0.52809	0.64547	-0.0641544	-0.480222	0.484798	0.285142	0.714542			NCU01542	0.558606	0.0214549	0.643239	0.488258	0.223837	0.040678	-0.0322711	0.157212	0.44854	0.739095	0.485272	0.297174	0.237627	0.394222	0.351291	0.533361	0.792355	1
NCU01543	1	-0.12103	0.19058	0.527625	-0.520919	0.247518	-0.207609	-0.00839136			NCU01543	0.654606	0.31499	0.608836	0.0602695	0.565506	-0.257946	0.061018	0.379307	0.460639	0.615771	0.743708	0.658537	0.110693	0.549121	0.354438	0.779738	0.765502	0.630928	1
NCU01520	1	-2.91138	1.12409	0.856127	-1.88148	0.0447652	-0.0852072	-0.0818673			NCU01520	0.278621	-0.272768	0.38242	0.411436	0.284848	-0.0769645	-0.27159	-0.0646195	0.201299	0.752279	0.659749	0.662351	-0.0372112	0.152302	-0.0258792	0.28651	0.856081	0.798533	0.693361	1
NCU01526	1	-0.960713	0.647871	0.0661506	-0.261024	-1.23589	0.32646	0.653989			NCU01526	0.322976	0.0722439	0.650757	0.746074	-0.0778227	0.15456	0.152693	0.167035	0.467035	0.414087	0.280954	0.257814	0.318086	0.499757	0.284033	0.292625	0.585327	0.616948	0.379188	0.61898	1
NCU01529	1	-1.03261	1.39365	3.04859	-5.92989	0.87059	1.37034	0.391809			NCU01529	0.352114	-0.192321	0.150377	0.10686	0.310231	0.0566421	-0.571387	-0.249707	0.18888	0.945761	0.974648	0.898726	-0.534129	-0.102651	-0.280969	0.172798	0.697099	0.553284	0.658267	0.714843	0.280491	1
NCU01532	1	-0.0977205	-0.37136	1.48062	-0.983433	26.6033	27.0606	0.672774			NCU01532	0.195688	-0.10709	-0.219977	-0.509471	0.226556	0.607479	-0.146274	-0.0247801	0.167525	0.262623	0.100389	0.0361416	-0.144001	-0.312114	-0.258195	-0.170693	0.323369	0.165403	-0.110151	0.130348	-0.348919	0.273646	1
Gene	bird1	bird2	bird3	bird4						D		NCU05345	NCU05346	NCU05347	NCU05349	NCU05354	NCU05356	NCU05358	NCU05360	NCU05351	NCU16529
NCU05345	1	-1.50242	0.18803	0.193547							NCU05345	1
NCU05346	1	-0.915743	-0.376837	-0.55274							NCU05346	0.820504	1
NCU05347	1	0.31111	0.657359	0.00556839							NCU05347	0.527748	0.815247	1
NCU05349	1	-0.14022	0.118442	-2.66066							NCU05349	0.134421	0.556612	0.912632	1
NCU05354	1	-4.17533	-0.96254	0.24169							NCU05354	0.973948	0.737055	0.337109	-0.0753406	1
NCU05356	1	-0.0937451	-5.20875	0.48872							NCU05356	0.0155219	0.273172	-0.153403	-0.1853	0.142839	1
NCU05358	1	0.247844	1.00024	-1.85941							NCU05358	0.109498	0.443096	0.878807	0.972265	-0.115452	-0.409707	1
NCU05360	1	-0.20402	0.33618	0.0833645							NCU05360	0.876334	0.983611	0.841889	0.560626	0.776668	0.105644	0.485908	1
NCU05351	1	0.0738768	-0.971531	-0.60141							NCU05351	0.210181	0.700705	0.561629	0.555	0.167903	0.708357	0.345578	0.569283	1
NCU16529	1	-0.296499	-0.263895	-0.51784							NCU16529	0.594173	0.947011	0.866303	0.725237	0.485609	0.349501	0.584468	0.896615	0.858381	1
Gene	bird1	bird2	bird3	bird4						E		NCU01625	NCU01629	NCU01632	NCU01633	NCU01634	NCU01635	NCU01636	NCU10404	NCU01631
NCU01625	1	0.11238	0.123105	0.0511718							NCU01625	1
NCU01629	1	0.07566	0.763922	0.182141							NCU01629	0.758465	1
NCU01632	1	0.0762168	-1.0194	-0.16962							NCU01632	0.806012	0.226996	1
NCU01633	1	0.46786	-0.0681327	0.0378466							NCU01633	0.883299	0.404212	0.940709	1
NCU01634	1	0.50829	1.94689	0.365806							NCU01634	0.0889249	0.689066	-0.505346	-0.244008	1
NCU01635	1	0.26862	1.16593	0.319346							NCU01635	0.485257	0.932856	-0.125836	0.102074	0.903051	1
NCU01636	1	-1.1967	-0.12303	0.5518							NCU01636	0.618756	0.622777	0.397777	0.277146	0.0646174	0.417432	1
NCU10404	1	-2.65009	0.209195	-1.07065							NCU10404	0.682574	0.949615	0.174921	0.261425	0.604443	0.869851	0.809274	1
NCU01631	1	-0.525435	-0.11735	-0.62139							NCU01631	0.968827	0.892651	0.635425	0.769092	0.332122	0.686064	0.617375	0.805711	1
Gene	bird1	bird2	bird3	bird4						F		NCU08457	NCU08468	NCU08469	NCU08471	NCU08473	NCU08475	NCU10142	NCU08470	NCU08472
NCU08457	1	-4.26716	1.0999	-3.7156							NCU08457	1
NCU08468	1	-0.0743979	-0.49964	0.0741							NCU08468	0.221857	1
NCU08469	1	-0.361773	0.692286	-0.73615							NCU08469	0.951819	0.351146	1
NCU08471	1	0.85915	0.70877	0.0410153							NCU08471	0.48362	0.321625	0.72146	1
NCU08473	1	0.784871	-1.14432	-0.50774							NCU08473	-0.169244	0.747654	0.108497	0.576585	1
NCU08475	1	-0.02493	1.44374	0.161752							NCU08475	0.968264	-0.0228804	0.871676	0.367978	-0.391504	1
NCU10142	1	0.692028	-2.01695	-1.16168							NCU10142	-0.160279	0.745749	0.118675	0.586978	0.999918	-0.382301	1
NCU08470	1	-3.37031	-1.77116	-0.48398							NCU08470	0.517331	0.75934	0.440021	-0.0649766	0.135921	0.369736	0.133469	1
NCU08472	1	0.180946	-0.208956	-1.18357							NCU08472	0.51435	0.599031	0.750287	0.949987	0.710426	0.338277	0.71877	0.21511	1
Gene	bird1	bird2	bird3	bird4						G		NCU04101	NCU04102	NCU04104	NCU04105	NCU04106	NCU04108	NCU04109	NCU04110	NCU04111	NCU04103	NCU04107
NCU04101	1	-0.83478	0.17714	0.0678254							NCU04101	1
NCU04102	1	-0.104818	-0.0302341	-0.15995							NCU04102	0.803958	1
NCU04104	1	0.91273	0.584939	-0.0224279							NCU04104	0.0827395	0.591952	1
NCU04105	1	0.44366	0.0554078	-0.455628							NCU04105	0.362006	0.825738	0.937777	1
NCU04106	1	0.044231	-0.410282	-0.22489							NCU04106	0.590124	0.936384	0.633806	0.857978	1
NCU04108	1	0.159167	-1.15937	-1.18562							NCU04108	0.29217	0.801382	0.826662	0.941363	0.93106	1
NCU04109	1	-2.27837	-15.033	-0.6612							NCU04109	0.117403	0.395562	0.063392	0.287709	0.650507	0.589308	1
NCU04110	1	-0.813169	-0.34737	0.15645							NCU04110	0.931732	0.834201	0.0497198	0.383898	0.734414	0.436939	0.466982	1
NCU04111	1	-0.9423	0.38182	0.0993183							NCU04111	0.989162	0.72775	0.0245057	0.278952	0.475083	0.172975	-0.020925	0.874297	1
NCU04103	1	-0.107417	-0.299747	-0.05419							NCU04103	0.740202	0.962247	0.483973	0.757558	0.974955	0.827012	0.627078	0.86693	0.637299	1
NCU04107	1	-0.108308	-0.412388	-0.51086							NCU04107	0.631321	0.968054	0.716813	0.914327	0.983422	0.925705	0.502607	0.71326	0.532632	0.956711	1
Gene	bird1	bird2	bird3	bird4						H		NCU06228	NCU06230	NCU06231	NCU06232	NCU06233	NCU06235	NCU06237	NCU06238	NCU06229	NCU06234	NCU06236
NCU06228	1	0.000565062	-0.06243	0.19369							NCU06228	1
NCU06230	1	-0.267533	-0.774299	-0.60766							NCU06230	0.94329	1
NCU06231	1	0.80472	2.22732	-0.233035							NCU06231	-0.174289	-0.0746293	1
NCU06232	1	0.56637	0.138326	-0.184603							NCU06232	0.693857	0.886474	0.232856	1
NCU06233	1	0.311011	-0.19206	-0.40269							NCU06233	0.797199	0.949101	0.125005	0.987043	1
NCU06235	1	0.2766	1.57518	0.175122							NCU06235	0.081922	0.0576837	0.911753	0.188789	0.138886	1
NCU06237	1	-0.04807	0.69148	-0.13922							NCU06237	0.614308	0.599711	0.6543	0.605792	0.61182	0.829414	1
NCU06238	1	0.02912	0.264692	0.0729455							NCU06238	0.921633	0.888678	0.218379	0.746918	0.811155	0.453786	0.871555	1
NCU06229	1	-0.571737	0.406419	-1.04364							NCU06229	0.610579	0.645047	0.673358	0.702102	0.693759	0.797948	0.98891	0.868012	1
NCU06234	1	-0.512002	-0.149369	-0.42513							NCU06234	0.925918	0.88961	0.206464	0.741757	0.808012	0.445617	0.866442	0.999905	0.86171	1
NCU06236	1	-0.361188	1.90027	-1.98098							NCU06236	0.136441	0.225603	0.951493	0.463424	0.385442	0.935782	0.846365	0.505944	0.867426	0.495161	1
Gene	bird1	bird2	bird3	bird4						I		NCU07330	NCU07331	NCU07332	NCU07333	NCU07334	NCU07337	NCU07338	NCU07339	NCU07340	NCU07335	NCU07336
NCU07330	1	0.02159	0.231061	-0.011664							NCU07330	1
NCU07331	1	0.0798083	-0.495234	-0.23588							NCU07331	0.845963	1
NCU07332	1	-1.52531	1.98109	0.256379							NCU07332	0.424371	-0.1078	1
NCU07333	1	0.29871	2.27406	0.0462529							NCU07333	0.28896	-0.219488	0.791807	1
NCU07334	1	0.81408	0.789519	-1.26124							NCU07334	0.527254	0.408511	0.0893629	0.551818	1
NCU07337	1	-0.883066	-0.674035	-2.13509							NCU07337	0.923279	0.793716	0.282296	0.399281	0.809788	1
NCU07338	1	-0.01625	0.87786	-0.198348							NCU07338	0.796215	0.389705	0.737356	0.808063	0.700727	0.832722	1
NCU07339	1	0.557677	-2.8389	-0.01582							NCU07339	0.310051	0.759415	-0.64139	-0.795967	-0.0599791	0.236923	-0.303005	1
NCU07340	1	-0.162443	0.0824516	-0.09569							NCU07340	0.995995	0.849775	0.43131	0.240752	0.449348	0.886014	0.760428	0.337872	1
NCU07335	1	2.8752	1.42842	-0.099734							NCU07335	-0.126827	0.0381601	-0.513342	0.106966	0.721502	0.255017	0.028003	0.0371975	-0.206929	1
NCU07336	1	-0.08212	2.19373	-0.0458421							NCU07336	0.363861	-0.165956	0.867449	0.989856	0.49121	0.422089	0.843088	-0.767612	0.325687	-0.0217598	1
Gene	bird1	bird2	bird3	bird4						J		NCU07310	NCU07311	NCU07312	NCU07313	NCU07314	NCU07318	NCU07319	NCU07320	NCU07321	NCU07322	NCU07324	NCU07325	NCU07326	NCU07327	NCU07329	NCU07316	NCU07317	NCU07323	NCU16851
NCU07310	1	-1.26057	0.222458	-2.25175							NCU07310	1
NCU07311	1	-1.03886	4.60288	0.00571849							NCU07311	0.552506	1
NCU07312	1	0.44153	0.325044	-0.220107							NCU07312	0.865165	0.0731875	1
NCU07313	1	-0.06149	0.37703	-0.0435287							NCU07313	0.911408	0.367479	0.820631	1
NCU07314	1	-0.801255	-0.48245	0.07568							NCU07314	0.466428	-0.0258554	0.466779	0.789074	1
NCU07318	1	-0.82522	0.64596	-0.00361579							NCU07318	0.756669	0.660122	0.440433	0.863482	0.732421	1
NCU07319	1	0.20831	0.180641	0.00801918							NCU07319	0.803765	0.00588152	0.915942	0.923591	0.781161	0.618646	1
NCU07320	1	-1.46346	-0.17159	0.62081							NCU07320	0.293606	0.218489	0.102128	0.616755	0.892566	0.800313	0.466067	1
NCU07321	1	0.207899	-0.118144	-0.49368							NCU07321	0.777275	-0.0948483	0.976337	0.816072	0.587263	0.41316	0.959103	0.198273	1
NCU07322	1	-0.830235	-0.46202	0.05605							NCU07322	0.483549	0.00103446	0.471624	0.800691	0.999634	0.750561	0.783506	0.897559	0.587396	1
NCU07324	1	-4.73216	-0.222565	-4.6335							NCU07324	0.955307	0.671499	0.712778	0.933242	0.583022	0.913583	0.744096	0.521111	0.637255	0.602618	1
NCU07325	1	-1.54254	-0.095015	-3.68989							NCU07325	0.986003	0.475328	0.911559	0.857704	0.370327	0.637291	0.796096	0.146167	0.816907	0.385685	0.892893	1
NCU07326	1	-0.111575	-0.29329	-0.12496							NCU07326	0.624699	-0.176598	0.786182	0.847883	0.885497	0.564347	0.961215	0.586285	0.885443	0.882394	0.600976	0.600694	1
NCU07327	1	-0.668648	-0.843198	-0.23321							NCU07327	0.481519	-0.21851	0.617017	0.781518	0.95791	0.579715	0.875327	0.727542	0.748565	0.953002	0.517292	0.428496	0.970881	1
NCU07329	1	1.1785	0.125247	-0.105791							NCU07329	0.373643	-0.462516	0.771147	0.295913	0.0676031	-0.222751	0.592747	-0.387907	0.789156	0.0579216	0.106913	0.502439	0.518716	0.341478	1
NCU07316	1	-1.80472	0.54364	0							NCU07316	0.602659	0.627343	0.26049	0.761911	0.745246	0.977743	0.498022	0.883133	0.255679	0.761865	0.808454	0.461457	0.489459	0.554226	-0.391043	1
NCU07317	1	-1.70038	-0.90163	0							NCU07317	0.397342	0.0521539	0.329455	0.733157	0.984786	0.766845	0.674329	0.956932	0.446923	0.986032	0.560001	0.279199	0.791923	0.895366	-0.106773	0.809303	1
NCU07323	1	-0.774936	0.235687	-2.20798							NCU07323	0.987819	0.477676	0.910849	0.863622	0.380409	0.646152	0.800045	0.158236	0.81746	0.395814	0.897784	0.999925	0.606412	0.436291	0.49625	0.471697	0.290327	1
NCU16851	1	-0.13214	-1.49296	-0.11083							NCU16851	0.148251	-0.651967	0.499641	0.448968	0.736391	0.12027	0.707471	0.413499	0.674982	0.719834	0.0979908	0.154499	0.853978	0.878602	0.552615	0.100646	0.638958	0.158743	1
Gene	bird1	bird2	bird3	bird4						K		NCU05564	NCU05565	NCU05567	NCU05569	NCU05571	NCU05574	NCU05575	NCU05577	NCU05578	NCU05579	NCU05580	NCU05581	NCU05568	NCU05570
NCU05564	1	-0.50512	2.07512	0.230589							NCU05564	1
NCU05565	1	0.48564	1.41524	-0.207077							NCU05565	0.759086	1
NCU05567	1	-3.60965	1.53949	-26.2442							NCU05567	0.438551	0.915442	1
NCU05569	1	-0.135674	-0.42204	-0.31926							NCU05569	0.0151705	0.232217	0.388182	1
NCU05571	1	-0.163308	0.226011	-0.38218							NCU05571	0.490494	0.675518	0.693069	0.858176	1
NCU05574	1	0.67954	1.03817	0.302324							NCU05574	0.676871	0.979526	0.951429	0.415842	0.792851	1
NCU05575	1	0.188205	-0.034666	-0.53522							NCU05575	0.130643	0.548945	0.734633	0.905059	0.909577	0.705946	1
NCU05577	1	0.59834	0.669976	-0.0621232							NCU05577	0.359156	0.820347	0.94396	0.670605	0.865497	0.915016	0.915401	1
NCU05578	1	0.01514	0.698416	0.118118							NCU05578	0.762186	0.747847	0.616208	0.657375	0.931609	0.804684	0.700765	0.731966	1
NCU05579	1	0.511661	-0.674734	-0.17347							NCU05579	-0.475581	-0.0756868	0.247004	0.858823	0.53263	0.123838	0.783002	0.505995	0.203651	1
NCU05580	1	0.09317	0.40346	-0.249874							NCU05580	0.489156	0.743744	0.781166	0.820659	0.991285	0.854485	0.927288	0.922923	0.91189	0.520242	1
NCU05581	1	2.74047	0.163787	-0.0514301							NCU05581	-0.655632	-0.00802477	0.380057	0.182773	-0.020039	0.0828539	0.386948	0.370629	-0.343374	0.590971	0.0660193	1
NCU05568	1	-2.04302	-0.636132	-1.12753							NCU05568	0.572378	0.46005	0.354208	0.79244	0.902308	0.557478	0.684286	0.569416	0.932031	0.369697	0.841672	-0.399963	1
NCU05570	1	-0.316796	-0.620224	-1.25559							NCU05570	0.133085	0.517658	0.693947	0.930846	0.920741	0.679103	0.997656	0.891913	0.716494	0.7944	0.929459	0.344027	0.721134	1
Gene	MSM1	MSM2	MSM3	MSM4						L		NCU07428	NCU07430	NCU07432	NCU07433	NCU07434	NCU07435	NCU09064	NCU09065	NCU09066	NCU09068	NCU09069	NCU07427	NCU07429
NCU07428	1	0.21065	0.0827324	1.53515							NCU07428	1
NCU07430	1	-0.144819	-0.07327	0.17962							NCU07430	0.518159	1
NCU07432	1	0.238392	-0.32877	1.15177							NCU07432	0.940117	0.644546	1
NCU07433	1	-0.0225527	-0.0491	0.06508							NCU07433	0.375595	0.982992	0.550379	1
NCU07434	1	0.04347	0.139094	0.791437							NCU07434	0.862465	0.872287	0.875482	0.773378	1
NCU07435	1	1.02513	0.966876	0.544261							NCU07435	-0.788585	0.0791345	-0.570406	0.251622	-0.418041	1
NCU09064	1	-0.644094	-0.386533	-0.31968							NCU09064	0.388338	0.987073	0.513979	0.986012	0.798523	0.201533	1
NCU09065	1	-0.190232	-0.20805	0.21105							NCU09065	0.595589	0.993913	0.723776	0.967772	0.906848	0.000398425	0.963478	1
NCU09066	1	-2.4144	-0.49029	0.28826							NCU09066	0.673218	0.787338	0.574402	0.674143	0.885548	-0.361086	0.770059	0.781344	1
NCU09068	1	0.19667	0.000894148	0.0918563							NCU09068	0.287136	0.937945	0.513576	0.983127	0.68246	0.358942	0.941163	0.925017	0.529278	1
NCU09069	1	0.248755	-0.2548	-0.40891							NCU09069	-0.00776129	0.768582	0.282002	0.871041	0.402416	0.619927	0.796764	0.743664	0.22939	0.941608	1
NCU07427	1	-0.25029	-0.55827	0.38038							NCU07427	0.759741	0.924328	0.884243	0.875996	0.945621	-0.200547	0.851413	0.96074	0.725933	0.840678	0.637997	1
NCU07429	1	-1.10047	-0.0143	0.57594							NCU07429	0.707763	0.803298	0.619211	0.689307	0.91005	-0.379398	0.778259	0.802639	0.998413	0.548539	0.246133	0.759415	1
Gene	MSM1	MSM2	MSM3	MSM4						M		NCU02167	NCU02168	NCU02169	NCU02170	NCU02172	NCU02173	NCU02175	NCU02176	NCU02177	NCU02178	NCU16323	NCU16325	NCU02171	NCU02174
NCU02167	1	0.08874	0.0950089	-0.0679172							NCU02167	1
NCU02168	1	0.51301	0.0553863	0.312341							NCU02168	0.865218	1
NCU02169	1	-0.348944	-0.82425	-1.34446							NCU02169	0.95756	0.886426	1
NCU02170	1	-1.56522	-1.00856	-0.8704							NCU02170	0.925252	0.761458	0.778941	1
NCU02172	1	1.45942	0.779359	1.25851							NCU02172	-0.314718	0.197566	-0.153247	-0.420266	1
NCU02173	1	-0.57832	0.17348	0.156952							NCU02173	0.791057	0.527874	0.582497	0.951568	-0.620954	1
NCU02175	1	-0.0936073	-0.07075	0.38345							NCU02175	0.826561	0.804029	0.670893	0.949288	-0.174637	0.879529	1
NCU02176	1	-0.255219	-0.24775	0.08077							NCU02176	0.911683	0.858305	0.786863	0.976336	-0.215393	0.88139	0.984767	1
NCU02177	1	-0.23121	-0.06838	0.23957							NCU02177	0.871254	0.779367	0.711251	0.983399	-0.300124	0.930112	0.989965	0.990201	1
NCU02178	1	0.488886	-1.89173	2.07348							NCU02178	0.105012	0.501756	0.0464686	0.242432	0.649913	0.123536	0.533014	0.427247	0.408265	1
NCU16323	1	-0.58311	-0.73339	-0.93466							NCU16323	0.997198	0.8992	0.968016	0.91032	-0.243077	0.756704	0.827505	0.912235	0.863729	0.154087	1
NCU16325	1	-7.78111	-0.148468	-0.86747							NCU16325	0.437217	0.0831172	0.171105	0.702849	-0.791871	0.887351	0.620252	0.579995	0.682856	-0.0534888	0.381014	1
NCU02171	1	0.103727	-0.40734	0.33009							NCU02171	0.776622	0.930009	0.707201	0.813312	0.183088	0.644732	0.927211	0.919887	0.880191	0.70799	0.805282	0.283542	1
NCU02174	1	-1.87146	0.0601874	-0.16099							NCU02174	0.642244	0.313627	0.401995	0.852906	-0.744366	0.971988	0.763335	0.748899	0.825613	0.00722926	0.59468	0.969797	0.466584	1
Gene	MSM1	MSM2	MSM3	MSM4						N		NCU00845	NCU00846	NCU00847	NCU00848	NCU00852	NCU00853	NCU00854	NCU00855	NCU00856	NCU16430	NCU16432	NCU00849	NCU00851
NCU00845	1	0.52471	-0.312391	0.422033							NCU00845	1
NCU00846	1	-0.07299	0.0492	0.233645							NCU00846	0.702054	1
NCU00847	1	-6.67447	-0.399935	-0.05127							NCU00847	0.018362	0.657722	1
NCU00848	1	0.00798	2.16728	0.534043							NCU00848	-0.642634	0.0818353	0.596504	1
NCU00852	1	-0.341	-0.911243	-0.03981							NCU00852	0.926173	0.914267	0.381888	-0.328928	1
NCU00853	1	-0.0896595	-0.01562	0.29826							NCU00853	0.736828	0.994518	0.658247	0.0134267	0.937052	1
NCU00854	1	-0.378721	-0.21406	0.21792							NCU00854	0.702574	0.986876	0.708792	0.0409698	0.918784	0.996591	1
NCU00855	1	-0.0986502	-0.02463	0.32675							NCU00855	0.737318	0.990634	0.667235	0.00312102	0.937632	0.999409	0.998268	1
NCU00856	1	0.150275	-0.29949	-0.03005							NCU00856	0.902452	0.88645	0.23473	-0.274219	0.950733	0.881122	0.840952	0.871197	1
NCU16430	1	0.95768	0.100001	0.749593							NCU16430	0.946298	0.434301	-0.269789	-0.851983	0.757522	0.481899	0.442947	0.484709	0.736189	1
NCU16432	1	0.40347	1.47259	1.22614							NCU16432	-0.546543	0.134184	0.824514	0.827536	-0.208007	0.121769	0.186933	0.131243	-0.336246	-0.74688	1
NCU00849	1	-1.16562	1.14475	0.187761							NCU00849	-0.212772	0.543799	0.913562	0.851354	0.1697	0.503141	0.538934	0.500137	0.132899	-0.514725	0.859497	1
NCU00851	1	-0.29544	0.16756	-0.00940623							NCU00851	0.481415	0.952977	0.72737	0.361529	0.755797	0.920079	0.912778	0.910116	0.777642	0.174681	0.302773	0.725467	1
Gene	MSM1	MSM2	MSM3	MSM4						O		NCU03465	NCU03466	NCU03467	NCU03468	NCU03471	NCU03472	NCU03475	NCU03476	NCU03477	NCU03478	NCU03479	NCU03480	NCU03481	NCU03482	NCU03483	NCU03484	NCU03485	NCU11054	NCU03474
NCU03465	1	0.71871	1.21436	0.80293							NCU03465	1
NCU03466	1	-1.46993	-0.8369	0.9554							NCU03466	0.027114	1
NCU03467	1	-2.69841	-0.785562	-0.34696							NCU03467	0.465775	0.874375	1
NCU03468	1	-0.36147	0.02714	1.11505							NCU03468	0.0109651	0.996771	0.848733	1
NCU03471	1	-0.117209	-0.66301	0.50137							NCU03471	-0.333897	0.830449	0.653953	0.799823	1
NCU03472	1	-0.400214	-0.38361	0.10224							NCU03472	0.071729	0.821921	0.853889	0.773833	0.907827	1
NCU03475	1	1.00623	-0.132158	-0.132924							NCU03475	-0.391713	-0.138482	-0.110711	-0.203477	0.413396	0.384017	1
NCU03476	1	-0.0215744	-0.385496	-2.87104							NCU03476	0.311202	-0.256418	0.0988486	-0.332501	0.0642483	0.322877	0.743564	1
NCU03477	1	0.17235	-0.043378	0.148414							NCU03477	-0.00884701	0.592563	0.667928	0.527713	0.845622	0.942683	0.661218	0.574943	1
NCU03478	1	0.129974	-0.443487	-0.17866							NCU03478	-0.151232	0.445343	0.492998	0.377277	0.804911	0.8575	0.803846	0.637255	0.976753	1
NCU03479	1	-0.192138	-0.254839	-0.03222							NCU03479	0.103083	0.681798	0.778717	0.621075	0.847061	0.976895	0.53481	0.515276	0.986936	0.929482	1
NCU03480	1	-0.0150347	-0.254474	-0.03814							NCU03480	0.00775994	0.594393	0.676651	0.529349	0.840805	0.944435	0.653619	0.578827	0.999861	0.973975	0.988854	1
NCU03481	1	-0.421026	0.240709	-3.14816							NCU03481	0.531701	-0.263394	0.167883	-0.334141	-0.068469	0.264153	0.556229	0.969264	0.474628	0.498934	0.447366	0.482269	1
NCU03482	1	-0.212415	-0.21145	0.22333							NCU03482	0.0611677	0.822316	0.849608	0.774376	0.912033	0.999944	0.388296	0.319639	0.943383	0.859625	0.976452	0.94496	0.25855	1
NCU03483	1	-0.321357	-0.23053	0.0906							NCU03483	0.146704	0.790543	0.866389	0.73882	0.868421	0.996119	0.388079	0.384269	0.947962	0.859303	0.985172	0.950881	0.338906	0.995256	1
NCU03484	1	-1.27865	1.33323	-0.0127702							NCU03484	0.920225	0.415863	0.768964	0.398638	0.028076	0.39596	-0.395745	0.197527	0.236786	0.0508943	0.372238	0.252592	0.393546	0.386511	0.4524	1
NCU03485	1	0.416	0.129407	-0.312746							NCU03485	0.147291	0.043234	0.299861	-0.037002	0.406838	0.603584	0.837789	0.937434	0.817705	0.865416	0.759985	0.81921	0.858093	0.602303	0.644939	0.166878	1
NCU11054	1	-2.00385	-0.58862	3.56862							NCU11054	-0.0854731	0.890129	0.641464	0.923813	0.588965	0.475198	-0.483734	-0.666832	0.174062	0.0249386	0.276207	0.17432	-0.647432	0.476598	0.424797	0.263316	-0.414695	1
NCU03474	1	-5.76557	-9	15.3439							NCU03474	-0.450658	0.780557	0.391908	0.81786	0.641077	0.38566	-0.298318	-0.724397	0.144334	0.0639501	0.194454	0.138356	-0.787888	0.390857	0.312252	-0.111202	-0.440274	0.927821	1
Gene	MSM1	MSM2	MSM3	MSM4						P		NCU00006	NCU00007	NCU00008	NCU00010	NCU00014	NCU00015	NCU00017	NCU00011	NCU00013
NCU00006	1	0.2846	0.266643	0.782746							NCU00006	1
NCU00007	1	0.0201364	-0.0497	0.09104							NCU00007	0.819661	1
NCU00008	1	1.55878	1.08058	0.452586							NCU00008	-0.605298	-0.099909	1
NCU00010	1	-0.316689	-0.06786	0.58289							NCU00010	0.980985	0.82261	-0.646796	1
NCU00014	1	-1.12371	0.1303	0.405963							NCU00014	0.805056	0.678686	-0.697909	0.904155	1
NCU00015	1	-1.20398	-0.46793	0.91944							NCU00015	0.93309	0.636622	-0.830495	0.961984	0.91059	1
NCU00017	1	-1.69619	0.150166	-0.77083							NCU00017	0.564741	0.719145	-0.305632	0.701192	0.880102	0.622098	1
NCU00011	1	-1.97405	-0.99131	0.05008							NCU00011	0.940784	0.799913	-0.666765	0.988679	0.957606	0.960977	0.78629	1
NCU00013	1	-1.23686	-0.0639474	-0.6426							NCU00013	0.647536	0.830029	-0.249147	0.758292	0.867045	0.643486	0.984127	0.82144	1
Gene	MSM1	MSM2	MSM3	MSM4						Q		NCU05345	NCU05346	NCU05347	NCU05349	NCU05356	NCU05358	NCU05360	NCU16529	NCU05351
NCU05345	1	0.10735	-0.0514946	1.00737							NCU05345	1
NCU05346	1	0.07376	0.108805	1.2535							NCU05346	0.976803	1
NCU05347	1	0.32048	0.0969496	0.2396							NCU05347	0.60947	0.445343	1
NCU05349	1	0.52488	0.076183	-0.321647							NCU05349	0.0705839	-0.130385	0.828171	1
NCU05356	1	-2.60892	-0.36584	0.06333							NCU05356	0.686713	0.721585	0.507567	0.0739866	1
NCU05358	1	0.90487	0.251776	0.442786							NCU05358	0.309211	0.100784	0.792789	0.844587	-0.110442	1
NCU05360	1	0.69366	1.02838	2.04412							NCU05360	0.621816	0.768163	-0.229668	-0.734879	0.45198	-0.480959	1
NCU16529	1	-5.09817	2.93245	0.500591							NCU16529	0.195712	0.314418	0.0110514	-0.237265	0.816522	-0.595743	0.376841	1
NCU05351	1	-2.821	-7.29307	2.37437							NCU05351	0.940727	0.896539	0.526662	0.0479437	0.399509	0.435926	0.578455	-0.132214	1
Gene	MSM1	MSM2	MSM3	MSM4						R		NCU00185	NCU00186	NCU00187	NCU00188	NCU00193	NCU00194	NCU00195	NCU00196	NCU00198	NCU00199	NCU00200	NCU00201	NCU00202	NCU00203	NCU00204	NCU00189	NCU00197
NCU00185	1	-0.990426	-0.767163	-0.40738							NCU00185	1
NCU00186	1	-0.823067	-0.412511	-0.34171							NCU00186	0.990432	1
NCU00187	1	-2.57914	-0.0445144	-0.28408							NCU00187	0.77863	0.826939	1
NCU00188	1	-1.10401	0.15862	0.363743							NCU00188	0.822885	0.849452	0.986628	1
NCU00193	1	0.13597	0.211159	0.173654							NCU00193	0.968141	0.976473	0.701872	0.718474	1
NCU00194	1	-1.51009	0.136093	-0.36071							NCU00194	0.827275	0.885408	0.978762	0.950379	0.798532	1
NCU00195	1	-0.37973	0.60181	-0.0645095							NCU00195	0.761368	0.842887	0.890746	0.827436	0.802129	0.961075	1
NCU00196	1	0.21852	0.492368	0.778601							NCU00196	0.892358	0.879128	0.897143	0.955557	0.762603	0.854363	0.693088	1
NCU00198	1	-0.0887161	-0.10059	0.49357							NCU00198	0.949286	0.904189	0.717899	0.805549	0.847976	0.712022	0.568684	0.934901	1
NCU00199	1	-0.395869	-0.1594	0.05131							NCU00199	0.998394	0.994541	0.812683	0.851664	0.963495	0.857121	0.789784	0.906972	0.943784	1
NCU00200	1	-1.12727	-0.457556	-0.66207							NCU00200	0.964265	0.991486	0.847426	0.848663	0.971747	0.917929	0.902448	0.842034	0.842758	0.972809	1
NCU00201	1	-0.530069	-0.49673	0.21898							NCU00201	0.966686	0.928663	0.739739	0.819237	0.877304	0.743618	0.61357	0.936546	0.998111	0.96228	0.873957	1
NCU00202	1	0.55193	0.418402	0.330524							NCU00202	0.837371	0.838136	0.417046	0.427786	0.93581	0.563438	0.63558	0.500734	0.683096	0.8176	0.835653	0.715597	1
NCU00203	1	-0.893118	-0.00606	0.55165							NCU00203	0.848081	0.848145	0.937072	0.981445	0.71514	0.884873	0.72543	0.991745	0.881949	0.869584	0.822361	0.885659	0.428056	1
NCU00204	1	-0.929854	-0.309758	-0.4449							NCU00204	0.967811	0.993249	0.860519	0.864848	0.966627	0.924267	0.899535	0.860115	0.855076	0.977074	0.999395	0.884807	0.820341	0.841565	1
NCU00189	1	-1.34054	-0.46896	0.74579							NCU00189	0.808401	0.78419	0.857932	0.92966	0.643203	0.781216	0.584202	0.984848	0.899643	0.824523	0.73587	0.89195	0.3564	0.982013	0.758803	1
NCU00197	1	-1.16438	-0.72774	4.88158							NCU00197	0.255353	0.178332	0.36538	0.484515	0.00553474	0.188489	-0.0899914	0.607051	0.524027	0.263713	0.0866579	0.478564	-0.255815	0.606677	0.120219	0.733055	1
Gene	MSM1	MSM2	MSM3	MSM4						S		NCU07329	NCU07330	NCU07331	NCU07332	NCU07333	NCU07334	NCU07337	NCU07338	NCU07339	NCU07340	NCU07342	NCU07335	NCU07336
NCU07329	1	0.59963	-0.142103	-0.183459							NCU07329	1
NCU07330	1	0.71887	0.480292	0.740445							NCU07330	0.786921	1
NCU07331	1	-1.09524	-1.18691	-2.54368							NCU07331	0.863926	0.612223	1
NCU07332	1	-0.04989	1.09659	2.46961							NCU07332	-0.599535	0.00058441	-0.487063	1
NCU07333	1	1.14337	1.60809	2.95393							NCU07333	-0.788492	-0.257805	-0.834663	0.880367	1
NCU07334	1	1.04285	0.0586827	0.298017							NCU07334	0.923961	0.742551	0.60788	-0.62388	-0.644658	1
NCU07337	1	-0.220614	-0.379248	-0.15932							NCU07337	0.793836	0.902562	0.837362	-0.0357636	-0.435296	0.588777	1
NCU07338	1	0.36711	0.449686	1.21712							NCU07338	-0.0462916	0.572381	-0.0713265	0.819528	0.588102	-0.0776619	0.471402	1
NCU07339	1	-2.77084	-1.34748	0.57708							NCU07339	0.0766631	0.587225	0.225696	0.727918	0.348169	-0.104234	0.655772	0.919347	1
NCU07340	1	-0.16185	0.14683	0.444835							NCU07340	0.401087	0.73813	0.570595	0.425795	-0.0240552	0.155501	0.87544	0.752056	0.92867	1
NCU07342	1	1.0549	1.17472	2.03066							NCU07342	-0.69412	-0.12892	-0.79503	0.876258	0.989484	-0.530243	-0.347288	0.660839	0.397272	0.034548	1
NCU07335	1	0.85063	0.405105	1.92878							NCU07335	-0.21034	0.389597	-0.468398	0.725444	0.76394	-0.0257509	0.0817603	0.83757	0.555079	0.298771	0.84879	1
NCU07336	1	0.08835	0.0734414	0.421774							NCU07336	0.611133	0.89487	0.660948	0.245256	-0.163678	0.42115	0.958927	0.699226	0.835937	0.960089	-0.0741351	0.314234	1
Gene	MSM1	MSM2	MSM3	MSM4						T		NCU07313	NCU07314	NCU07318	NCU07319	NCU07320	NCU07321	NCU07322	NCU07324	NCU07325	NCU07326	NCU07327	NCU16844	NCU16845	NCU16848	NCU16851	NCU07316	NCU07317	NCU07323
NCU07313	1	-0.20529	0.09576	0.175047							NCU07313	1
NCU07314	1	-1.75665	0.69724	0.889591							NCU07314	0.669121	1
NCU07318	1	-0.10488	0.78288	1.16382							NCU07318	0.620788	0.974891	1
NCU07319	1	0.67372	0.60114	0.219504							NCU07319	0.591443	-0.0686289	-0.214704	1
NCU07320	1	-0.63354	1.02481	0.378638							NCU07320	0.6844	0.912006	0.7979	0.225753	1
NCU07321	1	0.74199	0.745033	0.339506							NCU07321	0.533883	-0.0636421	-0.232214	0.98964	0.269168	1
NCU07322	1	0.00686	1.01116	1.67249							NCU07322	0.38124	0.891097	0.957428	-0.487475	0.644716	-0.500664	1
NCU07324	1	0.978536	-7.7368	0.09806							NCU07324	0.241567	-0.290257	-0.142535	0.137438	-0.507071	-0.00147978	-0.163908	1
NCU07325	1	-0.18578	-0.68387	2.0426							NCU07325	0.39674	0.458726	0.634523	-0.376497	0.0801787	-0.488203	0.681593	0.603437	1
NCU07326	1	-0.536722	-0.00648	0.57853							NCU07326	0.899195	0.843933	0.867444	0.179379	0.698473	0.112195	0.723837	0.239694	0.698446	1
NCU07327	1	-2.1466	0.32406	0.496269							NCU07327	0.756203	0.992167	0.959125	0.0451207	0.922462	0.0414349	0.843601	-0.225024	0.458631	0.889424	1
NCU16844	1	0.67643	0.15329	0.0907102							NCU16844	0.56494	-0.232662	-0.284314	0.885728	-0.0856696	0.813952	-0.514026	0.579585	-0.0554051	0.218281	-0.109397	1
NCU16845	1	1.22014	1.64296	0.590882							NCU16845	-0.259441	-0.229008	-0.427682	0.383865	0.159966	0.508286	-0.499365	-0.745492	-0.969963	-0.538612	-0.232376	-0.0132801	1
NCU16848	1	-1.92043	-0.04596	1.08612							NCU16848	0.715445	0.957326	0.988228	-0.117335	0.775372	-0.152847	0.918624	-0.0139404	0.689785	0.932327	0.958802	-0.145292	-0.494456	1
NCU16851	1	-1.02026	-0.11539	0.2382							NCU16851	0.93492	0.877322	0.858534	0.28741	0.804787	0.240929	0.683291	0.0997808	0.552053	0.981952	0.927223	0.241902	-0.369579	0.915678	1
NCU07316	1	-0.734845	-0.41257	3.69731							NCU07316	0.260201	0.571744	0.740075	-0.590071	0.185233	-0.668763	0.838126	0.345308	0.949929	0.642973	0.536299	-0.352803	-0.881304	0.74847	0.50947	1
NCU07317	1	-6.68907	1.2866	1.87183							NCU07317	0.557667	0.990004	0.97204	-0.190976	0.887163	-0.17498	0.924436	-0.366868	0.44078	0.773261	0.964682	-0.367348	-0.210589	0.934683	0.803	0.592595	1
NCU07323	1	0.41441	-0.0273319	1.66436							NCU07323	0.344252	0.380027	0.565811	-0.389599	-0.00617182	-0.506055	0.624227	0.654165	0.99623	0.642842	0.380097	-0.0396153	-0.987306	0.624407	0.486995	0.934389	0.362987	1
Gene	MSM1	MSM2	MSM3	MSM4						U		NCU06790	NCU06791	NCU06792	NCU06793	NCU06799	NCU06801	NCU06803	NCU06804	NCU06807	NCU06808	NCU06809	NCU06811	NCU06812	NCU06815	NCU06794	NCU06795	NCU06797	NCU06806	NCU06810
NCU06790	1	1.31497	1.77091	0.434898							NCU06790	1
NCU06791	1	-0.03953	0.23971	0.486299							NCU06791	-0.433311	1
NCU06792	1	-1.08229	0.04612	0.355753							NCU06792	-0.37376	0.9472	1
NCU06793	1	0.135593	-1.63545	1.53291							NCU06793	-0.949685	0.496639	0.342278	1
NCU06799	1	0.16598	0.538045	-0.166469							NCU06799	0.427677	0.592411	0.506446	-0.244288	1
NCU06801	1	-1.12597	0.00961132	-0.21851							NCU06801	-0.122528	0.935524	0.950478	0.160421	0.748894	1
NCU06803	1	0.0496779	-0.81208	2.64016							NCU06803	-0.994683	0.446269	0.418836	0.9159	-0.438125	0.154931	1
NCU06804	1	0.0252282	-0.02977	0.22851							NCU06804	-0.378803	0.931569	0.768205	0.548433	0.670365	0.82137	0.354383	1
NCU06807	1	-3.38877	0.4689	1.92833							NCU06807	-0.456069	0.703838	0.879403	0.280041	0.103905	0.717791	0.533279	0.400805	1
NCU06808	1	0.454851	0.030227	-1.07634							NCU06808	0.486851	0.251813	0.0406829	-0.202839	0.841469	0.328513	-0.547348	0.508982	-0.4214	1
NCU06809	1	1.14323	4.67951	-0.152502							NCU06809	0.905122	-0.292653	-0.111485	-0.971748	0.37194	0.0638261	-0.856733	-0.397642	-0.0673554	0.20727	1
NCU06811	1	0.56501	1.42221	0.526682							NCU06811	0.731993	0.16703	0.327778	-0.769525	0.663954	0.504308	-0.676443	0.0283347	0.257144	0.336203	0.893892	1
NCU06812	1	0.64373	1.55639	1.86853							NCU06812	-0.338634	0.163947	0.442407	0.0424781	-0.381486	0.212753	0.43272	-0.19649	0.814546	-0.819794	0.081821	0.156509	1
NCU06815	1	-0.66401	0.13297	-0.0470395							NCU06815	-0.116676	0.942341	0.932873	0.178808	0.781046	0.996972	0.141474	0.855868	0.667866	0.391032	0.0386969	0.481949	0.138625	1
NCU06794	1	0.587347	-3.43146	4.04571							NCU06794	-0.97367	0.293567	0.183231	0.964389	-0.491395	-0.0489929	0.947997	0.312109	0.241194	-0.42136	-0.970104	-0.863808	0.159533	-0.0424789	1
NCU06795	1	-0.303665	-0.22184	0.0368							NCU06795	-0.350847	0.959181	0.824473	0.499466	0.696407	0.875539	0.336364	0.994676	0.474259	0.482328	-0.330925	0.109774	-0.121379	0.903813	0.262766	1
NCU06797	1	0.58505	-0.562164	4.1366							NCU06797	-0.963002	0.254949	0.266754	0.837672	-0.621229	-0.025854	0.975195	0.138743	0.476403	-0.702976	-0.809229	-0.717698	0.511245	-0.0487749	0.927609	0.121725	1
NCU06806	1	0.60087	-0.470644	1.00704							NCU06806	-0.870709	0.490244	0.283386	0.980751	-0.136256	0.15228	0.819892	0.60895	0.139225	-0.0235082	-0.969497	-0.769256	-0.150125	0.185057	0.914594	0.547802	0.720588	1
NCU06810	1	1.36935	2.11405	1.59566							NCU06810	0.468758	-0.541917	-0.24851	-0.719383	-0.339023	-0.295881	-0.391431	-0.78745	0.126844	-0.529647	0.710933	0.476047	0.586043	-0.35851	-0.545181	-0.719764	-0.223466	-0.835402	1
Gene	MSM1	MSM2	MSM3	MSM4						V		NCU06678	NCU06679	NCU06680	NCU06681	NCU06682	NCU06684	NCU06685	NCU06687	NCU06688	NCU06689	NCU06691	NCU06693	NCU06694	NCU06695	NCU06683	NCU06686	NCU06690
NCU06678	1	0.65619	0.287823	0.0928088							NCU06678	1
NCU06679	1	0.04857	-0.0171404	0.485256							NCU06679	0.528511	1
NCU06680	1	0.0574786	-0.167384	-0.13786							NCU06680	0.894341	0.841882	1
NCU06681	1	0.30822	0.282154	0.947757							NCU06681	0.166835	0.916898	0.559242	1
NCU06682	1	0.44495	0.932309	3.10237							NCU06682	-0.66127	0.260142	-0.301825	0.620751	1
NCU06684	1	0.05229	0.0649536	0.0459113							NCU06684	0.815294	0.873668	0.982372	0.610333	-0.219121	1
NCU06685	1	-0.34017	-0.10236	0.09616							NCU06685	0.599541	0.949395	0.890897	0.786905	0.0752434	0.950916	1
NCU06687	1	3.36565	1.71582	2.5755							NCU06687	-0.376563	-0.619938	-0.634497	-0.438436	0.0626408	-0.762435	-0.823863	1
NCU06688	1	0.49776	0.316279	0.273892							NCU06688	0.94548	0.766156	0.991205	0.45211	-0.418657	0.956406	0.82611	-0.579649	1
NCU06689	1	0.01192	2.57034	0.354067							NCU06689	-0.163703	-0.227703	-0.116744	-0.324383	-0.222045	0.0243602	0.0620746	-0.616821	-0.122496	1
NCU06691	1	1.93283	1.4715	1.8473							NCU06691	-0.623832	-0.675626	-0.805093	-0.409464	0.264525	-0.888879	-0.872506	0.958844	-0.775664	-0.478621	1
NCU06693	1	0.75927	0.23076	0.541538							NCU06693	0.826113	0.728128	0.841313	0.534948	-0.202798	0.740258	0.620598	-0.131725	0.85004	-0.626796	-0.357311	1
NCU06694	1	0.12842	0.854168	0.674465							NCU06694	0.0864021	0.57917	0.431678	0.520806	0.22653	0.592652	0.745941	-0.949064	0.34611	0.633034	-0.825542	-0.0581981	1
NCU06695	1	1.76993	0.25188	0.273689							NCU06695	0.669161	-0.0345588	0.338131	-0.253631	-0.643876	0.159724	-0.110704	0.433126	0.43825	-0.60306	0.159548	0.657468	-0.682378	1
NCU06683	1	-0.48742	0.21271	1.02904							NCU06683	-0.0646266	0.79021	0.388648	0.905329	0.690228	0.511611	0.751967	-0.63704	0.263666	0.0726202	-0.508695	0.177362	0.782393	-0.621975	1
NCU06686	1	-0.65938	2.49154	1.09357							NCU06686	-0.394303	-0.0179277	-0.16159	0.0297708	0.228606	0.0196878	0.191175	-0.660134	-0.224958	0.893801	-0.43979	-0.646857	0.79584	-0.888452	0.448221	1
NCU06690	1	-4.34416	-9	19.9422							NCU06690	-0.421577	0.43197	-0.0915957	0.748676	0.936066	-0.061349	0.182609	0.149451	-0.197926	-0.522925	0.26671	0.129631	0.0796919	-0.355525	0.666617	-0.0856556	1
Gene	MSM1	MSM2	MSM3	MSM4						W		NCU07110	NCU07111	NCU07112	NCU07113	NCU07116	NCU07117	NCU07119	NCU07120	NCU07121	NCU07123	NCU07124	NCU07125	NCU07126	NCU07127	NCU07129	NCU07130	NCU07115	NCU07122
NCU07110	1	0.18776	0.0304439	1.27256							NCU07110	1
NCU07111	1	-21.4458	0.0358504	-0.24214							NCU07111	0.481497	1
NCU07112	1	-2.37866	-0.925868	-0.60188							NCU07112	0.62174	0.821202	1
NCU07113	1	-1.97574	-0.53808	0.09893							NCU07113	0.710625	0.882472	0.981414	1
NCU07116	1	0.83361	0.399845	0.635916							NCU07116	0.405931	-0.261068	0.324376	0.221979	1
NCU07117	1	34.1139	-4.44822	-4.07278							NCU07117	-0.430237	-0.983395	-0.705955	-0.792513	0.417814	1
NCU07119	1	9.8086	-0.32617	-0.196114							NCU07119	-0.431991	-0.985506	-0.714053	-0.798746	0.408783	0.999924	1
NCU07120	1	1.40992	1.30207	1.49117							NCU07120	-0.0970854	-0.383407	-0.756285	-0.617117	-0.528815	0.221628	0.233445	1
NCU07121	1	0.03225	0.071659	0.543509							NCU07121	0.812487	0.584491	0.911069	0.896308	0.620196	-0.450633	-0.458896	-0.659086	1
NCU07123	1	-0.00283	0.08506	0.862201							NCU07123	0.941953	0.644849	0.845425	0.890436	0.460251	-0.554025	-0.559075	-0.409529	0.951134	1
NCU07124	1	-3.27672	0.38614	2.73404							NCU07124	0.727862	0.909406	0.704011	0.824936	-0.225964	-0.921983	-0.921136	-0.0842461	0.596018	0.760519	1
NCU07125	1	0.00574	1.12008	0.145147							NCU07125	-0.186073	0.674333	0.634039	0.558872	-0.188988	-0.612706	-0.619118	-0.733128	0.28577	0.130671	0.30614	1
NCU07126	1	-1.45156	0.0387681	-0.8531							NCU07126	0.221381	0.73948	0.901092	0.824709	0.205907	-0.620331	-0.62968	-0.900638	0.692809	0.533348	0.456479	0.885431	1
NCU07127	1	-3.95757	-0.34583	0.23348							NCU07127	0.613874	0.976574	0.915237	0.962506	-0.050833	-0.92792	-0.931803	-0.486068	0.745353	0.783403	0.907198	0.626243	0.788348	1
NCU07129	1	0.01852	0.964763	-0.0383556							NCU07129	-0.21746	0.571555	0.628395	0.523831	-0.0412749	-0.485417	-0.493372	-0.824144	0.316079	0.116084	0.183143	0.984095	0.900825	0.549375	1
NCU07130	1	1.65498	-2.40214	-1.89307							NCU07130	-0.0405183	-0.641959	-0.0903955	-0.228298	0.881264	0.769166	0.761772	-0.368586	0.189754	-0.0138764	-0.659531	-0.292742	-0.0611614	-0.478702	-0.119021	1
NCU07115	1	-2.59777	0.38379	-0.0912138							NCU07115	0.424684	0.971463	0.903154	0.919948	-0.109178	-0.917236	-0.922049	-0.590427	0.663258	0.650238	0.808718	0.78896	0.878012	0.973002	0.721582	-0.475612	1
NCU07122	1	-0.57	0.21644	0.151524							NCU07122	0.509748	0.827524	0.990644	0.957097	0.271661	-0.712011	-0.720471	-0.806724	0.855754	0.764637	0.656752	0.732033	0.950853	0.905199	0.728515	-0.107954	0.924568	1
Gene	MSM1	MSM2	MSM3	MSM4						X		NCU05563	NCU05564	NCU05565	NCU05567	NCU05569	NCU05571	NCU05574	NCU05575	NCU05568	NCU05570
NCU05563	1	-0.640579	-0.25292	-0.86363							NCU05563	1
NCU05564	1	1.04803	2.09649	0.577114							NCU05564	0.120074	1
NCU05565	1	0.29152	0.277936	0.472378							NCU05565	0.854699	-0.380291	1
NCU05567	1	0.0418081	-8.48761	-2.24578							NCU05567	0.302842	-0.79862	0.586709	1
NCU05569	1	-0.58775	-0.40587	1.01641							NCU05569	0.365175	-0.643163	0.761631	0.413526	1
NCU05571	1	-0.0967568	-0.22472	0.51679							NCU05571	0.6333	-0.62158	0.941888	0.637486	0.919459	1
NCU05574	1	0.133117	-0.25861	0.47995							NCU05574	0.616394	-0.699357	0.926605	0.790355	0.835745	0.97504	1
NCU05575	1	-0.0825687	-0.23909	0.31412							NCU05575	0.746555	-0.539355	0.98309	0.667962	0.837515	0.983854	0.977072	1
NCU05568	1	-2.02884	-1.23277	1.28091							NCU05568	0.323	-0.571576	0.705575	0.292428	0.991445	0.869879	0.760726	0.776765	1
NCU05570	1	-2.28345	-0.683982	-1.32819							NCU05570	0.915667	0.110666	0.855137	0.0965417	0.584166	0.709709	0.610042	0.764752	0.58451	1
Gene	MSM1	MSM2	MSM3	MSM4						Y		NCU05836	NCU05837	NCU05838	NCU05841	NCU05842	NCU05843	NCU05844	NCU05846	NCU11308	NCU17281	NCU05839	NCU05840
NCU05836	1	0.54741	0.291726	0.533662							NCU05836	1
NCU05837	1	4.32667	1.03352	2.11213							NCU05837	-0.165277	1
NCU05838	1	1.18798	0.290853	2.23069							NCU05838	0.185643	0.313716	1
NCU05841	1	0.931451	-2.53218	1.24382							NCU05841	0.660023	0.436435	0.782587	1
NCU05842	1	0.131195	-2.00615	0.23791							NCU05842	0.866453	0.222801	0.597187	0.946924	1
NCU05843	1	1.23392	0.426013	3.14864							NCU05843	0.0328645	0.203772	0.977239	0.635522	0.433382	1
NCU05844	1	-0.305397	-1.07409	1.04709							NCU05844	0.741401	-0.130466	0.751137	0.826004	0.863505	0.678033	1
NCU05846	1	-0.11806	0.03965	0.279036							NCU05846	0.875408	-0.615198	0.0674219	0.353481	0.607453	0.00360816	0.705103	1
NCU11308	1	-0.452183	-0.25697	0.09605							NCU11308	0.875079	-0.610371	0.0948853	0.37024	0.618357	0.0320959	0.723694	0.999593	1
NCU17281	1	-0.31719	0.17094	0.523204							NCU17281	0.686175	-0.770275	0.163488	0.233201	0.445067	0.166985	0.710378	0.9412	0.945979	1
NCU05839	1	1.35581	0.0756385	0.41558							NCU05839	0.583409	0.666249	0.150336	0.686605	0.709571	-0.0592534	0.259745	0.122469	0.119037	-0.187343	1
NCU05840	1	0.77509	-0.397819	0.700402							NCU05840	0.811781	0.349218	0.613442	0.968283	0.991287	0.440715	0.810941	0.501527	0.512562	0.323456	0.773809	1
Gene	MSM1	MSM2	MSM3	MSM4						Z		NCU05865	NCU05869	NCU05873	NCU05876	NCU05878	NCU05880	NCU05881	NCU05882	NCU11306	NCU11307	NCU17284	NCU17285	NCU05872	NCU05875
NCU05865	1	-1.04301	-0.183517	-0.032							NCU05865	1
NCU05869	1	0.28717	-0.104336	0.503869							NCU05869	0.702087	1
NCU05873	1	-0.561651	-0.396228	-0.62154							NCU05873	0.8488	0.763528	1
NCU05876	1	2.54607	0.8617	0.702602							NCU05876	-0.701281	-0.135288	-0.23733	1
NCU05878	1	0.66079	0.0273545	0.481784							NCU05878	0.42288	0.919703	0.677046	0.26216	1
NCU05880	1	-5.30315	0.88337	1.53026							NCU05880	0.762781	0.213359	0.322225	-0.995909	-0.182698	1
NCU05881	1	4.08126	1.44689	0.26092							NCU05881	-0.739758	-0.309226	-0.272159	0.973173	0.0886657	-0.97718	1
NCU05882	1	0.75224	-0.237816	-0.114331							NCU05882	0.227416	0.694588	0.663204	0.531193	0.900109	-0.452701	0.428169	1
NCU11306	1	1.02027	0.404951	0.438162							NCU11306	0.0381002	0.562028	0.520972	0.683838	0.829675	-0.615233	0.591791	0.981329	1
NCU11307	1	-0.422973	-0.0878965	-0.40893							NCU11307	0.87441	0.698574	0.992885	-0.315233	0.585292	0.39586	-0.327316	0.579654	0.432397	1
NCU17284	1	-0.992283	-0.416331	-0.07316							NCU17284	0.989074	0.799196	0.878405	-0.615289	0.549081	0.683728	-0.682827	0.341025	0.154199	0.886571	1
NCU17285	1	1.82064	1.05676	1.41236							NCU17285	-0.835876	-0.203155	-0.632248	0.803319	0.0929712	-0.833003	0.714043	0.149794	0.304252	-0.716092	-0.748396	1
NCU05872	1	-0.10174	0.2274	-0.0317667							NCU05872	0.895732	0.673979	0.983545	-0.373417	0.538521	0.451277	-0.377828	0.523968	0.371472	0.997769	0.899211	-0.760676	1
NCU05875	1	0.44376	0.639781	1.22703							NCU05875	0.671737	0.58183	0.263618	-0.760553	0.247656	0.777068	-0.889319	-0.179881	-0.335039	0.265001	0.680673	-0.402231	0.292699	1
